# Resolving phylogenetic and biochemical barriers to functional expression of heterologous iron-sulphur cluster enzymes

**DOI:** 10.1101/2021.02.02.429153

**Authors:** Helena Shomar, Pierre Simon Garcia, Elena Fernández-Fueyo, Francesca D’Angelo, Martin Pelosse, Rita Rebelo Manuel, Ferhat Büke, Siyi Liu, Niels van den Broek, Nicolas Duraffourg, Carol de Ram, Martin Pabst, Simonetta Gribaldo, Beatrice Py, Sandrine Ollagnier de Choudens, Gregory Bokinsky, Frédéric Barras

## Abstract

Many of the most promising applications of synthetic biology, including engineering of microbes for renewable chemical production, relies upon the ability of genetically-tractable hosts to express heterologous enzymes from foreign species. While countless methods for facilitating heterologous enzyme expression have been developed, comparable tools for facilitating heterologous enzyme activity are generally lacking. Such tools are needed to fully exploit the biosynthetic potential of the natural world. Here, using the model bacterium *Escherichia coli*, we investigate why iron-sulphur (Fe-S) enzymes are often inactive when heterologously expressed. By applying a simple growth complementation assay with collections of Fe-S enzyme orthologs from a wide range of prokaryotic diversity, we uncover a striking correlation between phylogenetic distance and probability of functional expression. Moreover, co-expression of a heterologous Fe-S biogenesis pathway increases the phylogenetic range of orthologs that can be functionally expressed. On the other hand, we find that heterologous Fe-S enzymes that require specific electron carrier proteins within their natural host are rarely functionally expressed unless their specific reducing partners are identified and co-expressed. We demonstrate *in vitro* that such selectivity in part derives from a need for low-potential electron donors. Our results clarify how phylogenetic distance and electron transfer biochemistry each separately impact functional heterologous expression and provide insight into how these barriers can be overcome for successful microbial engineering involving Fe-S enzymes.
