## Supplementary material for "Resolving phylogenetic and biochemical barriers to functional expression of heterologous iron-sulphur cluster enzymes": Table S2

Table S2. Protein database representative of known prokaryotic diversity.
Domain	Phylum	Class	Order	Family	Genus	Species	Strain	Taxonomic ID	Assembly number	Assembly level
Archaea	Candidatus Verstraetearchaeota	Candidatus Methanomethylia	Candidatus Methanomethyliales	Candidatus Methanomethyliaceae	Candidatus Methanomethylicus	NA	Candidatus Methanomethylicus mesodigestum	1867258	GCA_001717005.1	Scaffold
Archaea	Crenarchaeota	Thermoprotei	Acidilobales	Acidilobaceae	Acidilobus	Acidilobus saccharovorans	Acidilobus saccharovorans 345-15	666510	GCA_000144915.1	Complete Genome
Archaea	Crenarchaeota	Thermoprotei	Desulfurococcales	Desulfurococcaceae	Aeropyrum	Aeropyrum pernix	Aeropyrum pernix K1	272557	GCA_000011125.1	Complete Genome
Archaea	Crenarchaeota	Thermoprotei	Fervidicoccales	Fervidicoccaceae	Fervidicoccus	Fervidicoccus fontis	Fervidicoccus fontis Kam940	1163730	GCA_000258425.1	Complete Genome
Archaea	Crenarchaeota	Thermoprotei	Sulfolobales	Sulfolobaceae	Saccharolobus	Saccharolobus solfataricus	Saccharolobus solfataricus P2	273057	GCA_000007005.1	Complete Genome
Archaea	Crenarchaeota	Thermoprotei	Thermoproteales	Thermoproteaceae	Pyrobaculum	Pyrobaculum aerophilum	Pyrobaculum aerophilum str. IM2	178306	GCA_000007225.1	Complete Genome
Archaea	Euryarchaeota	Archaeoglobi	Archaeoglobales	Archaeoglobaceae	Archaeoglobus	Archaeoglobus fulgidus	Archaeoglobus fulgidus DSM 4304	224325	GCA_000008665.1	Complete Genome
Archaea	Euryarchaeota	Halobacteria	Halobacteriales	Haloarculaceae	Haloarcula	Haloarcula marismortui	Haloarcula marismortui ATCC 43049	272569	GCA_000011085.1	Complete Genome
Archaea	Euryarchaeota	Halobacteria	Haloferacales	Haloferacaceae	Haloferax	Haloferax volcanii	Haloferax volcanii DS2	309800	GCA_000025685.1	Complete Genome
Archaea	Euryarchaeota	Halobacteria	Natrialbales	Natrialbaceae	Haloterrigena	Haloterrigena turkmenica	Haloterrigena turkmenica DSM 5511	543526	GCA_000025325.1	Complete Genome
Archaea	Euryarchaeota	Methanobacteria	Methanobacteriales	Methanobacteriaceae	Methanothermobacter	Methanothermobacter thermautotrophicus	Methanothermobacter thermautotrophicus str. Delta H	187420	GCA_000008645.1	Complete Genome
Archaea	Euryarchaeota	Methanococci	Methanococcales	Methanocaldococcaceae	Methanocaldococcus	Methanocaldococcus jannaschii	Methanocaldococcus jannaschii DSM 2661	243232	GCA_000091665.1	Complete Genome
Archaea	Euryarchaeota	Methanomicrobia	Methanocellales	Methanocellaceae	Methanocella	Methanocella arvoryzae	Methanocella arvoryzae MRE50	351160	GCA_000063445.1	Complete Genome
Archaea	Euryarchaeota	Methanomicrobia	Methanomicrobiales	Methanospirillaceae	Methanospirillum	Methanospirillum hungatei	Methanospirillum hungatei JF-1	323259	GCA_000013445.1	Complete Genome
Archaea	Euryarchaeota	Methanomicrobia	Methanophagales	NA	NA	NA	ANME-1 cluster archaeon ex4572_4	2011131	GCA_002254785.1	Scaffold
Archaea	Euryarchaeota	Methanomicrobia	Methanosarcinales	Methanosarcinaceae	Methanosarcina	Methanosarcina acetivorans	Methanosarcina acetivorans C2A	188937	GCA_000007345.1	Complete Genome
Archaea	Euryarchaeota	Methanonatronarchaeia	Methanonatronarchaeales	Methanonatronarchaeaceae	Candidatus Methanohalarchaeum	NA	Candidatus Methanohalarchaeum thermophilum	1903181	GCA_001914405.1	Contig
Archaea	Euryarchaeota	Methanopyri	Methanopyrales	Methanopyraceae	Methanopyrus	Methanopyrus kandleri	Methanopyrus kandleri AV19	190192	GCA_000007185.1	Complete Genome
Archaea	Euryarchaeota	NA	Candidatus Altiarchaeales	NA	Candidatus Altiarchaeum	NA	Candidatus Altiarchaeum sp. CG_4_8_14_3_um_filter_33_2054	2014239	GCA_002783845.1	Scaffold
Archaea	Euryarchaeota	Thermococci	Thermococcales	Thermococcaceae	Pyrococcus	Pyrococcus furiosus	Pyrococcus furiosus DSM 3638	186497	GCA_000007305.1	Complete Genome
Archaea	Euryarchaeota	Thermoplasmata	Methanomassiliicoccales	Candidatus Methanomethylophilaceae	Candidatus Methanomethylophilus	Candidatus Methanomethylophilus alvus	Candidatus Methanomethylophilus alvus Mx1201	1236689	GCA_000300255.2	Complete Genome
Archaea	Euryarchaeota	Thermoplasmata	Thermoplasmatales	Thermoplasmataceae	Thermoplasma	Thermoplasma acidophilum	Thermoplasma acidophilum DSM 1728	273075	GCA_000195915.1	Complete Genome
Archaea	Nanoarchaeota	NA	Nanoarchaeales	Nanoarchaeaceae	Nanoarchaeum	Nanoarchaeum equitans	Nanoarchaeum equitans Kin4-M	228908	GCA_000008085.1	Complete Genome
Archaea	Thaumarchaeota	NA	Cenarchaeales	Cenarchaeaceae	Cenarchaeum	Cenarchaeum symbiosum	Cenarchaeum symbiosum A	414004	GCA_000200715.1	Chromosome
Archaea	Thaumarchaeota	NA	Nitrosopumilales	Nitrosopumilaceae	Nitrosopumilus	Nitrosopumilus maritimus	Nitrosopumilus maritimus SCM1	436308	GCA_000018465.1	Complete Genome
Archaea	Thaumarchaeota	Nitrososphaeria	Candidatus Nitrosocaldales	Candidatus Nitrosocaldaceae	Candidatus Nitrosocaldus	NA	Candidatus Nitrosocaldus cavascurensis	2058097	GCA_900248165.1	Complete Genome
Archaea	Thaumarchaeota	Nitrososphaeria	Nitrososphaerales	Nitrososphaeraceae	Candidatus Nitrosocosmicus	NA	Candidatus Nitrosocosmicus oleophilus	1353260	GCA_000802205.2	Complete Genome
Bacteria	Abditibacteriota	Abditibacteria	Abditibacteriales	Abitibacteriaceae	Abditibacterium	NA	Abditibacterium utsteinense	1960156	GCA_002973605.1	Contig
Bacteria	Acidobacteria	Acidobacteriia	Acidobacteriales	Acidobacteriaceae	Candidatus Koribacter	Candidatus Koribacter versatilis	Candidatus Koribacter versatilis Ellin345	204669	GCA_000014005.1	Complete Genome
Bacteria	Acidobacteria	Blastocatellia	Blastocatellales	Pyrinomonadaceae	Pyrinomonas	NA	Pyrinomonas methylaliphatogenes	454194	GCA_000820845.2	Contig
Bacteria	Acidobacteria	Holophagae	Holophagales	Holophagaceae	Holophaga	Holophaga foetida	Holophaga foetida DSM 6591	903818	GCA_000242615.3	Scaffold
Bacteria	Actinobacteria	Acidimicrobiia	Acidimicrobiales	Acidimicrobiaceae	Acidimicrobium	Acidimicrobium ferrooxidans	Acidimicrobium ferrooxidans DSM 10331	525909	GCA_000023265.1	Complete Genome
Bacteria	Actinobacteria	Actinobacteria	Acidothermales	Acidothermaceae	Acidothermus	Acidothermus cellulolyticus	Acidothermus cellulolyticus 11B	351607	GCA_000015025.1	Complete Genome
Bacteria	Actinobacteria	Actinobacteria	Actinomycetales	Actinomycetaceae	Arcanobacterium	Arcanobacterium haemolyticum	Arcanobacterium haemolyticum DSM 20595	644284	GCA_000092365.1	Complete Genome
Bacteria	Actinobacteria	Actinobacteria	Actinopolysporales	Actinopolysporaceae	Actinopolyspora	NA	Actinopolyspora alba	673379	GCA_900112765.1	Scaffold
Bacteria	Actinobacteria	Actinobacteria	Bifidobacteriales	Bifidobacteriaceae	Bifidobacterium	Bifidobacterium longum	Bifidobacterium longum NCC2705	206672	GCA_000007525.1	Complete Genome
Bacteria	Actinobacteria	Actinobacteria	Candidatus Nanopelagicales	Candidatus Nanopelagicaceae	Candidatus Planktophila	NA	Candidatus Planktophila dulcis	1884914	GCA_002287965.1	Complete Genome
Bacteria	Actinobacteria	Actinobacteria	Corynebacteriales	Mycobacteriaceae	Mycobacterium	Mycobacterium tuberculosis	Mycobacterium tuberculosis H37Rv	83332	GCA_000195955.2	Complete Genome
Bacteria	Actinobacteria	Actinobacteria	Corynebacteriales	Mycobacteriaceae	Mycolicibacterium	Mycolicibacterium smegmatis	Mycolicibacterium smegmatis MC2 155	246196	GCA_000015005.1	Complete Genome
Bacteria	Actinobacteria	Actinobacteria	Frankiales	Frankiaceae	Frankia	NA	Frankia casuarinae	106370	GCA_000013345.1	Complete Genome
Bacteria	Actinobacteria	Actinobacteria	Geodermatophilales	Geodermatophilaceae	Geodermatophilus	Geodermatophilus obscurus	Geodermatophilus obscurus DSM 43160	526225	GCA_000025345.1	Complete Genome
Bacteria	Actinobacteria	Actinobacteria	Glycomycetales	Glycomycetaceae	Glycomyces	NA	Glycomyces sp. YIM 121974	2493553	GCA_003933745.1	Scaffold
Bacteria	Actinobacteria	Actinobacteria	Kineosporiales	Kineosporiaceae	Kineococcus	Kineococcus radiotolerans	Kineococcus radiotolerans SRS30216 = ATCC BAA-149	266940	GCA_000017305.1	Complete Genome
Bacteria	Actinobacteria	Actinobacteria	Micrococcales	Jonesiaceae	Jonesia	Jonesia denitrificans	Jonesia denitrificans DSM 20603	471856	GCA_000024065.1	Complete Genome
Bacteria	Actinobacteria	Actinobacteria	Micromonosporales	Micromonosporaceae	Salinispora	Salinispora arenicola	Salinispora arenicola CNS-205	391037	GCA_000018265.1	Complete Genome
Bacteria	Actinobacteria	Actinobacteria	Nakamurellales	Nakamurellaceae	Nakamurella	NA	Nakamurella sp. s14-144	1902245	GCA_003860405.1	Complete Genome
Bacteria	Actinobacteria	Actinobacteria	Propionibacteriales	Propionibacteriaceae	Cutibacterium	Cutibacterium acnes	Cutibacterium acnes KPA171202	267747	GCA_000008345.1	Complete Genome
Bacteria	Actinobacteria	Actinobacteria	Pseudonocardiales	Pseudonocardiaceae	Saccharomonospora	Saccharomonospora viridis	Saccharomonospora viridis DSM 43017	471857	GCA_000023865.1	Complete Genome
Bacteria	Actinobacteria	Actinobacteria	Streptomycetales	Streptomycetaceae	Streptomyces	Streptomyces cattleya	Streptomyces cattleya NRRL 8057 = DSM 46488	1003195	GCA_000240165.1	Complete Genome
Bacteria	Actinobacteria	Actinobacteria	Streptomycetales	Streptomycetaceae	Streptomyces	Streptomyces coelicolor	Streptomyces coelicolor A3	100226	GCA_000203835.1	Complete Genome
Bacteria	Actinobacteria	Actinobacteria	Streptosporangiales	Nocardiopsaceae	Thermobifida	Thermobifida fusca	Thermobifida fusca YX	269800	GCA_000012405.1	Complete Genome
Bacteria	Actinobacteria	Coriobacteriia	Coriobacteriales	Coriobacteriaceae	Collinsella	Collinsella stercoris	Collinsella stercoris DSM 13279	445975	GCA_000156215.1	Scaffold
Bacteria	Actinobacteria	Coriobacteriia	Eggerthellales	Eggerthellaceae	Slackia	Slackia heliotrinireducens	Slackia heliotrinireducens DSM 20476	471855	GCA_000023885.1	Complete Genome
Bacteria	Actinobacteria	Nitriliruptoria	Egibacterales	Egibacteraceae	Egibacter	NA	Egibacter sp.	2003555	GCA_003553795.1	Contig
Bacteria	Actinobacteria	Nitriliruptoria	Euzebyales	Euzebyaceae	Euzebya	NA	Euzebya tangerina	591198	GCA_003074135.1	Contig
Bacteria	Actinobacteria	Nitriliruptoria	Nitriliruptorales	Nitriliruptoraceae	NA	NA	Nitriliruptoraceae bacterium	2093808	GCA_003550915.1	Contig
Bacteria	Actinobacteria	Rubrobacteria	Gaiellales	NA	NA	NA	Gaiellales bacterium	2093372	GCA_003599855.1	Contig
Bacteria	Actinobacteria	Rubrobacteria	Rubrobacterales	Rubrobacteraceae	Rubrobacter	Rubrobacter xylanophilus	Rubrobacter xylanophilus DSM 9941	266117	GCA_000014185.1	Complete Genome
Bacteria	Actinobacteria	Thermoleophilia	Solirubrobacterales	NA	NA	NA	Solirubrobacterales bacterium 67-14	1895832	GCA_001897355.1	Scaffold
Bacteria	Actinobacteria	Thermoleophilia	Thermoleophilales	Thermoleophilaceae	Thermoleophilum	NA	Thermoleophilum album	29539	GCA_900108055.1	Scaffold
Bacteria	Aquificae	Aquificae	Aquificales	Aquificaceae	Aquifex	Aquifex aeolicus	Aquifex aeolicus VF5	224324	GCA_000008625.1	Complete Genome
Bacteria	Aquificae	Aquificae	Desulfurobacteriales	Desulfurobacteriaceae	Thermovibrio	Thermovibrio ammonificans	Thermovibrio ammonificans HB-1	648996	GCA_000185805.1	Complete Genome
Bacteria	Armatimonadetes	Chthonomonadetes	Chthonomonadales	Chthonomonadaceae	Chthonomonas	Chthonomonas calidirosea	Chthonomonas calidirosea T49	1303518	GCA_000427095.1	Chromosome
Bacteria	Armatimonadetes	Fimbriimonadia	Fimbriimonadales	Fimbriimonadaceae	Fimbriimonas	Fimbriimonas ginsengisoli	Fimbriimonas ginsengisoli Gsoil 348	661478	GCA_000724625.1	Complete Genome
Bacteria	Bacteroidetes	Bacteroidia	Bacteroidales	Bacteroidaceae	Bacteroides	Bacteroides thetaiotaomicron	Bacteroides thetaiotaomicron VPI-5482	226186	GCA_000011065.1	Complete Genome
Bacteria	Bacteroidetes	Bacteroidia	Marinilabiliales	Salinivirgaceae	Salinivirga	NA	Salinivirga cyanobacteriivorans	1307839	GCA_001443605.1	Complete Genome
Bacteria	Bacteroidetes	Chitinophagia	Chitinophagales	Chitinophagaceae	Chitinophaga	NA	Chitinophaga caeni	2029983	GCA_002557795.1	Complete Genome
Bacteria	Bacteroidetes	Cytophagia	Cytophagales	Cytophagaceae	Cytophaga	Cytophaga hutchinsonii	Cytophaga hutchinsonii ATCC 33406	269798	GCA_000014145.1	Complete Genome
Bacteria	Bacteroidetes	Flavobacteriia	Flavobacteriales	Flavobacteriaceae	Flavobacterium	Flavobacterium psychrophilum	Flavobacterium psychrophilum JIP02/86	402612	GCA_000064305.2	Complete Genome
Bacteria	Bacteroidetes	NA	Bacteroidetes Order II. Incertae sedis	Rhodothermaceae	Salinibacter	Salinibacter ruber	Salinibacter ruber DSM 13855	309807	GCA_000013045.1	Complete Genome
Bacteria	Bacteroidetes	Saprospiria	Saprospirales	Saprospiraceae	Saprospira	Saprospira grandis	Saprospira grandis str. Lewin	984262	GCA_000250635.1	Complete Genome
Bacteria	Bacteroidetes	Sphingobacteriia	Sphingobacteriales	Sphingobacteriaceae	Pedobacter	Pedobacter heparinus	Pedobacter heparinus DSM 2366	485917	GCA_000023825.1	Complete Genome
Bacteria	Balneolaeota	Balneolia	Balneolales	Balneolaceae	NA	NA	Balneolaceae bacterium UBA6773	1951518	GCA_002453215.1	Scaffold
Bacteria	Caldiserica	Caldisericia	Caldisericales	Caldisericaceae	Caldisericum	Caldisericum exile	Caldisericum exile AZM16c01	511051	GCA_000284335.1	Complete Genome
Bacteria	Calditrichaeota	Calditrichae	Calditrichales	Calditrichaceae	Caldithrix	Caldithrix abyssi	Caldithrix abyssi DSM 13497	880073	GCA_000241815.1	Chromosome
Bacteria	Candidatus Cryosericota	Candidatus Cryosericia	Candidatus Cryosericales	Candidatus Cryosericaceae	Candidatus Cryosericum	NA	Candidatus Cryosericum hinesii	2290915	GCA_003570965.1	Scaffold
Bacteria	Candidatus Fermentibacteria	Candidatus Fermentibacteria (class)	Candidatus Fermentibacterales	Candidatus Fermentibacteraceae	Candidatus Fermentibacter	NA	Candidatus Fermentibacter daniensis	1729713	GCA_001618605.1	Contig
Bacteria	Candidatus Margulisbacteria	Candidatus Termititenacia	Candidatus Termititenacales	Candidatus Termititenacaceae	Candidatus Termititenax	NA	Candidatus Termititenax aidoneus	2218524	GCA_003864455.1	Contig
Bacteria	Candidatus Melainabacteria	NA	Candidatus Caenarcaniphilales	NA	Candidatus Caenarcanum	NA	Candidatus Caenarcanum bioreactoricola	1906166	GCA_001899385.1	Scaffold
Bacteria	Candidatus Melainabacteria	NA	Candidatus Gastranaerophilales	NA	NA	NA	Candidatus Gastranaerophilales bacterium HUM_7	1916228	GCA_002102735.1	Scaffold
Bacteria	Candidatus Melainabacteria	NA	Vampirovibrionales	NA	Vampirovibrio	NA	Vampirovibrio chlorellavorus	758823	GCA_001858525.1	Contig
Bacteria	Candidatus Peregrinibacteria	Candidatus Peribacteria	Candidatus Peribacterales	NA	Candidatus Peribacter	NA	Candidatus Peribacter riflensis	1735162	GCA_001430755.1	Complete Genome
Bacteria	Candidatus Sumerlaeota	Candidatus Sumerlaeia	Candidatus Sumerlaeales	Candidatus Sumerlaeaceae	Candidatus Sumerlaea	NA	Candidatus Sumerlaea chitinovorans	2250252	GCA_003290465.1	Chromosome
Bacteria	Chlamydiae	Chlamydiia	Chlamydiales	Chlamydiaceae	Chlamydia	Chlamydia caviae	Chlamydia caviae GPIC	227941	GCA_000007605.1	Complete Genome
Bacteria	Chlamydiae	Chlamydiia	Chlamydiales	Chlamydiaceae	Chlamydia	Chlamydia pneumoniae	Chlamydia pneumoniae AR39	115711	GCA_000091085.2	Complete Genome
Bacteria	Chlamydiae	Chlamydiia	Parachlamydiales	Parachlamydiaceae	Candidatus Protochlamydia	Candidatus Protochlamydia amoebophila	Candidatus Protochlamydia amoebophila UWE25	264201	GCA_000011565.1	Chromosome
Bacteria	Chlorobi	Chlorobia	Chlorobiales	Chlorobiaceae	Chlorobaculum	Chlorobaculum tepidum	Chlorobaculum tepidum TLS	194439	GCA_000006985.1	Complete Genome
Bacteria	Chloroflexi	Anaerolineae	Anaerolineales	Anaerolineaceae	Anaerolinea	Anaerolinea thermophila	Anaerolinea thermophila UNI-1	926569	GCA_000199675.1	Complete Genome
Bacteria	Chloroflexi	Ardenticatenia	Ardenticatenales	Ardenticatenaceae	Candidatus Promineofilum	NA	Candidatus Promineofilum breve	1806508	GCA_900066015.1	Complete Genome
Bacteria	Chloroflexi	Caldilineae	Caldilineales	Caldilineaceae	Caldilinea	Caldilinea aerophila	Caldilinea aerophila DSM 14535 = NBRC 104270	926550	GCA_000281175.1	Complete Genome
Bacteria	Chloroflexi	Chloroflexia	Chloroflexales	Chloroflexaceae	Chloroflexus	Chloroflexus aurantiacus	Chloroflexus aurantiacus J-10-fl	324602	GCA_000018865.1	Complete Genome
Bacteria	Chloroflexi	Chloroflexia	Herpetosiphonales	Herpetosiphonaceae	Herpetosiphon	NA	Herpetosiphon sp.	71864	GCA_003512625.1	Scaffold
Bacteria	Chloroflexi	Dehalococcoidia	Dehalococcoidales	Dehalococcoidaceae	Dehalococcoides	Dehalococcoides mccartyi	Dehalococcoides mccartyi 195	243164	GCA_000011905.1	Complete Genome
Bacteria	Chloroflexi	Ktedonobacteria	Ktedonobacterales	Ktedonobacteraceae	Ktedonobacter	NA	Ktedonobacter sp.	1932716	GCA_003446745.1	Scaffold
Bacteria	Chloroflexi	Ktedonobacteria	Thermogemmatisporales	Thermogemmatisporaceae	Thermogemmatispora	NA	Thermogemmatispora tikiterensis	1825093	GCA_003268475.1	Scaffold
Bacteria	Chloroflexi	Thermoflexia	Thermoflexales	Thermoflexaceae	Thermoflexus	Thermoflexus hugenholtzii	Thermoflexus hugenholtzii JAD2	877466	GCA_900187885.1	Scaffold
Bacteria	Chloroflexi	Thermomicrobia	Sphaerobacterales	Sphaerobacteraceae	Sphaerobacter	Sphaerobacter thermophilus	Sphaerobacter thermophilus DSM 20745	479434	GCA_000024985.1	Complete Genome
Bacteria	Chloroflexi	Thermomicrobia	Thermomicrobiales	Thermomicrobiaceae	Thermomicrobium	Thermomicrobium roseum	Thermomicrobium roseum DSM 5159	309801	GCA_000021685.1	Complete Genome
Bacteria	Chrysiogenetes	Chrysiogenetes	Chrysiogenales	Chrysiogenaceae	Desulfurispirillum	Desulfurispirillum indicum	Desulfurispirillum indicum S5	653733	GCA_000177635.2	Complete Genome
Bacteria	Coprothermobacterota	Coprothermobacteria	Coprothermobacterales	Coprothermobacteraceae	Coprothermobacter	Coprothermobacter proteolyticus	Coprothermobacter proteolyticus DSM 5265	309798	GCA_000020945.1	Complete Genome
Bacteria	Cyanobacteria	Gloeobacteria	Gloeobacterales	Gloeobacteraceae	Gloeobacter	Gloeobacter violaceus	Gloeobacter violaceus PCC 7421	251221	GCA_000011385.1	Complete Genome
Bacteria	Cyanobacteria	NA	Chroococcales	Aphanothecaceae	Crocosphaera	Crocosphaera subtropica	Crocosphaera subtropica ATCC 51142	43989	GCA_000017845.1	Complete Genome
Bacteria	Cyanobacteria	NA	Chroococcales	Aphanothecaceae	Crocosphaera	Crocosphaera watsonii	Crocosphaera watsonii WH 8501	165597	GCA_000167195.1	Scaffold
Bacteria	Cyanobacteria	NA	Chroococcidiopsidales	Chroococcidiopsidaceae	Aliterella	Aliterella atlantica	Aliterella atlantica CENA595	1618023	GCA_000952155.1	Contig
Bacteria	Cyanobacteria	NA	Gloeoemargaritales	Gloeomargaritaceae	Gloeomargarita	Gloeomargarita lithophora	Gloeomargarita lithophora Alchichica-D10	1188229	GCA_001870225.1	Chromosome
Bacteria	Cyanobacteria	NA	Nostocales	Nostocaceae	Anabaena	NA	Anabaena sp. CA = ATCC 33047	52271	GCA_001597855.1	Scaffold
Bacteria	Cyanobacteria	NA	Nostocales	Nostocaceae	Nostoc	NA	Nostoc punctiforme	272131	GCA_000020025.1	Complete Genome
Bacteria	Cyanobacteria	NA	Oscillatoriales	Microcoleaceae	Trichodesmium	Trichodesmium erythraeum	Trichodesmium erythraeum IMS101	203124	GCA_000014265.1	Complete Genome
Bacteria	Cyanobacteria	NA	Pleurocapsales	Dermocarpellaceae	Stanieria	Stanieria cyanosphaera	Stanieria cyanosphaera PCC 7437	111780	GCA_000317575.1	Complete Genome
Bacteria	Cyanobacteria	NA	Spirulinales	Spirulinaceae	Spirulina	Spirulina subsalsa	Spirulina subsalsa PCC 9445	1173029	GCA_000314005.1	Scaffold
Bacteria	Cyanobacteria	NA	Synechococcales	Acaryochloridaceae	Acaryochloris	Acaryochloris marina	Acaryochloris marina MBIC11017	329726	GCA_000018105.1	Complete Genome
Bacteria	Cyanobacteria	NA	Synechococcales	Merismopediaceae	Synechocystis	NA	Synechocystis sp. PCC 6803	1148	GCA_000009725.1	Complete Genome
Bacteria	Cyanobacteria	NA	Synechococcales	Synechococcaceae	Thermosynechococcus	Thermosynechococcus elongatus	Thermosynechococcus elongatus BP-1	197221	GCA_000011345.1	Complete Genome
Bacteria	Deferribacteres	Deferribacteres	Deferribacterales	Deferribacteraceae	Calditerrivibrio	Calditerrivibrio nitroreducens	Calditerrivibrio nitroreducens DSM 19672	768670	GCA_000183405.1	Complete Genome
Bacteria	Deinococcus-Thermus	Deinococci	Deinococcales	Deinococcaceae	Deinococcus	Deinococcus geothermalis	Deinococcus geothermalis DSM 11300	319795	GCA_000196275.1	Complete Genome
Bacteria	Deinococcus-Thermus	Deinococci	Thermales	Thermaceae	Thermus	Thermus thermophilus	Thermus thermophilus HB27	262724	GCA_000008125.1	Complete Genome
Bacteria	Dictyoglomi	Dictyoglomia	Dictyoglomales	Dictyoglomaceae	Dictyoglomus	Dictyoglomus thermophilum	Dictyoglomus thermophilum H-6-12	309799	GCA_000020965.1	Complete Genome
Bacteria	Elusimicrobia	Elusimicrobia	Elusimicrobiales	Elusimicrobiaceae	Elusimicrobium	Elusimicrobium minutum	Elusimicrobium minutum Pei191	445932	GCA_000020145.1	Complete Genome
Bacteria	Elusimicrobia	Endomicrobia	Endomicrobiales	Endomicrobiaceae	Endomicrobium	NA	Endomicrobium proavitum	1408281	GCA_001027545.1	Complete Genome
Bacteria	Fibrobacteres	Chitinispirillia	Chitinispirillales	Chitinispirillaceae	Chitinispirillum	NA	Chitinispirillum alkaliphilum	1008392	GCA_001045525.1	Contig
Bacteria	Fibrobacteres	Chitinivibrionia	Chitinivibrionales	Chitinivibrionaceae	Chitinivibrio	Chitinivibrio alkaliphilus	Chitinivibrio alkaliphilus ACht1	1313304	GCA_000474745.1	Contig
Bacteria	Fibrobacteres	Fibrobacteria	Fibrobacterales	Fibrobacteraceae	Fibrobacter	Fibrobacter succinogenes	Fibrobacter succinogenes subsp. succinogenes S85	59374	GCA_000024665.1	Complete Genome
Bacteria	Fibrobacteres	Fibrobacteria	Fibromonadales	Fibromonadaceae	Candidatus Fibromonas	NA	Candidatus Fibromonas termitidis	1704279	GCA_001462245.1	Scaffold
Bacteria	Firmicutes	Bacilli	Bacillales	Bacillaceae	Anoxybacillus	Anoxybacillus flavithermus	Anoxybacillus flavithermus WK1	491915	GCA_000019045.1	Complete Genome
Bacteria	Firmicutes	Bacilli	Bacillales	Bacillaceae	Bacillus	Bacillus subtilis	Bacillus subtilis subsp. subtilis str. 168	224308	GCA_000009045.1	Complete Genome
Bacteria	Firmicutes	Bacilli	Bacillales	Bacillaceae	Geobacillus	Geobacillus thermodenitrificans	Geobacillus thermodenitrificans NG80-2	420246	GCA_000015745.1	Complete Genome
Bacteria	Firmicutes	Bacilli	Lactobacillales	Streptococcaceae	Lactococcus	Lactococcus lactis	Lactococcus lactis subsp. lactis Il1403	272623	GCA_000006865.1	Complete Genome
Bacteria	Firmicutes	Clostridia	Clostridiales	Heliobacteriaceae	Heliobacterium	Heliobacterium modesticaldum	Heliobacterium modesticaldum Ice1	498761	GCA_000019165.1	Complete Genome
Bacteria	Firmicutes	Clostridia	Clostridiales	Hungateiclostridiaceae	Ruminiclostridium	Ruminiclostridium cellulolyticum	Ruminiclostridium cellulolyticum H10	394503	GCA_000022065.1	Complete Genome
Bacteria	Firmicutes	Clostridia	Clostridiales	Peptococcaceae	Desulfitobacterium	Desulfitobacterium hafniense	Desulfitobacterium hafniense DCB-2	272564	GCA_000021925.1	Complete Genome
Bacteria	Firmicutes	Clostridia	Clostridiales	Symbiobacteriaceae	Symbiobacterium	Symbiobacterium thermophilum	Symbiobacterium thermophilum IAM 14863	292459	GCA_000009905.1	Complete Genome
Bacteria	Firmicutes	Clostridia	Halanaerobiales	Halanaerobiaceae	Halothermothrix	Halothermothrix orenii	Halothermothrix orenii H 168	373903	GCA_000020485.1	Complete Genome
Bacteria	Firmicutes	Clostridia	Natranaerobiales	Natranaerobiaceae	Natranaerobius	Natranaerobius thermophilus	Natranaerobius thermophilus JW/NM-WN-LF	457570	GCA_000020005.1	Complete Genome
Bacteria	Firmicutes	Clostridia	Thermoanaerobacterales	Thermoanaerobacteraceae	Moorella	Moorella thermoacetica	Moorella thermoacetica ATCC 39073	264732	GCA_000013105.1	Complete Genome
Bacteria	Firmicutes	Erysipelotrichia	Erysipelotrichales	Erysipelotrichaceae	Erysipelothrix	NA	Erysipelothrix rhusiopathiae	1648	GCA_001602155.1	Complete Genome
Bacteria	Firmicutes	Limnochordia	Limnochordales	Limnochordaceae	Limnochorda	NA	Limnochorda pilosa	1555112	GCA_001544015.1	Complete Genome
Bacteria	Firmicutes	Negativicutes	Acidaminococcales	Acidaminococcaceae	Acidaminococcus	Acidaminococcus fermentans	Acidaminococcus fermentans DSM 20731	591001	GCA_000025305.1	Complete Genome
Bacteria	Firmicutes	Negativicutes	Selenomonadales	Sporomusaceae	Pelosinus	Pelosinus fermentans	Pelosinus fermentans JBW45	1192197	GCA_000271665.2	Complete Genome
Bacteria	Firmicutes	Negativicutes	Veillonellales	Veillonellaceae	Veillonella	Veillonella parvula	Veillonella parvula DSM 2008	479436	GCA_000024945.1	Complete Genome
Bacteria	Firmicutes	Tissierellia	Tissierellales	Peptoniphilaceae	Finegoldia	Finegoldia magna	Finegoldia magna ATCC 29328	334413	GCA_000010185.1	Complete Genome
Bacteria	Fusobacteria	Fusobacteriia	Fusobacteriales	Fusobacteriaceae	Fusobacterium	Fusobacterium nucleatum	Fusobacterium nucleatum subsp. nucleatum ATCC 25586	190304	GCA_000007325.1	Complete Genome
Bacteria	Gemmatimonadetes	Gemmatimonadetes	Gemmatimonadales	Gemmatimonadaceae	Gemmatimonas	Gemmatimonas aurantiaca	Gemmatimonas aurantiaca T-27	379066	GCA_000010305.1	Complete Genome
Bacteria	Ignavibacteriae	Ignavibacteria	Ignavibacteriales	Melioribacteraceae	Melioribacter	Melioribacter roseus	Melioribacter roseus P3M-2	1191523	GCA_000279145.1	Complete Genome
Bacteria	Kiritimatiellaeota	Kiritimatiellae	Kiritimatiellales	Kiritimatiellaceae	Kiritimatiella	NA	Kiritimatiella glycovorans	1307763	GCA_001017655.1	Complete Genome
Bacteria	Lentisphaerae	Lentisphaeria	Lentisphaerales	NA	NA	NA	Lentisphaerales bacterium Lenti_01	1674902	GCA_001604235.1	Scaffold
Bacteria	Lentisphaerae	Lentisphaeria	Victivallales	NA	NA	NA	Victivallales bacterium CCUG 44730	2094242	GCA_002998355.1	Complete Genome
Bacteria	NA	Candidatus Babeliae	Candidatus Babeliales	Candidatus Babeliaceae	Candidatus Babela	NA	Candidatus Babela massiliensis	673862	GCA_000513475.1	Complete Genome
Bacteria	NA	NA	Haloplasmatales	Haloplasmataceae	Haloplasma	Haloplasma contractile	Haloplasma contractile SSD-17B	1033810	GCA_000215935.3	Contig
Bacteria	Nitrospinae	Nitrospinia	Nitrospinales	Nitrospinaceae	Nitrospina	NA	Nitrospina gracilis	35801	GCA_000341545.2	Scaffold
Bacteria	Nitrospirae	Nitrospira	Nitrospirales	Nitrospiraceae	Thermodesulfovibrio	Thermodesulfovibrio yellowstonii	Thermodesulfovibrio yellowstonii DSM 11347	289376	GCA_000020985.1	Complete Genome
Bacteria	Planctomycetes	Candidatus Brocadiae	Candidatus Brocadiales	Candidatus Brocadiaceae	Candidatus Kuenenia	NA	Candidatus Kuenenia stuttgartiensis	174633	GCA_002418245.1	Scaffold
Bacteria	Planctomycetes	Phycisphaerae	Phycisphaerales	Phycisphaeraceae	Phycisphaera	Phycisphaera mikurensis	Phycisphaera mikurensis NBRC 102666	1142394	GCA_000284115.1	Complete Genome
Bacteria	Planctomycetes	Phycisphaerae	Sedimentisphaerales	Sedimentisphaeraceae	Sedimentisphaera	NA	Sedimentisphaera cyanobacteriorum	1940790	GCA_001997385.1	Complete Genome
Bacteria	Planctomycetes	Planctomycetia	Planctomycetales	Gemmataceae	Gemmata	NA	Gemmata obscuriglobus	114	GCA_000171775.1	Contig
Bacteria	Planctomycetes	Planctomycetia	Planctomycetales	Isosphaeraceae	Isosphaera	Isosphaera pallida	Isosphaera pallida ATCC 43644	575540	GCA_000186345.1	Complete Genome
Bacteria	Planctomycetes	Planctomycetia	Planctomycetales	Planctomycetaceae	Blastopirellula	Blastopirellula marina	Blastopirellula marina DSM 3645	314230	GCA_000153105.1	Scaffold
Bacteria	Planctomycetes	Planctomycetia	Planctomycetales	Planctomycetaceae	Pirellula	Pirellula staleyi	Pirellula staleyi DSM 6068	530564	GCA_000025185.1	Complete Genome
Bacteria	Planctomycetes	Planctomycetia	Planctomycetales	Planctomycetaceae	Rubinisphaera	Rubinisphaera brasiliensis	Rubinisphaera brasiliensis DSM 5305	756272	GCA_000165715.3	Complete Genome
Bacteria	Proteobacteria	Acidithiobacillia	Acidithiobacillales	Acidithiobacillaceae	Acidithiobacillus	Acidithiobacillus ferrooxidans	Acidithiobacillus ferrooxidans ATCC 23270	243159	GCA_000021485.1	Complete Genome
Bacteria	Proteobacteria	Alphaproteobacteria	Caulobacterales	Caulobacteraceae	Caulobacter	Caulobacter vibrioides	Caulobacter vibrioides CB15	190650	GCA_000006905.1	Complete Genome
Bacteria	Proteobacteria	Alphaproteobacteria	Emcibacterales	Emcibacteraceae	Emcibacter	NA	Emcibacter congregatus	2043170	GCA_002740695.1	Scaffold
Bacteria	Proteobacteria	Alphaproteobacteria	Holosporales	Holosporaceae	NA	NA	endosymbiont of Acanthamoeba sp. UWC8	86106	GCA_000730245.1	Complete Genome
Bacteria	Proteobacteria	Alphaproteobacteria	Kiloniellales	Kiloniellaceae	Kiloniella	Kiloniella laminariae	Kiloniella laminariae DSM 19542	1122135	GCA_000374005.1	Scaffold
Bacteria	Proteobacteria	Alphaproteobacteria	Kordiimonadales	Kordiimonadaceae	Kordiimonas	NA	Kordiimonas lipolytica	1662421	GCA_001550065.1	Scaffold
Bacteria	Proteobacteria	Alphaproteobacteria	Magnetococcales	Magnetococcaceae	Magnetococcus	Magnetococcus marinus	Magnetococcus marinus MC-1	156889	GCA_000014865.1	Complete Genome
Bacteria	Proteobacteria	Alphaproteobacteria	Parvularculales	Parvularculaceae	Parvularcula	Parvularcula bermudensis	Parvularcula bermudensis HTCC2503	314260	GCA_000152825.2	Complete Genome
Bacteria	Proteobacteria	Alphaproteobacteria	Pelagibacterales	Pelagibacteraceae	Candidatus Pelagibacter	Candidatus Pelagibacter ubique	Candidatus Pelagibacter ubique HTCC1002	314261	GCA_000153525.1	Scaffold
Bacteria	Proteobacteria	Alphaproteobacteria	Rhizobiales	Brucellaceae	Brucella	Brucella suis	Brucella suis 1330	204722	GCA_000007505.1	Complete Genome
Bacteria	Proteobacteria	Alphaproteobacteria	Rhodobacterales	Rhodobacteraceae	Jannaschia	NA	Jannaschia sp. CCS1	290400	GCA_000013565.1	Complete Genome
Bacteria	Proteobacteria	Alphaproteobacteria	Rhodobacterales	Rhodobacteraceae	Rhodobacter	Rhodobacter sphaeroides	Rhodobacter sphaeroides 2.4.1	272943	GCA_000012905.2	Chromosome
Bacteria	Proteobacteria	Alphaproteobacteria	Rhodobacterales	Rhodobacteraceae	Roseobacter	NA	Roseobacter denitrificans	2434	GCA_000014045.1	Complete Genome
Bacteria	Proteobacteria	Alphaproteobacteria	Rhodospirillales	Rhodospirillaceae	Rhodospirillum	Rhodospirillum rubrum	Rhodospirillum rubrum ATCC 11170	269796	GCA_000013085.1	Complete Genome
Bacteria	Proteobacteria	Alphaproteobacteria	Rickettsiales	Anaplasmataceae	Anaplasma	Anaplasma phagocytophilum	Anaplasma phagocytophilum str. CRT38	1269275	GCA_000478445.1	Contig
Bacteria	Proteobacteria	Alphaproteobacteria	Rickettsiales	Anaplasmataceae	Wolbachia	NA	Wolbachia sp. wRi	66084	GCA_000022285.1	Complete Genome
Bacteria	Proteobacteria	Alphaproteobacteria	Rickettsiales	Candidatus Midichloriaceae	Candidatus Jidaibacter	NA	Candidatus Jidaibacter acanthamoeba	86105	GCA_000815465.1	Contig
Bacteria	Proteobacteria	Alphaproteobacteria	Sneathiellales	Sneathiellaceae	Oceanibacterium	NA	Oceanibacterium hippocampi	745714	GCA_900172325.1	Contig
Bacteria	Proteobacteria	Alphaproteobacteria	Sphingomonadales	Erythrobacteraceae	Erythrobacter	NA	Erythrobacter longus	1044	GCA_000715015.1	Contig
Bacteria	Proteobacteria	Alphaproteobacteria	Sphingomonadales	Erythrobacteraceae	Porphyrobacter	NA	Porphyrobacter neustonensis	1112	GCA_001663175.1	Complete Genome
Bacteria	Proteobacteria	Alphaproteobacteria	Sphingomonadales	Sphingomonadaceae	Novosphingobium	NA	Novosphingobium stygium	48937	GCA_900102455.1	Contig
Bacteria	Proteobacteria	Betaproteobacteria	Burkholderiales	Oxalobacteraceae	Herminiimonas	NA	Herminiimonas arsenicoxydans	204773	GCA_000026125.1	Complete Genome
Bacteria	Proteobacteria	Betaproteobacteria	Ferrovales	Ferrovaceae	Ferrovum	NA	Ferrovum sp. 34-44-207	1970376	GCA_002279055.1	Scaffold
Bacteria	Proteobacteria	Betaproteobacteria	Neisseriales	Chromobacteriaceae	Chromobacterium	Chromobacterium violaceum	Chromobacterium violaceum ATCC 12472	243365	GCA_000007705.1	Complete Genome
Bacteria	Proteobacteria	Betaproteobacteria	Nitrosomonadales	Methylophilaceae	Methylobacillus	Methylobacillus flagellatus	Methylobacillus flagellatus KT	265072	GCA_000013705.1	Complete Genome
Bacteria	Proteobacteria	Betaproteobacteria	Rhodocyclales	Zoogloeaceae	Azoarcus	NA	Azoarcus sp. BH72	62928	GCA_000061505.1	Complete Genome
Bacteria	Proteobacteria	Deltaproteobacteria	Bradymonadales	Bradymonadaceae	Bradymonas	NA	Bradymonas sediminis	1548548	GCA_003258315.1	Complete Genome
Bacteria	Proteobacteria	Deltaproteobacteria	Desulfarculales	Desulfarculaceae	Desulfarculus	Desulfarculus baarsii	Desulfarculus baarsii DSM 2075	644282	GCA_000143965.1	Complete Genome
Bacteria	Proteobacteria	Deltaproteobacteria	Desulfobacterales	Desulfobulbaceae	Desulfotalea	Desulfotalea psychrophila	Desulfotalea psychrophila LSv54	177439	GCA_000025945.1	Complete Genome
Bacteria	Proteobacteria	Deltaproteobacteria	Desulfovibrionales	Desulfovibrionaceae	Desulfovibrio	Desulfovibrio vulgaris	Desulfovibrio vulgaris str. Hildenborough	882	GCA_000195755.1	Complete Genome
Bacteria	Proteobacteria	Deltaproteobacteria	Desulfurellales	Desulfurellaceae	Desulfurella	Desulfurella acetivorans	Desulfurella acetivorans A63	694431	GCA_000517565.1	Complete Genome
Bacteria	Proteobacteria	Deltaproteobacteria	Desulfuromonadales	Geobacteraceae	Geobacter	Geobacter sulfurreducens	Geobacter sulfurreducens PCA	243231	GCA_000007985.2	Complete Genome
Bacteria	Proteobacteria	Deltaproteobacteria	Myxococcales	Anaeromyxobacteraceae	Anaeromyxobacter	Anaeromyxobacter dehalogenans	Anaeromyxobacter dehalogenans 2CP-C	290397	GCA_000013385.1	Complete Genome
Bacteria	Proteobacteria	Deltaproteobacteria	Syntrophobacterales	Syntrophobacteraceae	Syntrophobacter	Syntrophobacter fumaroxidans	Syntrophobacter fumaroxidans MPOB	335543	GCA_000014965.1	Complete Genome
Bacteria	Proteobacteria	Epsilonproteobacteria	Campylobacterales	Campylobacteraceae	Arcobacter	NA	Arcobacter butzleri	28197	GCA_000014025.1	Complete Genome
Bacteria	Proteobacteria	Epsilonproteobacteria	Campylobacterales	Campylobacteraceae	Sulfurospirillum	NA	Sulfurospirillum deleyianum	65553	GCA_000024885.1	Complete Genome
Bacteria	Proteobacteria	Epsilonproteobacteria	Campylobacterales	Helicobacteraceae	Helicobacter	Helicobacter pylori	Helicobacter pylori J99	85963	GCA_000982695.1	Complete Genome
Bacteria	Proteobacteria	Epsilonproteobacteria	Nautiliales	Nautiliaceae	Nautilia	Nautilia profundicola	Nautilia profundicola AmH	598659	GCA_000021725.1	Complete Genome
Bacteria	Proteobacteria	Gammaproteobacteria	Acidiferrobacterales	Acidiferrobacteraceae	Sulfurifustis	NA	Sulfurifustis variabilis	1675686	GCA_002355415.1	Complete Genome
Bacteria	Proteobacteria	Gammaproteobacteria	Aeromonadales	Aeromonadaceae	Aeromonas	NA	Aeromonas hydrophila	644	GCA_000014805.1	Complete Genome
Bacteria	Proteobacteria	Gammaproteobacteria	Alteromonadales	Colwelliaceae	Colwellia	Colwellia psychrerythraea	Colwellia psychrerythraea 34H	167879	GCA_000012325.1	Complete Genome
Bacteria	Proteobacteria	Gammaproteobacteria	Alteromonadales	Shewanellaceae	Shewanella	Shewanella oneidensis	Shewanella oneidensis MR-1	211586	GCA_000146165.2	Complete Genome
Bacteria	Proteobacteria	Gammaproteobacteria	Arenicellales	Arenicellaceae	Arenicella	NA	Arenicella xantha	644221	GCA_003315245.1	Scaffold
Bacteria	Proteobacteria	Gammaproteobacteria	Cardiobacteriales	Cardiobacteriaceae	Dichelobacter	Dichelobacter nodosus	Dichelobacter nodosus VCS1703A	246195	GCA_000015345.1	Complete Genome
Bacteria	Proteobacteria	Gammaproteobacteria	Cellvibrionales	Cellvibrionaceae	Cellvibrio	Cellvibrio japonicus	Cellvibrio japonicus Ueda107	498211	GCA_000019225.1	Complete Genome
Bacteria	Proteobacteria	Gammaproteobacteria	Chromatiales	Chromatiaceae	Allochromatium	NA	Allochromatium vinosum	1049	GCA_000025485.1	Complete Genome
Bacteria	Proteobacteria	Gammaproteobacteria	Chromatiales	Chromatiaceae	Lamprocystis	NA	Lamprocystis purpurea	61598	GCA_000379525.1	Scaffold
Bacteria	Proteobacteria	Gammaproteobacteria	Chromatiales	Chromatiaceae	Marichromatium	NA	Marichromatium purpuratum	37487	GCA_000224005.3	Complete Genome
Bacteria	Proteobacteria	Gammaproteobacteria	Chromatiales	Chromatiaceae	Nitrosococcus	NA	Nitrosococcus oceani	1229	GCA_000012805.1	Complete Genome
Bacteria	Proteobacteria	Gammaproteobacteria	Enterobacterales	Enterobacteriaceae	Escherichia	Escherichia coli	Escherichia coli str. K-12 substr. MG1655	511145	GCA_000005845.2	Complete Genome
Bacteria	Proteobacteria	Gammaproteobacteria	Enterobacterales	Erwiniaceae	Pantoea	Pantoea ananatis	Pantoea ananatis LMG 20103	706191	GCA_000025405.2	Complete Genome
Bacteria	Proteobacteria	Gammaproteobacteria	Immundisolibacterales	Immundisolibacteraceae	Immundisolibacter	NA	Immundisolibacter cernigliae	1810504	GCA_001697225.1	Complete Genome
Bacteria	Proteobacteria	Gammaproteobacteria	Legionellales	Coxiellaceae	Coxiella	Coxiella burnetii	Coxiella burnetii RSA 493	227377	GCA_000007765.2	Complete Genome
Bacteria	Proteobacteria	Gammaproteobacteria	Methylococcales	Methylococcaceae	Methylococcus	Methylococcus capsulatus	Methylococcus capsulatus str. Bath	243233	GCA_000008325.1	Complete Genome
Bacteria	Proteobacteria	Gammaproteobacteria	Nevskiales	Sinobacteraceae	Steroidobacter	NA	Steroidobacter denitrificans	465721	GCA_001579945.1	Complete Genome
Bacteria	Proteobacteria	Gammaproteobacteria	Oceanospirillales	Halomonadaceae	Chromohalobacter	Chromohalobacter salexigens	Chromohalobacter salexigens DSM 3043	290398	GCA_000055785.1	Complete Genome
Bacteria	Proteobacteria	Gammaproteobacteria	Orbales	Orbaceae	Frischella	NA	Frischella perrara	1267021	GCA_000807275.1	Complete Genome
Bacteria	Proteobacteria	Gammaproteobacteria	Pasteurellales	Pasteurellaceae	Haemophilus	Haemophilus influenzae	Haemophilus influenzae Rd KW20	71421	GCA_000027305.1	Complete Genome
Bacteria	Proteobacteria	Gammaproteobacteria	Pseudomonadales	Moraxellaceae	Acinetobacter	NA	Acinetobacter sp. ADP1	62977	GCA_000046845.1	Complete Genome
Bacteria	Proteobacteria	Gammaproteobacteria	Salinisphaerales	Salinisphaeraceae	Salinisphaera	NA	Salinisphaera sp. LB1	2183911	GCA_003177035.1	Complete Genome
Bacteria	Proteobacteria	Gammaproteobacteria	Thiotrichales	Piscirickettsiaceae	Hydrogenovibrio	Hydrogenovibrio crunogenus	Hydrogenovibrio crunogenus XCL-2	317025	GCA_000012605.1	Complete Genome
Bacteria	Proteobacteria	Gammaproteobacteria	Vibrionales	Vibrionaceae	Vibrio	Vibrio cholerae	Vibrio cholerae O1 biovar El Tor str. N16961	243277	GCA_000006745.1	Complete Genome
Bacteria	Proteobacteria	Gammaproteobacteria	Xanthomonadales	Xanthomonadaceae	Xanthomonas	Xanthomonas campestris	Xanthomonas campestris pv. campestris str. ATCC 33913	190485	GCA_000007145.1	Complete Genome
Bacteria	Proteobacteria	Hydrogenophilalia	Hydrogenophilales	Hydrogenophilaceae	Hydrogenophilus	NA	Hydrogenophilus thermoluteolus	297	GCA_003574215.1	Complete Genome
Bacteria	Proteobacteria	Oligoflexia	Bacteriovoracales	Halobacteriovoraceae	Halobacteriovorax	Halobacteriovorax marinus	Halobacteriovorax marinus SJ	862908	GCA_000210915.2	Complete Genome
Bacteria	Proteobacteria	Oligoflexia	Bdellovibrionales	Bdellovibrionaceae	Bdellovibrio	Bdellovibrio bacteriovorus	Bdellovibrio bacteriovorus HD100	264462	GCA_000196175.1	Complete Genome
Bacteria	Proteobacteria	Oligoflexia	Silvanigrellales	Silvanigrellaceae	Silvanigrella	NA	Silvanigrella aquatica	1915309	GCA_001907975.2	Chromosome
Bacteria	Proteobacteria	Zetaproteobacteria	Mariprofundales	Mariprofundaceae	Mariprofundus	NA	Mariprofundus ferrooxydans	314344	GCA_000153765.1	Scaffold
Bacteria	Rhodothermaeota	Rhodothermia	Rhodothermales	Rubricoccaceae	Rubricoccus	NA	Rubricoccus marinus	716817	GCA_002257665.1	Scaffold
Bacteria	Spirochaetes	Spirochaetia	Brachyspirales	Brachyspiraceae	Brachyspira	Brachyspira hyodysenteriae	Brachyspira hyodysenteriae WA1	565034	GCA_000022105.1	Complete Genome
Bacteria	Spirochaetes	Spirochaetia	Brevinematales	Brevinemataceae	Brevinema	NA	Brevinema andersonii	34097	GCA_900112165.1	Scaffold
Bacteria	Spirochaetes	Spirochaetia	Leptospirales	Leptospiraceae	Leptospira	Leptospira interrogans	Leptospira interrogans serovar Lai str. 56601	189518	GCA_000092565.1	Complete Genome
Bacteria	Spirochaetes	Spirochaetia	Spirochaetales	Spirochaetaceae	Spirochaeta	Spirochaeta thermophila	Spirochaeta thermophila DSM 6578	869211	GCA_000184345.2	Complete Genome
Bacteria	Spirochaetes	Spirochaetia	Spirochaetales	Spirochaetaceae	Treponema	Treponema caldarium	Treponema caldarium DSM 7334	744872	GCA_000219725.1	Complete Genome
Bacteria	Spirochaetes	Spirochaetia	Spirochaetales	Spirochaetaceae	Treponema	Treponema denticola	Treponema denticola ATCC 35405	243275	GCA_000008185.1	Complete Genome
Bacteria	Synergistetes	Synergistia	Synergistales	Synergistaceae	Thermanaerovibrio	Thermanaerovibrio acidaminovorans	Thermanaerovibrio acidaminovorans DSM 6589	525903	GCA_000024905.1	Complete Genome
Bacteria	Tenericutes	Mollicutes	Acholeplasmatales	Acholeplasmataceae	Acholeplasma	Acholeplasma laidlawii	Acholeplasma laidlawii PG-8A	441768	GCA_000018785.1	Complete Genome
Bacteria	Tenericutes	Mollicutes	Anaeroplasmatales	Anaeroplasmataceae	Anaeroplasma	NA	Anaeroplasma bactoclasticum	2088	GCA_003550015.1	Scaffold
Bacteria	Tenericutes	Mollicutes	Entomoplasmatales	Spiroplasmataceae	Spiroplasma	NA	Spiroplasma citri	2133	GCA_001886855.1	Complete Genome
Bacteria	Tenericutes	Mollicutes	Mycoplasmatales	Mycoplasmataceae	Mycoplasma	Mycoplasma pulmonis	Mycoplasma pulmonis UAB CTIP	272635	GCA_000195875.1	Complete Genome
Bacteria	Thermodesulfobacteria	Thermodesulfobacteria	Thermodesulfobacteriales	Thermodesulfobacteriaceae	Thermodesulfatator	Thermodesulfatator indicus	Thermodesulfatator indicus DSM 15286	667014	GCA_000217795.1	Complete Genome
Bacteria	Thermotogae	Thermotogae	Kosmotogales	Kosmotogaceae	Kosmotoga	Kosmotoga olearia	Kosmotoga olearia TBF 19.5.1	521045	GCA_000023325.1	Complete Genome
Bacteria	Thermotogae	Thermotogae	Mesoaciditogales	Mesoaciditogaceae	Mesoaciditoga	Mesoaciditoga lauensis	Mesoaciditoga lauensis cd-1655R = DSM 25116	1150474	GCA_000745455.1	Scaffold
Bacteria	Thermotogae	Thermotogae	Petrotogales	Petrotogaceae	Petrotoga	Petrotoga mobilis	Petrotoga mobilis SJ95	403833	GCA_000018605.1	Complete Genome
Bacteria	Thermotogae	Thermotogae	Thermotogales	Thermotogaceae	Thermotoga	Thermotoga maritima	Thermotoga maritima MSB8	243274	GCA_000008545.1	Complete Genome
Bacteria	Verrucomicrobia	Methylacidiphilae	Methylacidiphilales	Methylacidiphilaceae	Methylacidiphilum	Methylacidiphilum infernorum	Methylacidiphilum infernorum V4	481448	GCA_000019665.1	Complete Genome
Bacteria	Verrucomicrobia	Opitutae	Opitutales	Opitutaceae	Opitutus	Opitutus terrae	Opitutus terrae PB90-1	452637	GCA_000019965.1	Complete Genome
Bacteria	Verrucomicrobia	Opitutae	Puniceicoccales	Puniceicoccaceae	Coraliomargarita	Coraliomargarita akajimensis	Coraliomargarita akajimensis DSM 45221	583355	GCA_000025905.1	Complete Genome
Bacteria	Verrucomicrobia	Spartobacteria	Chthoniobacterales	Chthoniobacteraceae	Chthoniobacter	NA	Chthoniobacter sp. 12-60-6	1970334	GCA_002279575.1	Scaffold
Bacteria	Verrucomicrobia	Verrucomicrobiae	Verrucomicrobiales	Verrucomicrobiaceae	Verrucomicrobium	NA	Verrucomicrobium spinosum	2736	GCA_000172155.1	Chromosome
