## Supplementary material for "Resolving phylogenetic and biochemical barriers to functional expression of heterologous iron-sulphur cluster enzymes": Table S3

Table S3. Ortholog sequences representative of known prokaryotic diversity
NadA sequences (Species name, accession number)	Selection	IspG sequences (Species name, accession number)	Selection
Abditibacterium_utsteinense_PQV64453_1		Abditibacterium_utsteinense_PQV65177_1
Acaryochloris_marina_MBIC11017_ABW26107_1		Acaryochloris_marina_MBIC11017_ABW25235_1
Acidaminococcus_fermentans_DSM_20731_ADB47311_1		Acidaminococcus_fermentans_DSM_20731_ADB47733_1
Acidimicrobium_ferrooxidans_DSM_10331_ACU53899_1	+	Acidimicrobium_ferrooxidans_DSM_10331_ACU53587_1	+
Acidithiobacillus_ferrooxidans_ATCC_23270_ACK77970_1		Acidithiobacillus_ferrooxidans_ATCC_23270_ACK79495_1
Acidothermus_cellulolyticus_11B_ABK52917_1		Acidothermus_cellulolyticus_11B_ABK53294_1
Acinetobacter_sp__ADP1_CAG67571_1		Acinetobacter_sp__ADP1_CAG67485_1
Actinopolyspora_alba_SFD78492_1		Actinopolyspora_alba_SFD64514_1
Aeromonas_hydrophila_ABK37682_1	+	Aeromonas_hydrophila_ABK39186_1	+
Aliterella_atlantica_CENA595_KJH71974_1		Aliterella_atlantica_CENA595_KJH71406_1
Allochromatium_vinosum_ADC62035_1	+	Allochromatium_vinosum_ADC62931_1	+
Anabaena_sp__CA___ATCC_33047_LUHI01000024_1_2		Anabaena_sp__CA___ATCC_33047_LUHI01000044_1_245
Anaeromyxobacter_dehalogenans_2CP_C_ABC83113_1	+	Anaeromyxobacter_dehalogenans_2CP_C_ABC83713_1
Anaeroplasma_bactoclasticum_RIA75720_1		Anaeroplasma_bactoclasticum_RIA75718_1
Anaplasma_phagocytophilum_str__CRT38_EOA62859_1		Anaplasma_phagocytophilum_str__CRT38_EOA62006_1	+
ANME_1_cluster_archaeon_ex4572_4_OYT65509_1		Anoxybacillus_flavithermus_WK1_ACJ33250_1
Anoxybacillus_flavithermus_WK1_ACJ33084_1		Aquifex_aeolicus_VF5_AAC07467_1	+
Aquifex_aeolicus_VF5_AAC07687_1		Arcanobacterium_haemolyticum_DSM_20595_ADH92343_1
Arcobacter_butzleri_WP_020848486_1	+	Arcobacter_butzleri_ABV66921_1
Arenicella_xantha_RBP53305_1		Arenicella_xantha_RBP49094_1
Azoarcus_sp__BH72_CAL93358_1		Azoarcus_sp__BH72_CAL93544_1	+
Bacillus_subtilis_subsp__subtilis_str__168_CAB14745_1	+	Bacillus_subtilis_subsp__subtilis_str__168_CAB14437_1	+
Bacteroides_thetaiotaomicron_VPI_5482_AAO78270_1		Bacteroides_thetaiotaomicron_VPI_5482_AAO77624_1
Balneolaceae_bacterium_UBA6773_DKGJ01000013_1_20		Balneolaceae_bacterium_UBA6773_DKGJ01000019_1_99
Bdellovibrio_bacteriovorus_HD100_CAE81099_1	+	Bifidobacterium_longum_NCC2705_AAN23963_1
Bifidobacterium_longum_NCC2705_AAN25175_1		Blastopirellula_marina_DSM_3645_EAQ77076_1	+
Blastopirellula_marina_DSM_3645_EAQ82392_1		Brachyspira_hyodysenteriae_WA1_ACN83643_1
Bradymonas_sediminis_AWV88853_1		Brevinema_andersonii_SFB75781_1
Calditerrivibrio_nitroreducens_DSM_19672_ADR18249_1		Brucella_suis_1330_AAN30676_1
Caldithrix_abyssi_DSM_13497_EHO43105_1		Caldisericum_exile_AZM16c01_BAL80938_1
Candidatus_Caenarcanum_bioreactoricola_MOYB01000002_1_256		Calditerrivibrio_nitroreducens_DSM_19672_ADR19042_1
Candidatus_Fermentibacter_daniensis_KZD19396_1		Candidatus_Caenarcanum_bioreactoricola_MOYB01000001_1_3	+
Candidatus_Fibromonas_termitidis_LIUG01000065_1_15		Candidatus_Cryosericum_hinesii_RIE11164_1
Candidatus_Gastranaerophilales_bacterium_HUM_7_DAA95005_1	+	Candidatus_Fermentibacter_daniensis_KZD16972_1	+
Candidatus_Koribacter_versatilis_Ellin345_ABF43317_1		Candidatus_Fibromonas_termitidis_LIUG01000057_1_8
Candidatus_Kuenenia_stuttgartiensis_DIDR01000025_1_26		Candidatus_Fibromonas_termitidis_LIUG01000099_1_28
Candidatus_Methanomethylophilus_alvus_Mx1201_AGI85733_1	+	Candidatus_Gastranaerophilales_bacterium_HUM_7_DAA93923_1	+
Candidatus_Nitrosocaldus_cavascurensis_SPC34034_1		Candidatus_Jidaibacter_acanthamoeba_KIE04271_1
Candidatus_Nitrosocosmicus_oleophilus_ALI35668_1		Candidatus_Koribacter_versatilis_Ellin345_ABF40425_1	+
Candidatus_Pelagibacter_ubique_HTCC1002_EAS84697_1	+	Candidatus_Kuenenia_stuttgartiensis_DIDR01000042_1_50
Candidatus_Planktophila_dulcis_ASY12722_1		Candidatus_Pelagibacter_ubique_HTCC1002_EAS84799_1
Candidatus_Sumerlaea_chitinovorans_AXA35761_1		Candidatus_Planktophila_dulcis_ASY12217_1
Candidatus_Termititenax_aidoneus_GBR74319_1		Candidatus_Protochlamydia_amoebophila_UWE25_CAF23464_1
Caulobacter_vibrioides_CB15_AAK24874_1		Candidatus_Sumerlaea_chitinovorans_AXA34785_1	+
Cellvibrio_japonicus_Ueda107_ACE83018_1	+	Candidatus_Termititenax_aidoneus_GBR74334_1
Cenarchaeum_symbiosum_A_ABK77592_1		Caulobacter_vibrioides_CB15_AAK22836_1
Chitinispirillum_alkaliphilum_KMQ49666_1		Cellvibrio_japonicus_Ueda107_ACE82628_1	+
Chitinivibrio_alkaliphilus_ACht1_ERP31080_1	+	Chitinispirillum_alkaliphilum_KMQ51810_1
Chitinophaga_caeni_ATL46633_1		Chitinivibrio_alkaliphilus_ACht1_ERP31562_1
Chlorobaculum_tepidum_TLS_AAM71812_1		Chitinophaga_caeni_ATL46774_1
Chloroflexus_aurantiacus_J_10_fl_ABY34628_1		Chlamydia_caviae_GPIC_AAP05169_1	+
Chromobacterium_violaceum_ATCC_12472_AAQ61340_1	+	Chlamydia_pneumoniae_AR39_AAF38230_1
Chromohalobacter_salexigens_DSM_3043_ABE58209_1		Chlorobaculum_tepidum_TLS_AAM71395_1
Chthoniobacter_sp__12_60_6_OYW26436_1		Chromobacterium_violaceum_ATCC_12472_AAQ61200_1
Chthonomonas_calidirosea_T49_CCW36251_1		Chromohalobacter_salexigens_DSM_3043_ABE60200_1
Collinsella_stercoris_DSM_13279_EEA90923_1	+	Chthonomonas_calidirosea_T49_CCW35693_1
Colwellia_psychrerythraea_34H_AAZ24778_1		Collinsella_stercoris_DSM_13279_EEA90248_1	+
Coraliomargarita_akajimensis_DSM_45221_ADE55989_1	+	Colwellia_psychrerythraea_34H_AAZ24704_1
Coxiella_burnetii_RSA_493_AAO90132_1		Coprothermobacter_proteolyticus_DSM_5265_ACI17936_1
Crocosphaera_subtropica_ATCC_51142_WP_107668902_1		Coraliomargarita_akajimensis_DSM_45221_ADE56011_1	+
Crocosphaera_watsonii_WH_8501_EAM52406_1	+	Crocosphaera_subtropica_ATCC_51142_ACB51662_1
Dehalococcoides_mccartyi_195_AAW39153_1		Crocosphaera_watsonii_WH_8501_EAM48116_1
Deinococcus_geothermalis_DSM_11300_ABF45461_1		Cutibacterium_acnes_KPA171202_AAT83253_1	+
Desulfarculus_baarsii_DSM_2075_ADK83407_1	+	Cytophaga_hutchinsonii_ATCC_33406_ABG59455_1
Desulfitobacterium_hafniense_DCB_2_ACL18980_1	+	Dehalococcoides_mccartyi_195_AAW40353_1
Desulfotalea_psychrophila_LSv54_CAG37255_1		Deinococcus_geothermalis_DSM_11300_ABF45006_1
Desulfovibrio_vulgaris_str__Hildenborough_AAS96285_1	+	Desulfarculus_baarsii_DSM_2075_ADK84614_1
Desulfurella_acetivorans_A63_AHF96784_1		Desulfitobacterium_hafniense_DCB_2_ACL21716_1	+
Desulfurispirillum_indicum_S5_ADU65000_1	+	Desulfotalea_psychrophila_LSv54_CAG35892_1
Dictyoglomus_thermophilum_H_6_12_ACI18692_1	+	Desulfovibrio_vulgaris_str__Hildenborough_AAS95822_1
Elusimicrobium_minutum_Pei191_ACC97976_1		Desulfurella_acetivorans_A63_AHF97120_1
Emcibacter_congregatus_PHZ85866_1		Desulfurispirillum_indicum_S5_ADU66085_1
Endomicrobium_proavitum_AKL98403_1		Dictyoglomus_thermophilum_H_6_12_ACI18658_1
Erythrobacter_longus_KEO90220_1		Egibacter_sp__PWFH01000026_1_54	+
Escherichia_coli_str__K_12_substr__MG1655_AAC73837_1	+	Elusimicrobium_minutum_Pei191_ACC98242_1
Euzebya_tangerina_PPDK01000001_1_2815		Emcibacter_congregatus_PHZ84279_1
Ferrovum_sp__34_44_207_OZB31830_1		Endomicrobium_proavitum_AKL97656_1
Fibrobacter_succinogenes_subsp__succinogenes_S85_ACX75759_1		endosymbiont_of_Acanthamoeba_sp__UWC8_AIF81526_1
Fimbriimonas_ginsengisoli_Gsoil_348_AIE84238_1		Erythrobacter_longus_KEO88541_1
Frankia_casuarinae_ABD12479_1		Escherichia_coli_str__K_12_substr__MG1655_AAC75568_1	+
Fusobacterium_nucleatum_subsp__nucleatum_ATCC_25586_AAL94221_1		Euzebya_tangerina_PPDK01000002_1_122
Gaiellales_bacterium_RJQ42697_1		Fibrobacter_succinogenes_subsp__succinogenes_S85_ACX75977_1	+
Gemmata_obscuriglobus_WP_010044270_1	+	Fimbriimonas_ginsengisoli_Gsoil_348_AIE87905_1
Gemmatimonas_aurantiaca_T_27_BAH37477_1		Finegoldia_magna_ATCC_29328_BAG08148_1
Geobacillus_thermodenitrificans_NG80_2_ABO67874_1		Frankia_casuarinae_ABD12925_1
Geobacter_sulfurreducens_PCA_AAR33356_1		Frischella_perrara_AJA45900_1
Geodermatophilus_obscurus_DSM_43160_ADB76057_1		Fusobacterium_nucleatum_subsp__nucleatum_ATCC_25586_AAL94674_1
Gloeobacter_violaceus_PCC_7421_BAC88133_1		Gaiellales_bacterium_RJQ44183_1
Gloeomargarita_lithophora_Alchichica_D10_APB33957_1		Gemmata_obscuriglobus_WP_010049453_1
Glycomyces_sp__YIM_121974_RRS00374_1		Gemmatimonas_aurantiaca_T_27_BAH37190_1
Haloarcula_marismortui_ATCC_43049_AAV48090_1		Geobacillus_thermodenitrificans_NG80_2_ABO67748_1
Halobacteriovorax_marinus_SJ_CBW27812_1		Geobacter_sulfurreducens_PCA_AAR34833_1
Haloferax_volcanii_DS2_ADE02976_1	+	Geodermatophilus_obscurus_DSM_43160_ADB76540_1
Haloplasma_contractile_SSD_17B_ERJ13700_1		Gloeobacter_violaceus_PCC_7421_BAC91563_1	+
Haloterrigena_turkmenica_DSM_5511_ADB59428_1	+	Gloeomargarita_lithophora_Alchichica_D10_APB34346_1
Halothermothrix_orenii_H_168_ACL68823_1		Glycomyces_sp__YIM_121974_RRS02067_1
Helicobacter_pylori_J99_AKE82181_1		Haemophilus_influenzae_Rd_KW20_AAC22026_1
Heliobacterium_modesticaldum_Ice1_ABZ83886_1	+	Haloplasma_contractile_SSD_17B_ERJ13794_1
Herminiimonas_arsenicoxydans_CAL61268_1	+	Halothermothrix_orenii_H_168_ACL69533_1
Herpetosiphon_sp__HBW50248_1		Helicobacter_pylori_J99_WP_000892444_1	+
Holophaga_foetida_DSM_6591_KI912268_1_1937		Heliobacterium_modesticaldum_Ice1_ABZ84822_1
Hydrogenophilus_thermoluteolus_BBD78231_1		Herminiimonas_arsenicoxydans_CAL61439_1
Hydrogenovibrio_crunogenus_XCL_2_ABB41487_1		Holophaga_foetida_DSM_6591_KI912268_1_1163
Immundisolibacter_cernigliae_ANX05423_1		Hydrogenophilus_thermoluteolus_BBD76695_1
Isosphaera_pallida_ATCC_43644_ADV63286_1		Immundisolibacter_cernigliae_ANX04118_1
Jonesia_denitrificans_DSM_20603_ACV09108_1		Isosphaera_pallida_ATCC_43644_ADV63232_1	+
Kiloniella_laminariae_DSM_19542_KB893171_1_143		Jannaschia_sp__CCS1_ABD54852_1
Kineococcus_radiotolerans_SRS30216___ATCC_BAA_149_ABS05020_1		Jonesia_denitrificans_DSM_20603_ACV08669_1
Kiritimatiella_glycovorans_AKJ63325_1		Kiloniella_laminariae_DSM_19542_KB893157_1_347
Kordiimonas_lipolytica_LRUB01000035_1_193		Kineococcus_radiotolerans_SRS30216___ATCC_BAA_149_ABS02917_1
Lamprocystis_purpurea_WP_026199313_1		Kordiimonas_lipolytica_LRUB01000032_1_19
Lentisphaerales_bacterium_Lenti_01_LVAY01000088_1_3		Kosmotoga_olearia_TBF_19_5_1_ACR79620_1
Leptospira_interrogans_serovar_Lai_str__56601_AAN47817_2	+	Ktedonobacter_sp__HAE81756_1
Magnetococcus_marinus_MC_1_ABK44135_1		Lamprocystis_purpurea_WP_040527635_1
Marichromatium_purpuratum_AHF04339_1		Leptospira_interrogans_serovar_Lai_str__56601_AAN50358_1
Mariprofundus_ferrooxydans_EAU55726_1		Limnochorda_pilosa_BAS27806_1
Melioribacter_roseus_P3M_2_AFN74195_1		Magnetococcus_marinus_MC_1_ABK46076_1
Methanocaldococcus_jannaschii_DSM_2661_AAB98397_1		Marichromatium_purpuratum_AHF04487_1
Methanocella_arvoryzae_MRE50_CAJ36660_1		Mariprofundus_ferrooxydans_EAU54713_1	+
Methanopyrus_kandleri_AV19_AAM01290_1	+	Melioribacter_roseus_P3M_2_AFN74564_1
Methanosarcina_acetivorans_C2A_AAM04392_1		Mesoaciditoga_lauensis_cd_1655R___DSM_25116_JQJI01000013_1_27
Methanosarcina_acetivorans_C2A_AAM06095_1		Methylacidiphilum_infernorum_V4_ACD84022_1
Methanospirillum_hungatei_JF_1_ABD41907_1		Methylobacillus_flagellatus_KT_ABE49888_1
Methanospirillum_hungatei_JF_1_ABD42057_1		Methylococcus_capsulatus_str__Bath_AAU91397_1	+
Methanothermobacter_thermautotrophicus_str__Delta_H_AAB86293_1		Moorella_thermoacetica_ATCC_39073_ABC19357_1
Methylacidiphilum_infernorum_V4_ACD82066_1		Mycobacterium_tuberculosis_H37Rv_CCP45670_1
Methylobacillus_flagellatus_KT_ABE50646_1	+	Mycolicibacterium_smegmatis_MC2_155_ABK70419_1
Methylococcus_capsulatus_str__Bath_AAU90504_1		Nakamurella_sp__s14_144_AZI58114_1
Mycobacterium_tuberculosis_H37Rv_CCP44358_1		Natranaerobius_thermophilus_JW_NM_WN_LF_ACB85020_1
Mycolicibacterium_smegmatis_MC2_155_ABK69796_1	+	Nautilia_profundicola_AmH_ACM92907_1
Natranaerobius_thermophilus_JW_NM_WN_LF_ACB85978_1		Nitriliruptoraceae_bacterium_PULK01000153_1_9
Nautilia_profundicola_AmH_ACM92252_1		Nitrosococcus_oceani_ABA58221_1
Nitriliruptoraceae_bacterium_PULK01000391_1_7		Nitrospina_gracilis_CCQ91393_1	+
Nitrosococcus_oceani_ABA56831_1		Nostoc_punctiforme_ACC83392_1
Nitrosopumilus_maritimus_SCM1_ABX13135_1		Novosphingobium_stygium_SCY15208_1
Nitrospina_gracilis_CCQ89850_1	+	Oceanibacterium_hippocampi_SLN09963_1
Nostoc_punctiforme_ACC84720_1		Opitutus_terrae_PB90_1_ACB77904_1
Novosphingobium_stygium_SCY25206_1	+	Pantoea_ananatis_LMG_20103_ADD78025_1
Opitutus_terrae_PB90_1_ACB74073_1		Parvularcula_bermudensis_HTCC2503_ADM10056_1
Pantoea_ananatis_LMG_20103_ADD76360_1		Pedobacter_heparinus_DSM_2366_ACU05649_1	+
Parvularcula_bermudensis_HTCC2503_ADM08589_1		Pelosinus_fermentans_JBW45_AJQ27357_1
Pedobacter_heparinus_DSM_2366_ACU02239_1		Petrotoga_mobilis_SJ95_ABX32628_1
Pelosinus_fermentans_JBW45_AJQ28516_1		Phycisphaera_mikurensis_NBRC_102666_BAM02738_1	+
Phycisphaera_mikurensis_NBRC_102666_BAM05003_1		Pirellula_staleyi_DSM_6068_ADB16782_1
Pirellula_staleyi_DSM_6068_ADB17048_1	+	Porphyrobacter_neustonensis_ANK12712_1
Porphyrobacter_neustonensis_ANK11928_1		Pyrinomonas_methylaliphatogenes_CDM66636_1
Pyrinomonas_methylaliphatogenes_CDM67099_1		Rhodobacter_sphaeroides_2_4_1_ABA79143_1	+
Pyrobaculum_aerophilum_str__IM2_AAL64683_1		Rhodospirillum_rubrum_ATCC_11170_ABC21551_1
Pyrococcus_furiosus_DSM_3638_AAL82101_1		Roseobacter_denitrificans_ABG32353_1
Rhodospirillum_rubrum_ATCC_11170_ABC22235_1		Rubinisphaera_brasiliensis_DSM_5305_ADY59897_1
Rubinisphaera_brasiliensis_DSM_5305_ADY62302_1		Rubricoccus_marinus_OZC04453_1
Rubricoccus_marinus_OZC02145_1		Rubrobacter_xylanophilus_DSM_9941_ABG04368_1	+
Rubrobacter_xylanophilus_DSM_9941_ABG03084_1	+	Ruminiclostridium_cellulolyticum_H10_ACL74833_1	+
Ruminiclostridium_cellulolyticum_H10_ACL77768_1	+	Saccharomonospora_viridis_DSM_43017_ACU96057_1
Saccharolobus_solfataricus_P2_AAK41269_1		Salinibacter_ruber_DSM_13855_ABC45041_1
Saccharomonospora_viridis_DSM_43017_ACU96139_1		Salinispora_arenicola_CNS_205_ABV97205_1
Salinibacter_ruber_DSM_13855_ABC45925_1		Salinivirga_cyanobacteriivorans_ALO15331_1	+
Salinisphaera_sp__LB1_AWN14904_1	+	Sedimentisphaera_cyanobacteriorum_AQQ09497_1
Salinispora_arenicola_CNS_205_ABV99340_1		Shewanella_oneidensis_MR_1_AAN56310_1
Salinivirga_cyanobacteriivorans_ALO15705_1	+	Slackia_heliotrinireducens_DSM_20476_ACV23365_1
Saprospira_grandis_str__Lewin_AFC24501_1		Solirubrobacterales_bacterium_67_14_OJU95009_1
Sedimentisphaera_cyanobacteriorum_AQQ08694_1		Sphaerobacter_thermophilus_DSM_20745_ACZ37901_1	+
Shewanella_oneidensis_MR_1_AAN55376_1		Spirochaeta_thermophila_DSM_6578_AEJ61509_1	+
Silvanigrella_aquatica_APJ04683_1		Spiroplasma_citri_APE74616_1	+
Solirubrobacterales_bacterium_67_14_OJU95499_1		Spirulina_subsalsa_PCC_9445_JH980292_1_2785
Sphaerobacter_thermophilus_DSM_20745_ACZ38300_1	+	Stanieria_cyanosphaera_PCC_7437_AFZ35689_1
Spirochaeta_thermophila_DSM_6578_AEJ62405_1	+	Steroidobacter_denitrificans_AMN46681_1
Spirulina_subsalsa_PCC_9445_JH980292_1_2135		Streptomyces_cattleya_NRRL_8057___DSM_46488_AEW97312_1	+
Stanieria_cyanosphaera_PCC_7437_AFZ35505_1		Streptomyces_coelicolor_A3_CAB39700_1
Steroidobacter_denitrificans_AMN47582_1		Streptomyces_coelicolor_A3_CAB91132_1	+
Streptomyces_cattleya_NRRL_8057___DSM_46488_AEW93658_1	+	Sulfurifustis_variabilis_BAU48012_1
Streptomyces_coelicolor_A3_CAD55295_1		Sulfurospirillum_deleyianum_ACZ12612_1
Sulfurifustis_variabilis_BAU47391_1		Symbiobacterium_thermophilum_IAM_14863_BAD40486_1	+
Sulfurospirillum_deleyianum_ACZ11276_1		Synechocystis_sp__PCC_6803_BAA17717_1
Synechocystis_sp__PCC_6803_BAA18685_1	+	Syntrophobacter_fumaroxidans_MPOB_ABK17795_1
Syntrophobacter_fumaroxidans_MPOB_ABK17287_1	+	Thermanaerovibrio_acidaminovorans_DSM_6589_ACZ19163_1	+
Thermanaerovibrio_acidaminovorans_DSM_6589_ACZ19971_1	+	Thermobifida_fusca_YX_AAZ54787_1
Thermobifida_fusca_YX_AAZ54613_1		Thermodesulfatator_indicus_DSM_15286_AEH44631_1	+
Thermodesulfatator_indicus_DSM_15286_AEH44669_1		Thermodesulfovibrio_yellowstonii_DSM_11347_ACI21603_1
Thermodesulfovibrio_yellowstonii_DSM_11347_ACI22112_1		Thermogemmatispora_tikiterensis_RAQ95124_1
Thermogemmatispora_tikiterensis_RAQ94418_1	+	Thermoleophilum_album_SEH14556_1	+
Thermoleophilum_album_SEH10238_1		Thermomicrobium_roseum_DSM_5159_ACM05380_1
Thermomicrobium_roseum_DSM_5159_ACM06001_1		Thermosynechococcus_elongatus_BP_1_BAC08548_1
Thermosynechococcus_elongatus_BP_1_BAC07784_1		Thermotoga_maritima_MSB8_AAD35972_1	+
Thermotoga_maritima_MSB8_AAD36711_1	+	Thermovibrio_ammonificans_HB_1_ADU96577_1	+
Thermovibrio_ammonificans_HB_1_ADU96143_1		Thermus_thermophilus_HB27_AAS82019_1	+
Thermus_thermophilus_HB27_AAS80968_1	+	Treponema_caldarium_DSM_7334_AEJ19642_1
Trichodesmium_erythraeum_IMS101_ABG51658_1		Treponema_denticola_ATCC_35405_AAS11783_1
Vampirovibrio_chlorellavorus_LAPX01000002_1_69		Trichodesmium_erythraeum_IMS101_ABG53504_1
Verrucomicrobium_spinosum_WP_009963262_1		Vampirovibrio_chlorellavorus_LAPX01000007_1_138
Vibrio_cholerae_O1_biovar_El_Tor_str__N16961_AAF94981_1		Veillonella_parvula_DSM_2008_ACZ24546_1
Victivallales_bacterium_CCUG_44730_AVM44945_1		Verrucomicrobium_spinosum_WP_009965977_1
		Vibrio_cholerae_O1_biovar_El_Tor_str__N16961_AAF93924_1
		Victivallales_bacterium_CCUG_44730_AVM43904_1	+
		Wolbachia_sp__wRi_ACN94987_1
		Xanthomonas_campestris_pv__campestris_str__ATCC_33913_AAM41071_1
