## Supplementary material for "Resolving phylogenetic and biochemical barriers to functional expression of heterologous iron-sulphur cluster enzymes": Table S4

Table S4. Sequences used to create a phylogenetically-representative selection of NadA and IspG orthologs.
NadA orthologs
Organism Name	NCBI ID	Nucleotide sequence
Acidimicrobium ferrooxidans DSM 10331	ACU53899.1	ATGCGTCTGTCTTCTAGCGCATCTACGGCAACAAAACCGACGTTGGGAGTGGGCGGTCCGACCCCGTCTGCGGAAGTCTTGGAACGCCTGCGTGCAGCGAAAGCGCTCGCCACGGATGCCCTGCTCATTGCGCATAATTATCAGCCGCCGTGGGTCCAGGACTTAGCCGACGTCACTGGTGATAGCCTGCAGTTATCACGCATTGCAGCCGAACACCCAGCGCGTCGCATTGTGTTCGCGGGCGTGCGCTTTATGGCTGAAACGGCAAAGTTACTGTCGCCGACGAAAACCGTACTCTTACCGGCTCATGACGCGGGTTGTTCCCTTGCGGAGGCCATTACCGCCGATGACCTGCGGCAGTGGCGCAGCGCACATCCCGATGCGATCGTGGTGGCCTAT…
Aeromonas hydrophila	ABK37682.1	ATGGATTACCCTTTCCCGGCAAAACCTCTGCCTTTAAGCGCAGAACAGAAAACAACTCTGATCGCTGACATTAAGGCCCTGCTGAAGGAACGCAAAGCCGTGCTTGTCGCGCATTATTACACCGACCCGGAAATTCAGGCCCTGGCTGAAGAAACCGGTGGTTTTGTTGGGGATTCACTGGAAATGGCTCGTTTTGGCCGGGATCATGAAGCACAAACCCTGATTGTAGCGGGAGTGCGCTTCATGGGCGAAACCTCAAAAATTCTGTCGCCGCACAAGCGTGTGCTGATGCCAACCTTAGAGGCAGAGTGCAGTCTGGATCTGGGCTGCCCGATTGAACAATTCTCAGCCTTTTGTGATGCTCACCCGGATCATATTGTGGTGGTCTACGCGAACACC…
Allochromatium vinosum	ADC62035.1	ATGACCAACCCCTCCTCGGAAGCCTTACCGATCCGTTCGATCGACGTTCCGCCGCACCCACAGTGGCCGGAACTTAACGCTGCGGAACGGACCGATCTCCGCTCTCGCATTCGCCGCTTGTTAGCGGAGCGGAATGCAGTCCTGGTTGCTCATTATTACACGGATCCAGAACTGCAATCGCTCGCGGAAGAGACCGGAGGCTATGTGGCGGATTCTCTTGAAATGGCACGCTTCGGCACCGAAACAGACGCGGAGACTCTGGTTGTTTGCGGTGTTCGTTTCATGGGAGAAACTGCGAAAATCCTGAATCCAGAGAAACGTGTACTGATGCCGGATCTGCGCGCCACCTGCTCACTGGATGAGGGCTGCCCGGCAGATGAATTCACAGCTTTCTGCGAC…
Anaeromyxobacter dehalogenans 2CP-C	ABC83113.1	ATGACGCTTCCAGTGGTTCCAATCCATGATCCGGTAGCGAACCCTGTAACAGGTAGTGATCTTCCAGCGGGCGAGGTTGCCGGATTAGAGGCCGAAATCCGTGCTCTGGCCAAGGAGAAAGATGCGGTTATTTTAGCGCATAATTACCAGCTTCCCGAGGTTCAAAATGTGGCGGATCACGTCGGCGATAGCTTACAGTTGGCCATTGTTGGTCAGAAAGTACCACAGTCAACGATCGTATTCTGCGGAGTGCACTTTATGGCCGAGTCGGCTAAGGTGTTGGCGCCTGACAAGCGTGTACTTTTACCAAACTTATCAGCCGGCTGTTCCTTAGCCGATTCAATTACAGCCGAAAGCCTGGAAGATTGGAAGGCGCGTTATCCAGGACACGCAGTGGTC…
Arcobacter butzleri	WP_020848486.1	ATGAATTTGAAAGAAGAGATTAAAAAATTGAAAGAGGAACTGGACGTGACGCTGGTTGCTCATTTTTACCAACGCGATGAAGTGTTTGAATTAGCTGATATTACCGGCGATTCGTTGGAGCTTGCAAAAAAAGTAATGAATACAAATACCAAATTTGTAGTGTTTTGTGGCGTCGGTTTCATGGGTGAGAGTGTAAAAATCATGTCCCCACAGAAACGCGTGCTGATGCCAAAGGTAGCATGCTGCGCAATGGCACGCATGATCGACGAAGGCTATTTCGAGCAGAACTTGAAAAAGATTAATGAAGCAGGCATCCCTAATGAAAATATTTTGCCAATTACCTACATTAATAGCAGCGCCCGGGTTAAAGCGCGCGTGGGCATGATGGGGGGCATGGTT…
Bacillus subtilis subsp. subtilis str. 168	CAB14745.1	ATGTCAATTCTTGATGTGATCAAACAATCGAATGATATGATGCCCGAAAGTTATAAAGAACTATCGAGAAAGGATATGGAAACGCGCGTTGCCGCCATTAAGAAAAAGTTCGGCAGCAGGCTCTTTATACCAGGCCATCATTATCAAAAGGATGAAGTGATACAATTTGCTGACCAAACAGGCGACTCCCTGCAATTGGCCCAAGTAGCGGAAAAAAACAAAGAAGCGGATTATATCGTATTTTGCGGCGTTCACTTTATGGCAGAAACCGCCGATATGCTGACAAGCGAGCAGCAAACGGTCGTCCTGCCAGATATGAGAGCTGGATGTTCTATGGCTGACATGGCTGACATGCAGCAGACCAATAGGGCATGGAAGAAGCTTCAGCATATATTTGGA…
Bdellovibrio bacteriovorus HD100	CAE81099.1	ATGAGTTACGATATTGCCGCAGACATCCAACGTTTAAAGAAGGAAAAGAATGCGGTGATTCTTGCGCACTACTATGAGGATGGCGATATCCAGGATATTGCGGATTATGTTGGAGACTCCTTTTACTTAGCGAAGATGGGCCAACAGGTACAACAAGACACGATTTTACTGGCTGGCGTGGTCTTTATGGCGGAATCCGTGAAGATTCTTAACCCTACCAAGACGGTCCTCGTCCCGGACATGGAAGCGAGTTGTAGCTTAGTGAAGGGCGCTCCCTATGATCAGTACCTCGCATGGCGCCGTCAACATCCGGACGGCATCGCCGTTACCTACATTAATAGCAGCGCTGAGGTCAAGTCCATCAGTGACGTCATTATCACCTCGTCTAATGCCCAACAG…
Candidatus Fermentibacter daniensis	KZD19396.1	ATGACTGACACCGTTCGTGCGATTGACGATTTACGCCGTCGCCGCCGCGCCGCAATTCTTGCGCATTCGTACCAGCCCGCTGACATCCAAGCCTTAGCAGACTTTGTAGGTGACAGCTTAGAACTTAGCCGTGCCGCCGCCTCAATGGACTGCGAGACCGTAGTCTTATGTGGCGTGCGTTTCATGGCCGAAACCGCGGCCGTGCTGGCGCCTGATCGCACAGTTCTTCATCCGGTACCTGATGCGGGCTGTCCCCTCGCATCGTGTATGGATACCTCAGGTCTGGCGGCGCTCCAAAACGATCACCCGGGCGCCCGTACGGTGGTGTATGTAAATAGTTCGATTGAGGCTAAGGCCATGTCTTGGGCTTGTTGCACGTCGGCCAATGCTACTGCGGTT…
Candidatus Gastranaerophilales bacterium HUM	DAA95005.1	ATGCAAATGGAGCACATTGTCGAGAAGATTAACGCACTGAAGAAGGAAAAGAATGCGGTTATCTTAGCGCACTGCTATCAGCCGGTTGAGATTGACTTAGTCGCAGACTACGTAGGGGACAGTTTGAAATTAAGCCAGGTTGCTGCAGAGACCGACGCGGACATCATTGTCTTTGCGGGCGTCTTCTTTATGGCGCAAACTGCGAAGCTGTTAAGCCCTAATAAGAAGGTCCTGTTACCCCAAATCCATGCAGGGTGTCGCATGGCGGACATGATTTCATATAAGCAATTAAAAGAGTTTAAGGCGATGCATCCTGACATTCCGACCGTTTGCTACGTGAACTCAACGGCAGAGGTGAAAAGCGAGTGCGATATGTGCTGTACGTCGTCGAACGCTATC…
Candidatus Methanomethylophilus alvus Mx1201	AGI85733.1	ATGCAATCCGTGGCACAACAGATTGCGGCACTGAAGAAACAAAAGAACGCCATTATTTTGGCACACAACTACACACTCCCCGAGGTGCAGGACCTTGCAGATTTTGTCGGAGACTCTCTCAGCCTCTCAAAGAAAGCCGCCGCGACCGATGCGGACATCATTGTGTTTTGTGGAGTCTCATTTATGGGCGAGACCGCGAAGATCCTGAGCCCTGGCAAGAAGGTCCTTCTGCCGGAGCCGGAAGCCAAGTGTGCCATGGCCGCTATGTGTAGTGCGGAGCAAATCCGCCAGGTCCGCGCAAAGTATCCTGACGCTGCGGTGGTGGGGTACGTGAACACGGCAGCAGAGACCAAGACCGAGGTTGACTATTGTTGTACATCGGCAAACGCGCTGAATGTA…
Candidatus Pelagibacter ubique HTCC1002	EAS84697.1	ATGGAATTCACCGAAGAAGTCAAAAAAGCGACGGATCCCATCTATCAGAAAATCTCGAAGGTTCTGCCAGAAATTGAATGGTCGGTGCATGCACCGTATATCCATCGTATTAACCAGCTCAAAAAAGAAAAAAATGCCGTAATTCTTGCGCATAACTATCAGACCCCAGAAATCTATCATGGTGTGGCAGACTTCGCAGCGGATTCTCTGGCTCTGGCAGTCGAAGCCTCTAAGACCAGCGCCGACATCATTGTAATGGCGGGGGTTCATTTTATGGCCGAAACGGCGAAGCTGATGTCCCCACAGAAGAAAGTTCTGTTGCCGGACATGTTGGCGGGTTGTAGTCTGAGTTCTTCTATTACGGGTAAGGACGTGCGGCTGCTGAAAGAAAAATACCCG…
Cellvibrio japonicus Ueda107	ACE83018.1	ATGAGCGAGGAACTGAATGTTGCTGTTCGTCTGGACCATTCCCGTGATTTAGTGAAGGAACACTTGGCACGCTTATGGTCCGCGCCGGTTTATACCCCCGAACAGGAGGCCGATTACAAAGCACGCATTAAAGGCCTTCTGAAACAACACAATGCGGTGTTAGTGGCGCATTACTATACCGATCCGCTGATTCAGGCTCTTGCGGAAGACACCGGTGGTTGCGTTTCTGATAGCCTGGAGATGGCGCGCTTTGGTAAGAACCACCCAGCGGAAACATTAATTGTGGCGGGGGTGAAATTCATGGGCGAAACGGCAAAAATTCTGTCTCCTGAAAAACGTGTTCTGATGCCTACCCTGGAAGCGACTTGTTCACTGGATTTAGGCTGCCCCGCCGATGAA…
Chitinivibrio alkaliphilus ACht1	ERP31080.1	ATGGCCGTTGACTATGTTGACACCTTAATCGCGGACATCCGCCGCTTAAAGAAGGAAAAGAATGCGATCATCCTGGCTCATAATTATGTTCTTGGTGACGTGCAAGACGTTGCTGACTTCGTTGGGGATTCGTTAGAGTTGAGTAAGAAAGCGCGCCAAGTAGATGAAGAGGTAATTGTGTTCTGTGGTGTGAGTTTTATGGCCGAGACCGCTAAGATCCTGTCTCCGGAGAAGAAGGTTATCCATCCCGTTACGGCTGCAGGCTGTCCTATGGCAGATATGGCCGATGCCCCGGCTTTACGTCGTTTTAAGCAAGACCATCCCGACGCGGTAACGGTCTGTTATGTTAACAGTAGTGCGAGTCTTAAGGCCGAGGTTGACATCTGTTGCACTAGCTCG…
Chromobacterium violaceum ATCC 12472	AAQ61340.1	ATGACCAAACGCGTCGTCACGCTCGCGCATTACTACACTCAGCCTGAGATCCAGCAGATGGCAGATAAAGTAGGTGACAGTCTGGAACTTAGCTTGTATGCCAAAGAGGCCCAGGCGGATATTATAGTATTTGCGGGCGTGCGATTTATGGCGGAAACAGCCAAAATTCTGAACCCTGAAGCTACAGTTATCCTGCCTGATGCAGGCTCTACCTGCAGTCTGGTGACTCAAACCGATGTGGCAGAATTGACACAATGGCGTAAGCGCTATCCGGATCACGTTCACGTTAGTTACATAAATTCTAGCGCTGAGCATAAAGCGGTCTCAGATTGGATTGTGACGTCCCGGAATGTTGACGATATTATCGCCCACTTATATGCGGAAGGCAAGCAGGTTATC…
Collinsella stercoris DSM 13279	EEA90923.1	ATGCCTTATTTCTTGCAGCAAGATACGATCCGCCGCGAGGATGTCATGACAGAGACGACCAAGAACCCGGCTGTGATGGAGCCAACCGCTTTGGAGCGCGCCTCAGCAGTGCCAGCGGAGACTCGTGCGCGCATCGAGGCGTTGAAAGCTGAACGTGATGCCGTCATCCTGGCGCACTATTACGTTGAGCCGGAAGTACAAGCGGTTGCAGACTACGTCGGAGATTCCTTCTATTTGGCAAAGCTGGCCAAGAGCCTTCCACAACAAACCATTGTTCTGTGTGGCGTTGAGTTTATGGGCGAGAGCGCCAAGCTGTTGAATCGTACCAAAACGGTCCTGCTTCCTGAACCTGCGGCAGACTGCCCCATGGCACATATGGTTCAGCGTGCGACCATCGAC…
Coraliomargarita akajimensis DSM 45221	ADE55989.1	ATGGCCACCGAAACCCTTAACTATGAACCTATGGTTTTCAACCCGCTGAATGAAGAGGCGCCGTTGTCTGCCATCCAGGAGGAAATCTTGCGTCTGAAAGAGGAAAAAAACGCGGTTATTTTAGCTCATAATTACCAAGTGGATGAGATTCAACGTGTGGCAGATTACGTTGGCGATTCGCTGGGCCTTGCATATCGCGCTGAAGAAGCGGATGCAGATGTGATTGTTTTTTGTGGCGTTCACTTCATGGCCGAGACGGCCAAGATTGTTAACCCCGCCAAAAAGGTCATCCTCCCCGATATGGAAGCGGGCTGCAGTCTGGCCGACAGCTGTCCGGCCGAACAACTGGCCGCCTATAAAGAAGCCAATCCTGACACCTACGTCGTTGCGTATATCAAT…
Crocosphaera watsonii WH 8501	WP_007304059.1	ATGTTTACCACTGTACGCCCCACAAGACCACAACCGGCGATTGCACTGCCGAAGGACCTGTTTTGCGCAATTGATGAGCTGAAGCGCGAGCTGAAAGCAGTTGTGCTTGCGCATTATTATCAAGATCCTGACATTCAGGACATCGCAGACTTCATCGGCGATTCACTGGGTCTGAGTCAGCAGGCAGCAACTACTGATAAAGAAGTAATTGTTTTTGCGGGTGTGCACTTTATGGCCGAAACTGCCAAAATTTTAAACCCTGATAAATTGGTGTTACTCCCTGACTTAGAAGCTGGCTGTAGCTTGGCCGATAGTTGTCCACCGAAAGAGTTTGCGGAGTTTAAAGAACAACATCCAACGGCCATTGTCGTGAGCTATATCAACTGCACCGCCGACATT…
Desulfarculus baarsii DSM 2075	ADK83407.1	ATGCCCCAGATCTGTCCTAAGCTGCTGGCAGATCCGGGACCAGCGGCCGAACCTTTTGCTCGGGAGACCATCCGGCGTCTGGGTCAGGTGCGCGCCCAACTGGGCCGTCGCGCGCTGATTCTCGGTCATCACTACATGTCCGATGCCGTCATTGGCTGGGCGGACGCGGTCGGTGATTCCCTGGCATTGAGCCGTCTGGCGGCTACGCAGAAAGAGGCAGAGTTTATTGTTTTCTGTGGCGTCCACTTTATGGCGGAAACCGCAGATATTCTGGCAGGCCAAGGCCGGCGCGTTATCCTGCCTGATGGCGGAGCGGGCTGTCCCATGGCCGATATGGCGGCGCCAGAACAGGTGGAGCAATGTTGGCAGGAATTGGCCCGCCTTGGTCATGGGCCAATT…
Desulfitobacterium hafniense DCB-2	ACL18980.1	ATGTACACGATGCAGCAACCGCTGCCCGCCGAATATCTTTCTCTGTCAGAGGAGGAAATGGATCGTCGCATTCGTAAAGTGAAAGAAGATTTGGGCTCGCGTTTGTTGATCCTAGGACACCATTATCAGCGTGATGAAGTGGTGAGATATGCGGACTACCGCGGCGATTCGCTGCGCCTCAGTCAGTTAGCGGCCCAGGCTGAAGCTGAGTACATCGTTTTTTGCGGAGTGCACTTCATGGCAGAAACGGCGGATATCCTGACCGTGCCGGAACAAAAAGTCATTCTGCCGGATCTAGGTGCCGGTTGCCCAATGGCTGACATGGCTGATATTGAAGATGTGGAACGCTGCTGGGAACAACTTGTCGCGCAATACGACGAAGAATTTGTCCCTGTCACG…
Desulfovibrio vulgaris str. hildenborough	AAS96285.1	ATGACCTTACACCGTCCGACGCCCGCAAGTTCGGGCGAAACACCCCAGGACGTAGCACGTCGTATTGACGCGCTGCGTGGGCAGCTGGGCGACGACGTTCTCGTTATGGGTCATCACTACCAACATGACAGCGTGATTCGCCACACCGATCTGCGTGGCGATTCCTTGGAGCTTGCGCGCAAAGTCGACGCAATCTCCGCTAAACATATTGTGTTCTGCGGTGTCTACTTCATGGCTGAGAGCGCAGCGCTGCTGGCCCGCGACGGTCAATCTGTACACATTCCAGAGTCGGATGCTAACTGCGTCATGTCTCAAATGGCACCGGCCCAACGTGTCGACGCGGTCCTGCGCAACCTGTCCGGAACGGGGCGCAACGTGATTCCTCTGGCCTACGTGAAT…
Desulfurispirillum indicum S5	ADU65000.1	ATGACCATGTCCATCCAGGAAAAGCAGCAACGTGTGCGTGAGCTTTTGAAGGAGCGCAACGCTGTTCTTCTTGCTCATTACTACCAGCGCGACGAGGTGCAAGCCATTGCCGATTTTGCGGGAGACTCACTTGGTTTGTCAATTGAAGCAACTCGTACTGACGCGCCTGTAATTGTGTTTGCGGGTGTCCACTTTATGGCCGAGTCTGTATATATTCTGAGCCCAGAGAAGACTGTTATTTTACCAGCGATCCAAGCAGGCTGTCCCATGGCGGATATGATTACAAAGGAAAAGCTGCTTGCTCTCCGTGATGAGTACCCGGGCTATACTGTTGTTTGCTATGTCAACTCGTCTGCCGAAGTAAAGGCGTACAGCGACATCTGCTGTACAAGTGGAAAC…
Dictyoglomus thermophilum H-6-12	ACI18692.1	ATGACCATTCAGGAGAAGATTCAGAAATTAAAGCGCGAGAAGAACGCTATCATCCTCGCCCATAATTACCAGTTACCAGAGGTCCAGGACATCGCTGACTTCGTAGGTGACTCACTTGAATTGGCGCGCATTTCGGCCCAAGTTAAAGAGGAAGTTATCATTTTCTGCGGGGTTCATTTTATGGCTGAAACCGCCAGTATTCTCGCTCCCAACAAGAAGGTTATTCTTCCTGACCTGTTTGCCGGTTGCCCGCTGGCGAATACCATTACCCCGGAAGACGTGAAGTCATTAAAAGAGAAGTATAAGAACTACGCAATCGTAGCATATGTGAACACGTCTGCTAAGGTAAAAGCAGAGTCCGACTATATTTGCACGAGTGCCAATGCCATCTCGGTCGTC…
Escherichia coli str. K-12 substr. MG1655	AAC73837.1	ATGAGCGTAATGTTTGATCCAGACACGGCGATTTATCCTTTCCCCCCGAAGCCGACGCCGTTAAGCATTGATGAAAAAGCGTATTACCGCGAGAAGATAAAACGTCTGCTAAAAGAACGTAATGCGGTGATGGTTGCCCACTACTATACCGATCCCGAAATTCAACAACTGGCAGAAGAAACCGGTGGCTGTATTTCTGATTCTCTGGAAATGGCGCGCTTCGGTGCAAAGCATCCCGCTTCTACTTTGTTAGTCGCTGGGGTGAGATTTATGGGAGAAACCGCCAAAATTCTCAGTCCGGAAAAAACAATTCTGATGCCGACACTTCAGGCTGAATGTTCACTGGATCTCGGCTGCCCTGTTGAAGAATTTAACGCATTTTGCGATGCCCATCCCGAT…
Gemmata obscuriglobus	WP_010044270.1	ATGAGCGTTGTTTCTCCGGCAGAACCGCGTGGCTTAGCCCCCGCTGGTTCCGGCCCGACCAGTGTCAGCCTGCTTGACGACGTGTCAGCGGAAATCCTCGAACTGAAGAAAAAACTGGGGGCCACTATCCTGGCGCATTACTATCAGGAAGGGGAGATTCAGGCGTTAGCCGATATTACTGGTGATAGCCTGAAACTGGCGCGCGAAGCCACCAAAGTTGATTCACCTGTCATTGTGTTTTGCGGCGTTCTGTTTATGGCTGAGACCGCGAAGATGCTGAACCCCACGAAACGTGTGCTGCTGCCCGATCTTAGAGCAGGTTGCTCGTTGGTGGATGCCTGCCCCGCCGACAAGTTGGAACGCTATCAAGAACGACTGCGCGAGAATGGGCGCAAATTT…
Haloferax volcanii DS2	ADE02976.1	ATGGTGGAGTTGCAGAGTGTTGGCTTTGAGTCCGAATTGTCGCTTTTCAAATACGACACCCTGGAACAGCTGCCGGAAAGTCATCGCGATCTGGATGAAGCGGCCCGCTCTCGCCGTATTGCGGCCGCGCGTGAGGCGCTGGGGGATCGGGTTATTGTATTAGGGCACAACTATCAGCGCCGCGAAATTGTGGAGCATGCGGATTTTGTGGGAGATAGCTATGAGCTGTCGAAACGCGCAGCGGAATCGGATGCGGATTACGTGGTCTTTGCAGGCGTAACCTTTATGGCAGAATCTGCGGACATCATTACCGATGATGATCAGACGGTCATTCTCCCGTCAATGGAAGCTAGTTGCCCGATGGCAGGGATGGCGGAAGCAGTGCAGGTTGACTCTGCG…
Haloterrigena turkmenica DSM 5511	ADB59428.1	ATGGTTAAGATGGAGACAGCTGAACTGGAGACGGACTTAAGTCTGTTCAAGTATGACAACTTGGAGCAATTGCCGCCCCGTTACCGTGACTTAGAGGAAGACGAGCGTACTGAACGTATCGAGGCTGCGTTAGAAGCCCTCGGGGATGACGTGGTTATTCTTGGCCACAACTACCAACGCCGTGAGATCGTTGAGCATGCAGATTTTATTGGTGACAGTTACCAACTGAGCAAGGAAGCCGCAAACGCTGACGCCGAGTACGTAATCTTTGGTGGGGTAACATTCATGGCAGAGAGCGCAGACATTATCACAGACGACGAACAGACTGTAATTCTTCCATCCATGGAAGCTTCTTGTCCTATGGCGGGCATGGCGGAAGCCCTGCAAGTGGATTCTGCC…
Heliobacterium modesticaldum Ice1	ABZ83886.1	ATGTCCGATGCAGTGGCGAAGCTGAAGAAGGAACGTAACGCCGTCATCCTCGCGCATGTTTATCAACGGCCCGAAGTCCAGGATGTAGCCGATTTCGTGGGGGATTCACTGCAGCTGGCCCAGCAGGCAGCCAAAACTGATGCCGACGTGATTGTCTTCTGTGGTGTTCATTTTATGGCTGAATCTGCCGCGATTCTTAGTCCGAACAAAATAGTCTTACTACCGGAAGAGAATGCAGGTTGCCCTATGGCTGATATGGTCACAGCAGATGCGTTACGCCGCCGCAAAGCGGAAATTCCGGGTGTGCAGGTAGTTGCTTACGTGAATACTTCAGCCGCGGTAAAAGCCGAGAGTGACATTTGCTGCACTAGTGCAAACGCGCTGAAAGTTGTCTCAGCT…
Hermiimonas arsenicoxydans	CAL61268.1	ATGCAAACTCAATTTATCAAGACCATTGAATTTGAACGCCCGGGAATGGAATCAGGAAGCTCCTGCGTGGCCCACGCATGGGCGCGCACACCTGCCACACCATCCCCGGAAGAAAAAATTGCCTTAAAAGACCGTATTCGCCACCTCCTTAAGGAACGCGAGGCTGTCTTAGTTGCGCATTACTATGTAGATGCGGACCTCCAGGATTTGGCCGAGGAAACTGGCGGCTGTGTGTCCGATTCTCTGGAGATGGCACGTTTCGGCCGCGATCATCCTGCCAAAACTCTGGTTGTTGCCGGCGTGAAGTTCATGGGGGAGACCGCCAAGATTCTGAGCCCAGAAAAGACTATCCTCATGCCGGACCTCGACGCGACCTGCTCGCTGGACCTGGGCTGCCCC…
Leptospira interrogans serovar Lai str. 56601	AAN47817.2	ATGAAAACATTAGAGGAAGTCGCGAAGGCGTTGAAAAATACCTACATGGAGCATGAAGTGGACGAGAAACTGCCACTGATTCAGGAAATCCAGCGTTTGAAGAAAGAAAAAAACGCAATTCTGCTTGGCCATAATTATATGACCCCGGATGTCTTTCACGGCGTTTCCGATATCACTGGTGATAGCCTGTATCTGTCCAAGGTCGCGGCCGATACCGACGCGGATGTTATTTTGTTTAACGGTGTGCATTTCATGGCCGAAACAGCCAAATTAATGTCGCCGCAAAAAAAAGTTCTCATTGCAGATCTTAAAGCCGGCTGTTCCCTGGCGGAATCGATTACGCGTCAGGATGTGATCGATCTGAAACAGAAATACCCAGGAGTGCCAGTGGTGACCTAC…
Methanopyrus kandleri AV19	AAM01290.1	ATGGAGACCTTTGTTTTGGCTCATAACTATCAGCGTCCAGATGTGCAATTGATGGCAGATAGCGTGGGCGATAGCCTGGAACTGGCACTGGAAGCGCGCGAAATCGATGCTGACCGTATTGTGATGTGCGGCGTTGATTTTATGGCGGAGGTTGTCAAAGCACTGAACCCAGATCGCGAAGTCGTAGTGCCAGATCATCGGGCGGCGTGCGGCATGGCGATGCGTTTACGCGCTAAAGAATTACGCGAATTTCGTCGCGAACATCCGGATGCCGCAGTTGTTGTTTATGTAAACACCAGCGCGGAGGTGAAGGCCGAAGCCGATGTGATGTGCACGTCCGCGAACGCAGTTGAAGTCGTGTCGAGCCTTCCGGAAGACAAGATTATTTTTGTGCCCGAT…
Methylobacillus flagellatus KT	ABE50646.1	ATGCAGGCAACCTTGGAAACAACCGAGCGACCGGCGAACACCTTGACTGCAGCCCCCATTAAATTCGAACGGTTTCAGGCGGCCCAGGAAGCTGAATTACAAGCGCGTATCATCGCTGCGAAAAAGAAGCTGGGGAACCGTCTGGTGATCCTGGGACACCATTATCAGCAAGAGAGTGTATATAGACATGCGGACTATACCGGCGATTCGCTTAAGCTCTCACGCTTTGCCGCTGAAACAGACGCAGAATATATCGTATTCCTGGGTGTGCACTTTATGGCTGAGGTAGCAGACATTTTAAGTCGCCCTGAGCAAATCTCTATCTTGCCCGACCTATCAGCTGGCTGCAGCATGGCGGATATGGCCAACCTGGCAAAAGTTGAGCGTTCGCGTCGAGAG…
Mycolicibacterium smegmatis str. MC2 155	ABK69796.1	ATGACCGTCCTGAACGGTACCCCGGCTGGCGCACTCGCCGATCGTATCGTTGATGGCCCTGGGGGTTACAGCGGGATTGACGGGGATGAGCAGTGGGCAGCGGAGGTGCGGAGATTAGTCGAGCTGCGCGGTGCGACGTTGCTGGCGCACAATTACCAACTGCCAGCCATCCAAGACGTCGCCGATCACGTTGGTGATTCCTTAGCGCTGAGCCGCATTGCGGCGGAGGCACCCGAAGACACCATCGTCTTTTGCGGCGTTCACTTTATGGCCGAAACCGCTAAAATCCTTTCTCCAGATAAGACCGTCCTGATCCCGGATCAGCGCGCGGGATGTTCCCTGGCTGATAGTATTACGGCAGAAGAACTGCAGGCTTGGAAAGATGATCACCCGGGCGCC…
Nitrospina gracilis	CCQ89850.1	ATGATCACCCTGGATGAACTGTATGAGAAGCTGAAACCGATTCGCGTCGGTAACCCGATTTGCGAATTTACCCGCGAACACTGTGAACGTATCTGGCCTACAATTGAACGCATTCGTGAACTGAAAAAAGAGAAAAACGCCATAATCCTGGCCCATAATTATGTGGAACCGGAGGTCCTGTATGGTGTAGCCGATTATTCCGGTGACTCATACGGCTTGAGCAAAAAAGCGAAGGCTTCCGATGCCGATGTTATCGTCTTCGCTGCCGTCCGCTTTATGGTGGAAACGGCCAAAATCCTGAACCCGGAGAAAACGGTTCTGGACCCAAACCCGAATGGGGGTTGTAGCTTAGCCGACGGTATTATGCCAGCGGATGTTAAAAAATTACGTAAACAGTAT…
Novosphingobium stygium	SCY25206.1	ATGACTGTACAGCCGGCCAACCTGTCTGGTCTGGACCTTCGCGCCGAAATCGACCGTCTGCGAAAGGAACGCAAAGCGGTCATCCTCGCCCACTATTATCAACGTCCTGAGATTCAGGACTTGGCGGACTTTGTCGGTGATTCGCTGGAACTGTCGCGTAAAGCGGCAGCAACGGATGCCGAGGTGATTGCATTCTGCGGCGTGAAATTTATGGCCGATACAGCAAAAATCCTGTCGCCAGAAAAAATCGTTGTTTTGCCGGACTTGGACGCAGGGTGCAGCCTTGAAGATAGCTGCCCGCCAGATAAATTTAAAGCCTTTCGTGAGGCCCATCCGGATCACATCGCTCTTACGTACATAAACTGCAGTACAGAAGTGAAAGCGCTTTCAGATGTCATC…
Pirellula staleyi DSM 6068	ADB17048.1	ATGTCGTTGGTGATAGCGCCGCGCTCTACGGCGGCCGTCCTCCCGTACAAATCTTTATCGAACGAAGAACTGAGCTCGCGGATTGAGGCTGTTCGCAAACAGCTGGGCTCGCGCCTGATGATACTGGGCCATCACTATCAACAGGACGAGGTTATTAAGCATAGTGACCTGCGCGGTGATTCTTACCAGCTCTCGCAGATGGCCGCCGCATCTAGCGATTGCCGCTATATTGTGTTTTGTGGAGTCCACTTCATGGCGGAAACCGCGGACATACTGGCGAACCGTCCGGAGAAGCTGGAGGCGCGCGGGGGTGAACGTGTGACGGTTGTTCTGCCCGACATGGCCGCCGGCTGCAGCATGGCTGATATGGCTGCGATCGAACAAGTGGAAAATGCGTGG…
Rubrobacter xylanophilus DSM 9941	ABG03084.1	ATGCGAGCGGCGGGTGCGGTGGTTTCGGCAGTCGAGGGTTTAGATTTATTTGAAGAAATCGATCGTCTGCGCGAGGAATTGGGCGCGGTTATTCTGGCGCACTACTACCAGGAACCGGAAATCCAGGATATTGCGGATTTCATCGGAGATAGCCTGCAGCTGGCTCGTCAGGCGCAACGTACAGATGCGCGCGTTATCGTGTTTTGCGGCGTACACTTCATGGCAGAAACCGCAAAAATCCTGAACCCGGAAAAAACCGTGGTGCTGCCGGATCTTGAAGCGGGTTGCTCCTTAGCAGATTCGTGCCCACCGGAGCGTTTCGCGGCTTTTCTTGAAGAACACCCGGGTCACGCGGTTGTGAGTTATGTGAATACCTCTGCGGCGGTGAAAGCGTTGTCG…
Ruminiclostridium cellulolyticum H10	ACL77768.1	ATGGATAAAGATCTCCTGATTTCTAACATTAAAAAAATGAAAAAGGAACAGAACGCCGTGATTGTAGCGCATTCCTATCAGGTCGATGAAGTTCAAGAAATCGCCGACGTCACCGGTGATAGCCTGGCCCTGTCACAGTTCTGTGCGAGTTCCCAAGCAGACACGATTGTATTTTGTGGTGTCCATTTCATGGCGGAATCAGCCAAGTTGCTGTCGCCTGAAAAAACCGTCCTTTTGCCGGAAATCAATGCGGGCTGTCCGATGGCAGACATGGTCACTGCCGAAGCGTTAAAAGAAGCGAAAAAAAAGTATCCGCACGCCGCGGTGGTCTGCTATATCAACAGCTCGGCGGAGGTTAAGGCAGAATGCGACATTTGTTGCACCTCGTCTAACGCTGAA…
Salinisphaera sp. LB1	AWN14904.1	ATGACGACGCAGAACGAACAACTTGTTGCCGACATCCAGCGTCTCAAGGCTGCAAAGAATGCGGTGATCTTAGCACACAATTACGAGCGTCCAGAGATCCAAGACATTTGTGACTATCTTGGTGATTCTCTGGGACTGTCACGCCAAGCGGCGGCAACAGACGCTGAAGTCATCGTGTTTTGTGGTGTTCACTTTATGGCCGAGACGGCGAGCATTATCAGTCCAGACAAGACCGTACTTATTCCAGACCTGAACGCGGGGTGTTCTCTGGCAGAGAGCATCACGTTGGAGCAATTGCAGGCGTGGAAGGCCGAGCATCCTGGTGCCACCGTGGTAGCGTACGTAAACACCAGCGCGGCAATTAAGTCGGAATGTGACTATTGCGTGACCAGCAGCAAC…
Salinivirga cyanobacteriivorans	ALO15705.1	ATGGACATTAACAACGAGATCAAAAAGAAAGGTTTTCTGGATATCGATTTGCCAGACAATTTGGATCTGAAAGTCGAGATCAATAAGCTGAAGGCCGAGAAGAATGCCATTATCCTGGGACATTTCTATCAGACGGATGACATTCAGGAAATCTCCGACATTTTGGGGGATAGTCTGGCGCTGGCACAAGAAGCGAGTAAAACCAAAGCAGATTTGATTGTTTTCGCGGGCGTGCACTTTATGGCGGAAACTGCAAAACTGGTGAATCCGACGAAAAAAGTTGTACTGCCAGATCTGAACGCTGGCTGCTCTTTAGCGGATTCCGCCCCAGCTGACGAATTCGAGAAATTCGTTAAAGCTCACCCTGACCATACGGTGATCACCTATATTAACTCGTCA…
Sphaerobacter thermophilus DSM 20745	ACZ38300.1	ATGTCTACGTTGAGCCTGGTAGATTCGCCGGTGATTGCGGGCAACGGCACCGAATCACCCTCTGATACGTCAGCGCTCGTGGCGGAAATCGACCGGCTGCGTCGGGAACGCAACGCGGTTATTCTGGCCCATAGCTATCAAATCCCGGAGATTCAAGATCTGGCGGACTTTGTCGGTGATAGCCTGGGCTTGTCTCGCCAAGCGGCAACCACAGATGCGGAAGTTATTGTATTCTGCGGGGTGCACTTTATGGCGGAAACCGCAGCGATTTTGAGCCCAGATAAAACCGTTCTGCTGCCGGATCTGGAAGCAGGCTGCAGCCTGGCGGCGTCGATCACCGCGGATCAACTCCGTGCCTGGAAAGCGGAACATCCGGGTGCCGTTGTCGTGTCTTACGTT…
Spirochaeta thermophila DSM 6578	AEJ62405.1	ATGACCCTGCGTGAATTAAAAGAGGATATGAAGCGCCGCATGGGAGAAATCGTACCTGAGGTGGAGATTCCGCTGAAGGCAGAATTGATCTTAGAGATCCGTGCGCTTAAGGAAGAAAAGAATGCGTTAATCCTTGGCCACAATTACATGGAACCTGCGTTGTACACCTACGTACCTGACGAACGTGGAGATTCTTTAGAACTGAGTCGCAAGGCTGCGGGAACCGACAAGCCGATTATCGTCTTTTGCGGTGTAAAGTTCATGGCGGAAACTGCTAAGATTCTTAACCCGAGCAAGAAGGTGTTAATCCCTTCGCTCGAGGCGGGATGTTCTTTAGCAGAGTCTATTACTGCAGAGGACGTCCGCGCCATCCGCGCTCTTCTTCCTGGCGTTCCCATC…
Streptomyces cattleya NRRL 8057 = DSM 46488	AEW93658.1	ATGACCACCACCGAACCGCTGGACGTTCAGCCGACCCCGCTGGCTCTGCTGCTGCTGGGTCGTGAAGCTGACCCGCGTTCTGAACGTGGTGTTGAATGCCCGGGTGACCTGCCGGCTCCGTCTGACCCGGACCTGGTTGAACGTGCTCGTAAAGCTAAAGCTTCTCTGGGTGACCGTGTTTTCGTTCTGGGTCACCACTACCAGCGTGACGAAGTTATCGAATTTGCTGACGTTACCGGTGACTCTTTCAAACTGGCTCGTGACGCTGCTGCTCGTCCGCAGGCTGAATACATCGTTTTCTGCGGTGTTCACTTCATGGCTGAATCTGCTGACATCCTGACCTCTGACGACCAGCGTGTTATCCTGCCGGACCTGGCTGCTGGTTGCTCTATGGCTGAC…
Synechocystis sp. PCC 6803	BAA18685.1	ATGTTCACGGCTGTTGCCCCACCTCAGGAGACCTTACCTCGTGACCTGGTTGGTGCAATTCAGTCACTGAAGAAAGAACTTAACGCTGTCATCCTCGCACATTACTACCAAGAGGCCGCGATTCAGGACATTGCAGACTATCTTGGTGACAGCTTGGGTTTATCGCAACAAGCGGCGAGTACGGACGCGGACGTGATTGTCTTTGCTGGTGTGCACTTCATGGCTGAAACCGCTAAGATTCTCAATCCCCACAAATTGGTCCTGCTTCCGGATCTGGAAGCGGGCTGCTCATTGGCGGACTCCTGTCCGCCACGTGAGTTTGCTGAGTTTAAGCAACGTCACCCCGATCACCTCGTTATCAGCTATATCAACTGCACCGCAGAAATTAAAGCCCTTAGT…
Syntrophobacter fumaroxidans MPOB	ABK17287.1	ATGAATGTCTCAAAGGACACCATCCGTCGTATCCAGGAATTAAAGCAAGAGAAGAAGGCGATCATCTTGGCCCACAATTATCAACCACCTGCGATTCAAGACGTGGCGGATCTGACCGGGGACTCACTGGAACTGAGCCGTCACGCTTCGGCAACAGAGGCCGCTGTTATCGTGTTCTGTGGCGTTGGTTTCATGGCGGAGACCGCAGCAATCCTTAATCCTGGTAAGATCGTCCTGCTTCCGAATCCGCGCGCCGGCTGCCCGATGGCAGACATGATTACCCCAGGAAATGTGAAGGACATCCGTCGCCAATACCCGGGTGTGCCAATTATTACGTACGTGAACTCCACTGCGGCTGTCAAAGCGGAGTCCACAGTGTGCTGTACAAGCTCAAATTGT…
Thermanaerovibrio acidaminovorans DSM 6589	ACZ19971.1	ATGGATATTAACCACCTTAAGGAACGTATTTTGAGCCTGAAAGAGGCGAAGGGAGCCGTCATTCTGGCGCATAATTACCAGCCGCCGGAGGTTCAAGATCTGGCGGACCTTGTGGGGGATTCATTTCAATTATCTCGTGCAGCGAGCCGTATGGAAGCCGAAACTATTGTCTTCTGCGGTGTCCGCTTCATGGCCGAATCTGCAAAGATCCTGTCGCCTCAAAAAAAAGTGCTCTTGCCTGCGCCGGACGCGGGCTGTCCTATGGCTGATATGGTAACCCCGGAAGACCTGCGTGAAATGAAACGTAAACATCCCGGAGCCCCCGTCGTGTGTTACGTGAATACGAGTGCAGAGGCCAAAGGGGAATGTGATATTTGCTGCACATCCAGTAATGCGCCC…
Thermogemmatispora tikiterensis	RAQ94418.1	ATGGCTCTGCAGACCGCGTGTGAAGCCTCACAGGAATCGCGTATTCTGCCTCTGTTGCATCCAGCAACCCGCGATCAGTACGCTCATGGAGGTCGCGCCGATCATATCCCACGCCGCTATGCCGAGATGGATGGCGCCGAGCTGGACCGCCGTATCTCTCAGGCTAAAGCAGCCCTGGGCCGCCGGCTGCTGATCTTAGGCCACCACTACCAGCGCGACGAAATTATCAAATATGCTGATCTCCGCGGCGACAGCTTCAAACTTGCCCAACAGGCCGCCGCACGCCCGGAAGCTGATTACATCGTGTTTTGCGGTGTACATTTTATGGCTGAATCTGCGGATATTTTAAGCGCGCCGCACCAGCAGGTGATCTTGCCAAATCCTACCGCCGGTTGCAGC…
Thermotoga maritima MSB8	AAD36711.1	ATGGTTGACGAGATCCTCAAGTTAAAGAAGGAGAAAGGGTACATTATTCTGGCGCACAACTATCAAATCCCTGAGCTGCAAGACATTGCAGATTTTGTGGGTGACTCACTTCAATTGGCGCGCAAGGCAATGGAGCTCTCAGAAAAGAAGATTCTGTTTCTGGGAGTGGACTTCATGGCCGAGCTCGTGAAGATCCTGAATCCTGACAAGAAGGTTATCGTCCCAGACCGCAGCGCTACCTGTCCAATGGCCAATCGTTTAACGCCCGAGATCATCCGCGAATACCGTGAAAAGTTCCCTGACGCGCCAGTAGTCTTATATGTGAACTCCACGTCAGAGTGCAAGACGTTAGCGGACGTGATTTGTACAAGCGCAAATGCGGTAGAGGTGGTAAAGAAG…
Thermus thermophilus HB27	AAS80968.1	ATGGGCCGGATGCGTGGCGAAGCGCTGGCGCAGGAAGTGCTGCGACTGAAACGTGAACGCAACGCGGTTATCCTCGCCCACTCGTATCAGCTCCCTGAAGTGCAGGAAGTGGCCGATTTCGTTGGTGACTCGCTGGGACTGGCTCGGGAGGCTCAGCGTACCCGTGCCGAAGTGATCGTGTTTTGTGGCGTTCATTTTATGGCGGAAACGGCAGCAATCTTGAATCCGGAGAAAACTGTTTTGTTACCCGACTTGGAAGCGGGCTGCTCGTTGGCGGACTCGATTCGTCCGGAAGATGTACTGGCGTGGAAAGCGAAACATCCGGACGGCATTGTGGTGGCGTATGTAAATACAAAAGCCGAAGTTAAGGCGCTGGCAGATGTTTGCGTAACCAGCGCC…
IspG orthologs
Organism Name	NCBI ID	Nucleotide sequence
Acidimicrobium ferrooxidans DSM 10331	ACU53587.1	ATGGCACGCCCTCAGATTGCGCTTGCGCCTCGCCGCCCGACTCGCCAAGTAATGGTCGGAAGCGTCCCGGTAGGTGGCGGCGCCCCTATTTCCGTTCAGTCTATGACCACCACCCAGACTGCCGATGTTGAGGGGACCTTAACCCAGATTTATGCACTGGCCGCGGCCGGCGCCGATATTGTACGTGTGACATGTAACACCCGCGATGCTGCGGATGGTTTGGCGCGTATTGTACCACGCTCTCCGGTCCCGATTGTTGCGGACATCCACTTTCACGTGGAAATGGCGCTCGCGGCTTTGGATGCAGGAGTTGCGGCACTCCGTCTGAACCCCGGTAACTTACGTAAACGTGAGGAGATTCAGTTGGTAGCGCGCGAGGCAAAAGACCGTGCAATTCCC…
Aeromonas hydrophila	ABK39186.1	ATGAGTGCGCATGAATCACCGATCATCCGCCGGAAAAGCCGTCAGATAATGGTGGGTAACGTCCCTGTGGGGGGTGATGCCCCGATCACAGTACAGACTATGACGAATACCAAAACGACGGATGTTGCAGCGACCGTGGAACAGATCCAACGTATCGAACGCGTCGGCGCAGATATCGTTCGCGTCTCGGTGCCTACAATGGAAGCGGCCGAGGCATTTAAATTGATTAAACAGCAGACGCGTATTCCGATCGTTGCAGACATCCATTTCGATTACCGTATAGCCCTCAAGGTAGCGGAATATGGGGCCGATTGTTTGCGCATTAACCCGGGTAATATCGGCAACGAAGAACGTGTGCGTGCAGTTGTAGACTGTGCTCGCCACTACAATATTCCTATT…
Allochromatium vinosum	ADC62931.1	ATGTCGCAGACCAACACTCCGCAGCGTCGTCAAACACTACCTGTGACCGTTGGGAGCGTAACCATTGGCGGCGGCGCGCCGATTGTCGTGCAATCGATGACCAATACGGACACTGCTGATATTGATGCCACCGTTCGCCAGGTCGCCGAACTCGCGCGAGCGGGTTCCGAAATGGTCCGGCTGACTGTTAATCATGAATCCGCCGCACGTGCCGTCCCGGCAATTCGTGAAGCGCTCGAAGCCCAGGGGTGTCACGTGCCGTTAGTTGGCGATTTTCATTTCAACGGCCACCGTCTGCTCACCGATTATCCTGAGTGTGCGCTGGCGCTGGCGAAGTACCGCATTAATCCGGGCAACGTAGGTAAAGGCGAGAAAAAAGACTCACAGTTCGCTACCATG…
Anaplasma phagocytophilum str. CRT38	EOA62006.1	ATGCGCGTTAGCCAGGCTGTACGTGTCGGTAAGGTTACAATCGGGGGTGGCCACCCTGTTGTAGTGCAGTCTATGGCTCTGGGTGGCTCCGGTAGTTTCGATAGAGATATGCAGGAAGTGCTGGCGCTGGCCCGCGAGGGCAGTGAATTGGTGAGAGTGGCGATCAACAGCGATGAAAGTATTAAAGTCATCCCAGATATGGTTGATGTTCTGGTTAAACATGGCTTCGACGAGAAAATGATCGTAGGTTGCGGTCAATATGAAGTAGCGCGGCTGCTCAGAGATTATCCAACCTGCGCGGCGGCCCTGGGTAAGATCCGCATCAATCCCGGTAATATCGGTTTCGGCGACAAACGGGACAAGAACTTCGAAGAAGTAATTGAGTTTGCAATCAAACAC…
Aquifex aeolicus VF5	AAC07467.1	ATGATTCAGAAACGCAAAACCCGCCAGATTCGGGTCGGTAACGTTAAAATCGGCGGTGATGCCCCGATCGTTGTGCAGAGCATGACAAGCACCAAGACCCACGACGTGGAAGCGACTTTAAATCAGATCAAACGGCTGTACGAAGCTGGTTGCGAAATCGTCCGGGTTGCCGTACCGCATAAAGAAGATGTCGAGGCGCTTGAAGAAATCGTCAAAAAAAGTCCTATGCCAGTAATCGCCGATATTCACTTCGCCCCTTCATATGCCTTCCTGTCGATGGAAAAAGGTGTCCACGGCATCCGTATTAATCCGGGAAATATTGGCAAAGAAGAGATTGTACGCGAAATTGTGGAAGAAGCAAAACGTCGTGGTGTAGCCGTTCGCATTGGTGTAAACTCT…
Azoarcus sp. BH72	CAL93544.1	ATGGTTGAGCAGGCGTTTCCATTCGGCTCCTTGCCGCGTCGTCCAACGCGCCAGGTCCGCATTGGGGGTGTGAGCGTTGGGAGCGCCGCACCGGTAGTGGTACAGTCGATGACTAACACGGATACTGCGGACGTCCTTGGCACGGCCATGCAGGTGGCGGAACTGGCCCGCGCAGGGAGTGAACTCGTGCGCATCACCGTGAACAATGAGGCAGCGGCCAAAGCGGTACCCCATATCCGCGACCGTTTGCTTGCCCTGAACATGGATGTGCCGCTGGTTGGCGATTTTCACTATAATGGTCACAAACTCCTGATGGACAACCCGGCCTGTGCGGAAGCGTTAGCCAAACTGCGCATCAACCCGGGGAACGTCGGCGCAGGAGCGAAGCGTGATCCGCAA…
Bacillus subtilis subsp. subtilis str. 168	CAB14437.1	ATGCAAGTTTCTGAAATCACTCATCGCACCAAAACTCGTCCGGTGAAGGTCGGCCCGTTGACAATTGGTGGCAATAATGAAGTTGTCATTCAGAGCATGACGACCACCAAAACGCATGACGTGGAAGCGACCGTCGCAGAAATCAATCGCCTGGCCGAGGCCGGTTGCCAGATTGTGCGTGTGGCCTGCCCGGATGAACGTGCCGCAAATGCCATCGCCGACATTAAAAAACGTATCTCGATTCCGCTGGTAGTGGATATCCACTTTGATTACAAACTGGCGCTGAAAGCCATTGAGGGTGGCGCGGACAAAATTCGTATTAATCCGGGTAATATCGGTCGTCGCGAAAAAGTTGAAGCTGTGGTAAAAGCGGCGAAGGATAAAGGCATCCCAATTCGT…
Blastopirellula marina DSM 3645	EAQ77076.1	ATGCAAATACAGCGCAATTCTACGCGCCGGGTGGTGATTGGCTCGATCGCCATTGGAGACGGGAATCCGATCGCGGTGCAAAGTATGACCGCAACAAAAACGCAGGATATTGACGCCACCGTGGGTCAGGTCCGTGCCCTGGAAGAAGCAGGCGCTGATGTAGTGCGCATCGCAGTCGATAATAAGAAAGATGCAGAAGCGCTCGCCGAGATTCGTCGTCAGACAAGCGCCAACCTGTCGGTAGACCTGCAAGAAAACTACCGCCTGGCAGAACTCGTGGCCCCACACGTCGATAAAGTGCGTTATAATCCTGGTCATCTGTACCATCACGAGCGTACTAAACCGTGGCGTGAAAAAGTTAACTATCTTGTGGGTGTTGCGCAGGATAATGACTGTGCA…
Candidatus Caenarcanum bioreactoricola	MOYB01000001.1_3	ATGCGCTTTTCGAAACAGATCCAAATCGGCAACATTAAGATTGGCGCAAATGCACCTGTCAGCATTCAGTCAATGTGTAATACTAAGACCGAAAACATCGATGAAACTTTGAAGCAAATCAATGCGCTGTGCCTTGCGGGCTGTGAGCTCGTTCGCCTTGCGATCCCCAATCAAAAGGCGGTAGATGCGCTTAAAATCATCCTGCGTGATTCACCGTTACCAATTATCGCGGACATTCATTTTGACTGGCAGCTTGCGTTGGGCGCCATTTCAGCAGGGGTGCATGCCATTCGCCTGAATCCAGCGAACCTTAACAACAAGGAGAAAATTATTGAAATCGTTAGTGCGCTCAAAGAACGCAAAATCCCTCTTCGTATCGGCGTCAATAAAGGTAGCCAG…
Candidatus Fermentibacter daniensis	KZD16972.1	ATGCGCATCCGTCGTCGTCGCTGCCGCAGTGTCACGGTTGGGAGTGTCCGTATCGGTGGCCGTGCGCCAATTAGTGTTCAAAGCATGACCAACACCCCGACCGCCGATGCAGGCGCAACCATCGCGCAAATCCGTTCCCTGGTTGAGGCCGGCGCCCAAATTGTGCGTGTGAGTGTACCGGACGAAGCAAGCGCAGCCGCGCTCCATCGTATTGTGGCCGAATCTGGTGTACCGATCGTGGCAGATATCCATTTCCGTCATGATCTGGCGGTAGCAGCAGTGGAAGCCGGGGTTGCCAAATTACGCATTAATCCGGGTAATATTCAACGCCCGGCGGACGTACGCGTTCTGGCGGAGAAAGCGGCATCCCGTGGTATTCCTATCCGCGTTGGGATTAAT…
Candidatus Gastranaerophilales bacterium HUM	DAA93923.1	ATGATTAAACGCCGTAAAAGCAAGGAGATCAGCATCGGAAACGTGAAGATTGGCAATAACAATCCTATCTCAGTTCAATCGATGTGTAATACTGATACCCGTAACATCGAGCAAACATCGCGCCAAATCAAGGAATTGGCCGACGCAGGTTGTGAATTGGTGCGTCTTGCCGTTTTGAATAAGGACGCAGCAGAAGCGATCAAGCGTCTGGTTAAGATCAGCCCTGTGCCACTTATTGCTGACATCCATTTCGACTATCGTTTAGCGATTCAGTGTATTAATAATGGCATTTCCGCGTTGCGCCTGAATCCAGGTAACATCGGGAAGCGCGAAAATGTCGAGAAGGTGGTTAATCTGGCCAAGCAACAGAATATCCCTATCCGCATCGGCGTGAACGCT…
Candidatus Koribacter versatilis Ellin345	ABF40425.1	ATGCCGACTATTTATCGCCGCAAAACCCCGGTGGTACGCATCGGAGATGTTTGGGTGGGCTCAGATGCCCCGGTAGTGGTGCAGTCCATGACCAATACGGACACTGCTGACGTCGACTCAACAATTAAACAGTGTATCGCGCTGGCGCGTGCTGGCAGCGAACTGATTCGCGTTACCGTTAACAATGATGACGCCGCGAAGGGGGTGCCTCACCTGGTGGACGGGTTAGCAAAAATCGGCATTCATACCCCGATCATTGGCGATTTTCATTATAACGGCCACATTCTGCTGAAGAAGTACCCGGACTGTGCCAAAGCGCTGGCCAAATATCGTATCAACCCAGGAAACGTGTCAATTGGACGCAAAGATGATGATAACTTTAAGGCGATGGTCGACGTA…
Candidatus Sumerlaea chitinovorans	AXA34785.1	ATGAACTCCACGCCTCGCTACCTTCGCCCTCGCCGTCGTACCCGCGAGGTGGCGGTCGGACAATTCGTGATCGGTGGCGCCAACCCTATCCGTGTGCAGAGTATGACATCAACCGAAACGAGTGATATTGAAGCCACCGTCGCGCAAATCCGTGCATTGTGGGAAGCGGGTTGTGAAATCGTTCGTTTGACCGTTAATACGCGCAAGGCCGCTGCCGCCTTACCCGAGATTCGCAAACGTTGCGCTGGCATCCCGCTCGTAGCCGACATTCACTACAATCATCATCTGGCATTAGAGGCCGCGCCATATGTAGACAAGATCCGTATCAACCCAGGTAATATTGGTTCTGAAGAAAACGTCCGTGCTGTGATTCAACGTGCGAACCAATTTGGTCTGCCA…
Cellvibrio japonicus Ueda107	ACE82628.1	ATGCACTGCGAAAGTCCGATTGTTCGCCGTAAATCCCGCCAAATCATGGTGGGCAACGTGCCGGTAGGTGGCGGGGCTCCTATTAGCGTGCAGTCTATGACAAATACCGAAACGACTGATGTCGCAGCGACGGTAGAGCAAATCCGTCGCATCCAAACGGCTGGCGCGGATATTGTGCGTGTGTCTGTCCCGACCATGGAAGCCGCAGAGGCATTTGGGCTAATCCGCAAACAAGTAAATATCCCGCTGGTTGCTGACATTCATTTCGACTACCGCATTGCCCTTCGTGTGGCAGATCTGGGTGTCGACTGTCTGCGTATTAACCCGGGTAACATCGGCCGCGAGAAACGCATTAAGGCCGTAGTGGATAAAGCTCGTGACTTAAATATCCCAATTCGC…
Chlamydia caviae GPIC	AAP05169.1	ATGGTGATTTCACCTAGCAAAAAGCAGGCCGCACGTCGCCATACTCATTCGGTAAAAATTGGTAATCTCTATGTGGGTTCCGAACACTCCATCAAAATGCAGAGCATGACAACGACCCCGACGGCGGATGTCGAAGCTACTGTGACGCAGATCTGTGCGCTCGTGGAGGCAAAATGCGAAATCGCACGCGTAACAGTGCAGGGTATCAAAGAAGCGCAAGCTTGCGAGCATATTAAAGAACGCCTGCTCTCTATGGGTATTGCAATCCCGTTGGTTGCCGATATTCACTTCTTTCCGCAGGCAGCAATGCACGTAGCAGACTTTGTGGATAAAGTGCGCATCAACCCGGGCAATTTTGTGGATAAGCGTAACATGTTCACCGGGAAAACGTATACGGAC…
Collinsella stercoris DSM 13279	EEA90248.1	ATGGCACCTTGCGCACGCGAACTTACTCGCCCGGTCGTGGTCGGCGACGTTCAAATAGGTGGCGGTGCGCCGGTGGTCGTGCAGAGCATGACCTGTACCCCAACGACGGATGTCGCTTCTACGCTGGCCCAAGTGCGCGCACTCGCCGAGGCAGGCTGCGATATTGTCCGTGTCTCAGTCCCTACGAAAGAGGCCCTGGGACCGTTCGGTGTGGTTTGTCGCGAAAGCCCCGTGCCGATCGTAGCAGATATTCATTTTGACTACCGCCTAGCTATTGGCGCCGTACAAGCAGGTGCAGCCAAACTGAGAATCAATCCGGGGAATATCGGTGATTGGGACCGCGTGGACGCAGTTATCGATGCAGCGGGGGAAGCGGGCGCCGCAATCCGTATTGGGGTG…
Coraliomargarita akajimensis DSM 45221	ADE56011.1	ATGACTGATCTGCAGCACACGCAATTGCATTACTGTGCCAGCCGCTTCCAAGCGCAGCGTCGCCTGAGCCGTGAAATCAACGTTGGCGGAGTGCGTGTGGGTGGCAATAACCCAATCAGAATCCAGTCCATGACCACGACAGACACGCAGGATGTCGACGCAACAGTAGCCCAAACGCTGGCCTTGGCGGAGGCTGGTTGTGAAATTGTGCGTATTACCGCACCGAATAAAAAAGCCGCAGAAGCACTGGGAGAAATCTCGAAGAAAGTACGCGCTGCAAAATGCGATGTGCCGCTGGTGGCGGATATACACTTCCTCCCGGCGGCGGCAATGGAGGCGGCCAAACACGTCGAAAAAGTGCGCATCAACCCGGGCAATTATGCAGATAAAAAAAAATTT…
Cutibacterium acnes KPA171202	AAT83253.1	ATGACAGTAAACTTGGGCATGCCTACCCCACCGATCCCAACCTTGGCACCCCGTCGTAAGACTCACCAGATCAAAGTTGGCGACGTTCTGGTTGGTGGTGACGCACCTATTTCTGTACAAAGTATGACGACGACTAAGACACATGATGTGGGTGCGACCTTGCAACAGATCGCCGCACTGACTGCCGCCGGCTGTGATATCGTGCGCGTCGCGTGCCCCACAGATAAGGACGCCGAGGTTCTCCCGATTATCGCAAAGCGTAGCCAAATCCCGGTTATCGCCGACATCCACTTTCAACCTAAGTACGTATTTCAAGCGATTGAGGCGGGCTGTGGTGCAGTGCGCGTAAATCCGGGGAACATTCGTAAGTTTGACGACCAAATTGAAAGTATCTGTCAA…
Desulfitobacterium hafniense DCB-2	ACL21716.1	ATGGAGCGCAAACTTACCAAGACGGTTCGCATAGGCGATGTTATCATTGGAGGGGGGTCCCCGATCGTAGTGCAAAGCATGACAAATACGGACACGCGTGATATCCCGGCTACTTTAGCCCAGATCCAAGCACTCGCGCGCGCCGGATGCGAAGTAGTGCGCCTGGCAGTTCTTGACCGCGAGGCGGGCTATGCACTGGGTGAAATCGCCCTCAAGTCCGAACTGCCAGTAATTGCAGATATCCACTTTGACTATCAGCTCGCGTTGCTTGCAATTGAACAGGGAGTGCATGGTCTCCGCCTGAACCCGGGCAATATCGGCGCCCGCTGGAAAGTTCAGGAAGTCGTGCGCGCATGCAAAGAGCGTGAAATTCCGATCCGCATTGGGGTGAACGCCGGC…
Egibacter sp.	PWFH01000026.1_54	ATGGGCACCACGCTGCCGTTAATCAATCAGCCGGCTCCGGATCCGGCCCTTCCGGCTCACCACCAACCGCCGCTGCGCCGGCCGACCCGCGCCTTGCACGTTGGTGACGTTCCTGTAGGCGGCGGGGCCCCAATTAGCGTACAGTCAATGACCACCACCCCCACGCATGATGTGAATGCGACATTGCAACAGATCGCGGCGCTGCAAGCGGCGGGCGTGGACATTGTCCGTGTCGCGGTCCCCCGCAACGAAGACGCAGACGCTCTGGCGACTATTGCTGAAAAAAGCCCGGTGCCGATTATTGCGGACATTCATTTCCAGTGGAAGTATGCGCTGGCCGCGATCGAAGCGGGGTGCGCTGGTGTCCGTATTAATCCTGGCAATATCCGTAAACATGAA…
Escherichia coli str. K-12 substr. MG1655	AAC75568.1	ATGCATAATCAGGCTCCAATTCAGCGCCGTAAAAGCACGCGCATTTACGTGGGGAACGTCCCGATCGGTGACGGAGCACCGATTGCCGTGCAATCCATGACCAATACACGTACAACGGATGTGGAAGCAACGGTCAATCAGATTAAAGCACTCGAACGTGTGGGCGCCGACATCGTCCGAGTGAGCGTCCCAACGATGGACGCCGCCGAAGCATTCAAACTGATTAAGCAACAGGTGAACGTCCCTCTGGTAGCAGACATCCATTTTGATTATCGTATCGCCCTGAAAGTGGCAGAGTACGGTGTCGACTGTCTCCGTATTAATCCGGGCAACATCGGGAATGAGGAGCGTATTCGGATGGTGGTGGATTGTGCGCGTGATAAAAACATTCCTATTCGC…
Fibrobacter succinogenes subsp. succinogenes S85	ACX75977.1	ATGCTTGATTTTACGACACTCCCGTATGTGGACGACCGTTTCAAAGCCGTTCGCCGCGAGACGGTTCAGGTACGCGTTGGTGACGCGCTGATTGGTGGAAATGCGCCTATCTTGGTACAATCGATGACTACTACCAAGCCGAAGGACGTAGAGAAGACGGTCGCAGAGACATTGGCCTTAGCAAAGGTTGGTTGTGGCCTGGTGCGTATCACGGCCCCTACTTTTGCCGATGCCGCGGGCCTCGAGGAAGTAATGAAACGCGTACGTGCCGCCGGATGTACGGTCCCTGTTTCGGCGGACATCCATTTTCAACCAAAGGCTGCATTCGAGGCGTTGAAGTGGGTTGAGAAGGTCCGCATCAACCCTGGTAATTTCGTAGATACTGGCATTTTAACTCTC…
Gloeobacter violaceus PCC 7421	BAC91563.1	ATGCAGACCCTGGACCCGGTTACTCCGGCACTTCTGCCTTTGCGCCGCGTCACACGCCCGGTTCAAGTAGGGGCCCTTACGATTGGTGGGAACGCGCCCGTAGTCGTTCAAAGTATGATCAATGAGGACACGCTGGACACCCCGGGCGCGGTAGCAGCGATCCGTGCGTTACACAAGGCAGGATGCGAATTAGTACGCGTCACAGTTCCATCTCTCGCCCACGCCCGCGCCTTAGAGCGCATTCGCAAGACACTCGAGGATACATACCGTCCGGTTCCCCTGGTGGCCGACGTGCATCACGATGGTGGTCCGATTGCATTAGAGGTAGCCCGCCATGTTGACAAAGTGCGCATTAACCCTGGTCTGTTTGTTTTCCGCCGCGCACGCTTAGGGGACTAT…
Helicobacter pylori J99	WP_000892444.1	ATGTTGGAGAATCGGGTCAAAACGAAACAAATCTTCATTGGGGGCGTGGCCATTGGCGGGGATGCGCCTATTTCAACACAATCCATGACCTTTTCAAAAACCGCGGATATTGAAAGCACTAAAAATCAAATCGATCGCTTCAAACTAGCCGGTGCTGACTTGGTTCGTGTGGCGGTGAGTAATGAAAAAGACGCCCTCGCTCTCAAAGAACTGAAAAAAGTGAGCCCACTGCCGCTGATTGCAGACATCCATTTCCATTACAAATTTGCGCTGATTGCGGCACAATCGGTCGATGCAATCCGCATCAATCCGGGGAACATCGGCTCAAAAGACAAAATTAAAGCGGTTGTTGATGCGTGCAAAGAAAAGAATATTCCAATACGTATCGGTGTGAACGCA…
Isosphaera pallida ATCC 43644	ADV63232.1	ATGGCGTATGCAACGACCATCCAACGCCGTAAAACACGCGTGGTGGAAGTGGGGGGTCACGGCGTAGGTGGTGATAACCCTATCTGGGTACAGTCGATGACGACCACAGACACGTTCAATGCAGCAGCCACGATCGAGCAAATCCATCGCCTGGAAGAAGCGGGGTGTGAGCTGGTGCGCGTAACGGTACCGAAGAAAGAGGATTTAGAAGCTGTGGGGTACATTAAAAGCCAGATTAAGATCCCTCTCATTGCCGACATCCATTATGATTATCGTATGGCATTGGGATGTCTGGAAGCGGTGACTCCGGATGGTAAACGCGCCATCGACAAAGTTCGTATTAACCCAGGCAATATTGGAGGAGAGGAGAGATTTAAAGAGGTGATACGAAAAGCAAAG…
Mariprofundus ferrooxydans	EAU54713.1	ATGTCATTGTCGCGGCCAGGCGCAAGACCCGCCAGGTCCAGGTGGGTTCTGTGGCTGTGGGGGGAGATGCACCGGTCGCCGTCCAGTCCATGACGAACACATTAACCACCGATATCGATGCCACCGTTGCCCAAATTCACCGTCTGGATGAAGCGGGTGCGGATATAGTGCGCGTTTCTGTGCCGGACCCTGATAGTGCGGCTGCGATGCCAGAAATTCTGGCTCAGACTAACGTGCCCCTGATTGCTGATATCCATTTCAGCTATAAAATGGCACTGGCGAGCCTGGAGGCCGGCGTGCATGGCCTGCGTCTGAACCCAGGCAATATTGGTAGTCGCGACCGTGTAGAACGGGTAGTGAAAGCTGCCGCTGAACGCGGGGTCTCCATACGAATAGGGG…
Methylococcus capsulatus str. bath	AAU91397.1	ATGATGAACCGCAAACAGACAGTTGGGGTTCGTGTTGGTAGTGTTCGCATTGGCGGCGGGGCGCCCATCGTGGTACAATCCATGACGAATACTGACACCGCAGACGTTGCAGGAACGGTCCGCCAAGTCATCGATTTAGCCCGTGCAGGTAGTGAGCTGGTCCGCATCACCGTCAATAATGAAGAGGCCGCAGAGGCAGTCCCACGTATCCGTGAGGAACTTGATCGTCAAGGGTGCAACGTTCCACTGGTTGGGGATTTCCATTTCAACGGCCACAAGTTATTGGATAAGTACCCAGCGTGCGCAGAGGCATTGGGGAAGTTTCGTATTAATCCCGGTAACGTAGGTCGCGGGAGCAAACGCGATCCACAGTTCGCCCAAATGATTGAGTTTGCCTGC…
Nitrospina gracilis	CCQ91393.1	ATGAGCGCCAACATTAAACCACGTACGACACGTAAGATTAAGGTTGGTACCCTCACCCTGGGTGGCGACAGTCCCATTGCGGTGCAGTCGATGACTGCGACTCGTACTCAAGACCTGCAAGCGACGGCCCGTCAAATCGAAATTTTGGAAAAGGCAGGCGCGGACATTATTCGTATTGCGGTGGACAGCAAGGAAGACGTGGAAGCGTTGAAAATTCTGCGCAAGGGCAGCAAAGCGATTTTTTCCGTAGACCTGCAGGAAAACTACCGCCTCGCGCCGATTGTCGCACCGTATGTGAACAAAATCCGTTACAACCCGGGTCATCTGTGGCACTTAGATAAGGATAAAACCATCAAGGAAAAAGTTGAATTTATCGTAAACGCAGCGCGCGAACACGAA…
Pedobacter heparinus DSM 2366	ACU05649.1	ATGGAAGATACCGTTTTGTATTCGCGGTTTCTGACGCGCGAGGTGGCGATCGGCGATGTTCCGATGGGCGGTTTGAATCCTATTCGCATCCAAAGCATGACCACAACTGATACTATGGATACGATTGGTACGGTGGAGCAGACCATCCGCATGGTGAACAGCGGTTGCGAGTACGTGCGCATTACAGCCCCGAGCATGAAAGAGGCCGAAAACCTCGCCAATATTAAAAAAGAGTTGCGTCTCCGCGGCTATAATGTTCCCCTGGTCGCCGACATCCACTTCACTCCAAATGCGGCGGAGGCCGCTGCTCGCATCGTTGAAAAGGTTCGCGTCAATCCGGGTAACTACGCCGATAAAAAACGTTTCGAAAATATTGAATATACCCACCAGGCTTACCAG…
Phycisphaera mikurensis NBRC 102666	BAM02738.1	ATGCCAATTCATCGCCGCAAGACACGCCAGGTGAGTGTGGGTGACGAACGCGTTGGTGTTGTGAAGATTGGTGGAGACGCGCCTGTTAGTGTGCAGAGCATGACTAGTGGATACACATTTGAGGTCGACGCCTGCGTCGCAGAGATCAACCGTCTTGCCGACGCAGGCGCAGACATCGTTCGTGTGGCAGTACCTAATAAGAAGGATACTGCGGCGTTGAAGGACGTGCTGCCTCGTGTAAAAGTGCCTATCGTAGCCGATGTGCACTTTCATTTCGGTCGCGCCCTGGAAGCGGTTGAGTCGGGAGTTCACAAGATCCGCTTAAATCCAGGGAATATTCAAGACCGCGGCCATGTGAAAGAAGTGATTGCAGCCTGCAAGGAGCGTGGGTTACCAATT…
Rhodobacter sphaeroides 2.4.1	ABA79143.1	ATGTCTCTGAACCACGTTCGTCCGTGGCGTAACATCCACCGTCGTAAATCTCGTCAGATCATGGTTGGTAACGTTCCGGTTGGTGGTGACGCTCCGATCTCTGTTCAGACCATGACCAACACCATCACCGCTGACGCTCCGGCTACCATCGCTCAGGTTCTGCGTGCTGCTGAAGCTGGTGCTGACATCGTTCGTGTTTCTGTTCCGGACGAAGCTTCTACCCGTGCTCTGAAAGAAATCGTTGCTGCTTCTCCGGTTCCGATCGTTGCTGACATCCACTTCCACTACAAACGTGCTATCGAAGCTGCTGAAGCTGGTGCTGCTTGCCTGCGTATCAACCCGGGTAACATCGGTGACGCTTCTCGTGTTCGTGAAGTTATCAAAGCTGCTCGTGACCAC…
Rubrobacter xylanophilus DSM 9941	ABG04368.1	ATGACGGAAACAACGGTTCGCGAGCGCCCGGTCACATCTCGACGCATTATGGTGGGCGATGTGCCAATCGGCGGAGGGGCCCAGATTGTGGTTCAGTCGATGACGAATACGCCGACCCACGATGTCGAAGCGACGGTGCAGCAAATCTACGACCTGAACGCAGCGGGTGCCGAGCTGGTACGTGTTTCTGTAAATGGCAGTAAAGCACTTAAGGGCTTTCGCGAGATAGTGCCGCGATCCCCCGTGCCTTTAATTGCGGATATTCATTTTGACTATCGCATGGCTCTCGGGGCCGCCGATGCAGGCGCCGCGTGTGTGCGCATCAACCCAGGTAACATTGGCTCGGATGACCGCTTCCGTAAAGTGATTGAAAAATGCCAGGAAAAAGGTATTGCGATG…
Ruminiclostridium cellulolyticum H10	ACL74833.1	ATGGAGGACTGTATAAAGCGTAACCAGACCAAAAAGATTAAAGTAGGGGATATTTTCATCGGCGGCGACAGCCCGATTTCTGTGCAATCGATGACAAACACTGACACCCGCGATGTGAAGGCGACGATACACCAGATCAAGAGTCTCGAAGAGGCCGGTTGTGATATCGTCCGCTTGGCAATTCTGGATAATGAAGCGGCAACCGCGATTGGTGAAATCAAAAAACACGTGAAAATTCCGCTGGTCGCGGACATCCATTATGACTATCGTTTGGCGGTAGAGTGTATGAAGAACGGCGTCGACAAAATACGCTTGAACCCGGGTAACATCGGTGGCAACGACCGCGTGCGTACTGTCGCCGGCATGGCAAAAGAACGCGGCATCCCTATCAGAATTGGG…
Salinivirga cyanobacteriivorans	ALO15331.1	ATGACTGATAAGTTTCCGTATCCTTTAAATCAACATAAACGCTTTCAGACGGAACAAGTCCACGTGGGAAATGTTAGCATCGGCGGTGATGCTCCGGTCCGCATCCAGAGCATGTGCAATACCGCTACTACAAACGTTGAAGCGTCTGTGAAGCAAACTATTGAAATTATTGAAGCGGGTGGAGAGCTGGTTCGTTACACTGTTCGCCACCGCAAAGATGCAGATGGTCTTATTGCCATTAGCAAGCGTTTGAAAGCGATGGGTTACGATACACCCATTGTTGCTGATGTCCATTTTAACGCCGATCTCGCAGTTATGCTGGCGGGGTCCTCAATCGAAAAGGTTCGCATTAATCCGGGTAACTTTGTGGACAAACGCGCAAAGTTCGAAGAATCAAAA…
Sphaerobacter thermophilus DSM 20745	ACZ37901.1	ATGGTCGCCCCGCGGCGGAAAACCCGGGCGATTCATGTGGGCGATGTCCAAATCGGAGGGGGCGCGCCGGTGGTTGTCCAGTCGATGGCAACGGCCGATACCCGCGATCCGAAAGCAACACTGCGTCAAATTCACGAGCTGGCCGATGCCGGTTGCGAGATCGTGCGCATTGCGGTGCCGGATCGTGTGGCTGCGGCTGCACTGCCTGAAATCGTCCCGCATTCTCCGGTGCCACTGATTGCGGATATTCATTTCGAACATACGCTGGCGTTGAAAGCTATCGATGCCGGTATTCATGGTTTGCGTCTGAACCCTGGTAACATTCGCAAACCGGAAGACGTTCGCGAAGTGGTAACCAAAGCTAAAGAACGTGGCATTCCTATCCGTATTGGCGTGAAC…
Spirochaeta thermophila DSM 6578	WP_014624852.1	ATGGGAGATATGTCGCAACGTGAACATTTTGTTCCGCCGGAGGGTGGCCGAGAAGTGTATACTACGAAAGCCGTGCCGGTGGGTTCTCTTGTGATCGGTGGCGGCGCCCCGCTCGTCGTGCAGACGATGTGGAAAGGTCCTTTAACGCCGGAGACCGTTTCGACGATTGTTGAGGAACTGGAACGTCTTTCTAAAATGGGCTGCGGTCTGATGCGCTTTGCCGTCCCGGACATGACCGCTGCCGAGGTGGTTGGCCGTATCGCCGAACGCAGTCTGATGCCGGTAGTGGCCGACATCCACTTCGACTGGCGTCTCGCGCTCAGGGTCATGGATTTCCCCGTGGCCAAGGTACGGATCAACCCGGGTAACATCGGGGCCCGATGGAAGGTCGAAGAAGTG…
Spiroplasma citri	APE74616.1	ATGAACAAACGGAATAACACCCGCAAAGTAATGGTTGGGAACGTACAGATTGGTGGTCAAAACAAGGTTGTAATCCAGTCTATGACCAACACCAAAACGCACGACGTTGAAAGTACCTTAACGCAAATTAACCAGCTGTACCAAGAAGGTTGCGAAATCATTCGGATTGCCGTGCTTGGCAAGGATGACGCCGCGGTGTTAAAAACCATTGTCGAACGCTCCCCTTGTCCGCTCGTGGCCGACATTCACTTCAACTATGAATTCGCACTGATTGCGGCCGACTCAGGCATTAGCAAAATCCGTATCAACCCAGGTAATATTGGCTCGATTGAGAACACAAAGAAAGTTGTCGAGAAATGCCTGGAAAAAAAAATTCCGATTCGCATTGGGGTCAACTCG…
Streptomyces cattleya NRRL 8057 = DSM 46488	AEW97312.1	ATGACACAAACTGTATCACTAGGAATGCCCTCCGTTCCGCTGAAACTGGCCGACCGTCGTCGCTCTCGTCAAATTCAGGTTGGTTCGGTGGCTGTGGGTGGTGATGCTCCGGTTAGCGTCCAGTCCATGACCACCACGGTGACTGCGGACATCGGCGCAACCCTGCAGCAGATCGCGGAGCTGACCGCTGCGGGGTGCCAGATCGTTCGCGTGGCGTGTCCGAGCCAAGATGACGCCGACGCGTTACCGGTCATTGCGCGTAAAAGCCAAATTCCGGTCATCGCAGACATCCACTTCCAGCCAAAATACGTTTTCGCTGCGATTGATGCGGGCTGCGCAGCCGTTCGCGTGAATCCGGGTAATATCCGCCAATTTGACGACAAAGTGAAAGAAATTGCG…
Streptomyces coelicolor A3	CAB91132.1	ATGACTGCTATCTCACTGGGCATGCCGGACGTACCGACTAGACTGGCGGAACGCCGCAAATCACGCCAAATTCAAGTTGGCCCTGTTGCGGTGGGTGGTGACGCGCCTGTTAGTGTCCAGTCTATGACTACGACCCGCACAAGTGATATTGGCGCCACTCTGCAGCAGATCGCGGAACTTACTGCATCTGGCTGTCAGATTGTCCGTGTTGCGTGTCCGACACAGGATGACGCCGATGCACTGCCAGTCATCGCACGGAAAAGCCAGATCCCGGTTATAGCGGATATTCATTTTCAGCCTAAATATGTTTTTGCAGCGATTGAAGCGGGCTGTGCGGCGGTACGCGTAAACCCGGGTAACATCAAACAGTTCGACGATAAAGTAAAAGAAATTGCTAAG…
Symbiobacterum thermophilum IAM 14803	BAD40486.1	ATGATCGAACGCCGTAAGACCCGAGCGGTGAAAGTCGGTCGTGTACAGATCGGAGGTGGGGCTCCTATCACAGTACAGAGCATGACCAAGTGTGATACGCGTGACGTGCCTGAAGTGTTGCGCCAAATACGTGCCCTCGAAGAGGCAGGCTGTGATATCGTCCGAGTAGCAGCCCCGACTATGGAGGCTGCCGAATGCTTTAAAGAGATTAGGAAAGGTTGTAATATCCCGCTGGTGGCGGACGTCCACTTCGACTATCGCATCGCCTTGAAAGTTCTAGAAGCAGGCATTGATAAGTTGCGTATCAATCCAGGGAACATCGGTGCTAGATGGAAAGTGGAAGAAGTCGTCCGTGCCTGTAAAGACCGTGGCGTTCCGATCCGCATTGGGGTCAATGCC…
Synechocystis sp. PCC 6803	BAA17717.1	ATGGTTACCGCTTCTCTGCCGACCCCGGTTCAGCCGGAATTTGACACCACCATCCACCGTCGTAAAACCCGTCCGGTTCCGGTTGGTGCTGTTACCGTTGGTGGTGGTCACCCGGTTGTTGTTCAGTCTATGATCAACGAAGACACCCTGGACGTTGACGGTTCTGTTGCTGGTATCCGTCGTCTGCACGAAATCGGTTGCGAAATCGTTCGTGTTACCGTTCCGTCTATGGCTCACGCTAAAGCTCTGGCTGACATCAAACAGAAACTGCAGGCTACCTACCAGGCTGTTCCGCTGGTTGCTGACGTTCACCACAACGGTATGAAAATCGCTCTGGAAGTTGCTAAACACGTTGACAAAGTTCGTATCAACCCGGGTCTGTACGTTTTCGAAAAACCG…
Thermanaerovibrio acidaminovorans DSM 6589	ACZ19163.1	ATGGCGTCGCTGAATGGTGTCAGTATCGGCGGTCTTAGCGTTGGCGGCGGAGCGCCGGTTCGCGTGGAGTCGATGCTGAAAACCCCGCTGGAAGATCTCGAAGGGTGCCTTCGTGAACTGGAAGGCCTCGTGGCCGAAGGATGCGAACTGGTACGCACCTCTTACCGCGATGCAGGGCTGGAAGGCTGTTTGCGCGAATTGGTGTCCGGAAGCTCGATCCCCATCATGGCAGATATCCACTTTGATCACCGGCTGGCATTAAGCGCTATGGACGCGGGCTGCCAGGCCATTCGCGTCAACCCGGGTAACCTGGGCGGCCGCGATAACTTACTTACGGTCCTGCGGCGCGCAATGGATTTGGGTGTGGTTATTCGGGTGGGCGCCAACGGTGGATCACTG…
Thermodesulfatator indicus DSM 15286	AEH44631.1	ATGCCAAAGATCACTCGCAAGAACACACGTACAATTCGTATTGGCAACGTCTTCATCGGTGGTGGCCAACCAGTTCTGGTTCAGAGTATGACGAACACCGACACGCGCGACATCGTTGCAACTGTGGCCCAAATCAAACGCCTGGAAGAGGTCGGTTGTGAGTTGATCCGCGTTGCTGTCCCTGACGAAGAGGCCGCGCAAGCAATCAAGAAAATCAAGAACCAGATTCGCATCCCTCTCGTCGCAGACATCCACTTCGATTGGCGCCTCGCTATCTCGAGTCTTGAAGCTGGCGCTGACGGGATTCGTATTAACCCTGGTAATATTAAGGGGCTGGATAATGTTCGCAAAGTTGTTTTAGCGGCGAAGGAGCAGGGCGCGGCAATTCGTATTGGTGTT…
Thermoleophilum album	SEH14556.1	ATGGCATCCAAGCGTCAGATCCGCGTGGGTGGTGTCCCTATCGGCGGTGGGGCACCCGTGGCGGTCCAGTCGATGACTAAGACTGAAACCGCAGACGTCGCCGCAACACTCGCCCAAATCCAGCGTATTGCCGAAGCGGGCGCAGACTTAGTGCGCGTCGCAGTTCCGCGCGACAAGGATGTCCAGGCCCTTCGCGAATTGGTACGCCGCTCGCCGATCCCTATCGTAGCTGATATCCATTTCAATCACACGCTGGCCCTTAAGGCCGTGGACGCAGGCGCGCATTGTGTGCGTATTAACCCTGGCAACATCGGTGGGCGCGAGAAATTGGGAGAAGTTGTAGAGAAGGCCCGCAGCGCCGGCGTCCCTTTACGTATTGGCGTTAACTCCGGTAGCCTT…
Thermotoga maritima MSB8	AAD35972.1	ATGCGTAAATCTGTTAAAGTTGGTAAAGTTGTTATCGGTGGTGAAGCTCCGGTTTCTGTTCAGTCTATGACCACCACCAAAACCGCTGACGTTGAAAAAACCGTTTCTCAGATCAAATCTCTGGAACGTGCTGGTTGCGAAATCGTTCGTGTTGCTGTTCAGGACGAAGAAGACGCTAAAGCTATCCGTCGTATCAAAGAACAGATCGAAATCCCGCTGGTTGCTGACATCCAGTTCGACTACCGTCTGGCTATCCTGTCTATCGAAAACGGTGCTGACAAAATCCGTATCAACCCGGGTAACATGTCTCGTGACCGTCTGAAAGACGTTGTTGCTGCTGCTAAAGGTAAAGGTATCCCGATCCGTGTTGGTGCTAACGTTGGTTCTATCAAACGTCGT…
Thermovibrio ammonificans HB-1	ADU96577.1	ATGGGTTGGATCGAACGCCGGAAAACCCGCACAGTCTGGGTTGGAAGTGTTCCTGTAGGTGGCAGCCATCCGGTCGTGGTCCAATCAATGACTAACACGTATACAGAAGATGTAGAGTCGACCGTGAAGCAAATTAAAGAACTGGAACGCGTGGGTTGTGAACTGGTCCGTGTTGCTGTCCCAACCCCGGAGGCTGCACGTGCCGTTAAAGCAATTAAAGAACGCATTGGCATCCCGCTTATTGCGGACATCCATTTTGATCATCGCTTAGCACTGCTGGCCATTGAATCGGGAGCCGATTGTGTTCGCATTAACCCGGGCAACATCGGGTCACGCGAGAAAGTCAAAGAAATCGTTGAGTTAGCACGTGAACGTGGCGTGGCCATTCGTGTTGGCGTC…
Thermus thermophilus HB27	AAS82019.1	ATGCGTCGTCCTACGCCGACGGTGTATGTGGGGCGCGTACCTATCGGTGGCGCTCACCCGATCGCCGTGCAGAGCATGACTAACACGCCTACCCGTGACGTGGAAGCGACAACGGCCCAGGTTTTGGAGCTTCACCGTGCGGGGTCTGAAATTGTGCGCCTGACCGTCAATGATGAGGAAGCCGCCAAAGCGGTGCCGGAAATCAAACGACGCCTGCTGGCAGAGGGTGTCGAAGTGCCGCTGGTTGGTGATTTCCATTTCAACGGCCACCTCTTGCTGCGCAAATACCCGAAGATGGCAGAAGCGTTGGACAAATTTCGTATTAATCCGGGAACGCTGGGTCGCGGGCGCCACAAAGATGAACATTTCGCGGAAATGATCCGCATTGCCATGGATCTT…
Victivallales bacterium CCUG 44730	AVM43904.1	ATGCCGATTCGCCGGTCTCGCCGGCAACCGCCACGTAAAATTCGCCAGGGTCAGAAACGGCGTCGCCCGATGGCAGCTTCCCGCCGGAATTCCCGCCTCATCCGCGTGGGCGCCGTGGCTGTAGGCGGTGATAGCCCGGTCTCGATTCAGTCTATGACCAATACCGATACTCGCGATGCTGCAGCCACGCTCAATCAAATTCGTGCCTTGCACCGCTTAGGATGTCAAATCATTCGCGTGGCAGTTCCGGACCCCGCGGCAGCGGCGGCGATTCGTGCGATTCGCGCCGAAAGCCCAATCCCAGTCGTTGCCGACATTCATTTTGATTATCGTTTGGCCCTGGCTGCAATGGAAAATGGGGCGGACGCGATCCGCCTTAACCCGGGGAATTTAAACGAC…
