## Supplementary material for "Resolving phylogenetic and biochemical barriers to functional expression of heterologous iron-sulphur cluster enzymes": Table S5

Table S5. Detection of expressed orthologs by SDS-PAGE and shotgun proteomics
SDS-PAGE
Species/Strain	Complementation				Species/Strain	Complementation
	NadA	Presence of a band on SDS				IspG	Presence of a band on SDS
Mycolicibacterium smegmatis MC2 155	-				Candidatus Koribacter versatilis Ellin345	-
Rubrobacter xylanophilus DSM 9941	+				Thermoleophilum album	-
Collinsella stercoris DSM 13279	-				Streptomyces coelicolor A3	-
Acidimicrobium ferrooxidans DSM 10331	-				Rubrobacter xylanophilus DSM 9941	+
Streptomyces cattleya NRRL 8057 = DSM 46488	-				Cutibacterium acnes KPA171202	+
Salinivirga cyanobacteriivorans	+	+			Collinsella stercoris DSM 13279	-
Candidatus Fermentibacter daniensis	-				Acidimicrobium ferrooxidans DSM 10331	+
Candidatus Gastranaerophilales bacterium HUM_7	-				Streptomyces cattleya NRRL 8057 = DSM 46488	-	+
Sphaerobacter thermophilus DSM 20745	-				Egibacter sp.	-
Thermogemmatispora tikiterensis	-				Aquifex aeolicus VF5	+
Desulfurispirillum indicum S5	-	+			Thermovibrio ammonificans HB-1	-
Synechocystis sp. PCC 6803	-				Pedobacter heparinus DSM 2366	-
Crocosphaera watsonii WH 8501	-				Salinivirga cyanobacteriivorans	-
Thermus thermophilus HB27	-				Candidatus Fermentibacter daniensis	-
Dictyoglomus thermophilum H-6-12	-	+			Candidatus Caenarcanum bioreactoricola	-
Methanopyrus kandleri AV19	-				Candidatus Gastranaerophilales bacterium HUM_7	-
Haloferax volcanii DS2	-				Candidatus Sumerlaea chitinovorans	-
Haloterrigena turkmenica DSM 5511	-				Chlamydia caviae GPIC	-
Candidatus Methanomethylophilus alvus Mx1201	-				Sphaerobacter thermophilus DSM 20745	-
Chitinivibrio alkaliphilus ACht1	-				Gloeobacter violaceus PCC 7421	-
Bacillus subtilis subsp. subtilis str. 168	-				Synechocystis sp. PCC 6803	-
Desulfitobacterium hafniense DCB-2	-				Thermus thermophilus HB27	-
Ruminiclostridium cellulolyticum H10	-				Fibrobacter succinogenes subsp. succinogenes S85	-
Heliobacterium modesticaldum Ice1	-				Bacillus subtilis subsp. subtilis str. 168	-
Nitrospina gracilis	+	+			Desulfitobacterium hafniense DCB-2	-
Gemmata obscuriglobus	+				Symbiobacterium thermophilum IAM 14863	-
Pirellula staleyi DSM 6068	-				Ruminiclostridium cellulolyticum H10	-
Aeromonas hydrophila	+				Victivallales bacterium CCUG 44730	-
Desulfovibrio vulgaris str. Hildenborough	-				Nitrospina gracilis	-
Allochromatium vinosum	+	+			Blastopirellula marina DSM 3645	+
Arcobacter butzleri	-				Isosphaera pallida ATCC 43644	-
Novosphingobium stygium	-				Phycisphaera mikurensis NBRC 102666	-
Herminiimonas arsenicoxydans	+				Aeromonas hydrophila	+
Chromobacterium violaceum ATCC 12472	+				Allochromatium vinosum	-
Bdellovibrio bacteriovorus HD100	+				Azoarcus sp. BH72	+	+
Methylobacillus flagellatus KT	-				Helicobacter pylori J99	-	+
Anaeromyxobacter dehalogenans 2CP-C	+				Methylococcus capsulatus str. Bath	+
Candidatus Pelagibacter ubique HTCC1002	-				Rhodobacter sphaeroides 2.4.1	-
Syntrophobacter fumaroxidans MPOB	-				Mariprofundus ferrooxydans	-
Cellvibrio japonicus Ueda107	+				Cellvibrio japonicus Ueda107	-
Escherichia coli str. K-12 substr. MG1655	+	+			Escherichia coli str. K-12 substr. MG1655	+	+
Desulfarculus baarsii DSM 2075	-				Anaplasma phagocytophilum str. CRT38	-
Salinisphaera sp. LB1	+				Spirochaeta thermophila DSM 6578	-
Leptospira interrogans serovar Lai str. 56601	+	+			Thermanaerovibrio acidaminovorans DSM 6589	-
Spirochaeta thermophila DSM 6578	-				Spiroplasma citri	-
Thermanaerovibrio acidaminovorans DSM 6589	-				Thermodesulfatator indicus DSM 15286	-
Thermotoga maritima MSB8	-				Thermotoga maritima MSB8	-	+
Coraliomargarita akajimensis DSM 45221	+	+			Coraliomargarita akajimensis DSM 45221	-
Shotgun proteomics
NadA Orthologs Detected (7 detected/7 tested)
Source Organism	Protein Group	Protein ID	Accession	-10lgP	Coverage (%)	Coverage (%) Sample 30	Area Sample 30	#Peptides	#Unique	#Spec Sample 30	PTM
Heliobacterium modesticaldum	104	39610	NadA|NadA_Heliobac_m|Heliobacterium_modesticaldum	482.80	83	83	1.63E9	19	19	35	Carbamidomethylation
Methylobacillus flagellatus	243	66069	NadA|NadA_Methylobac_f|Methylobacillus_flagellatus	289.58	54	54	1.19E8	9	9	17	Carbamidomethylation
Mycobacterium smegmatis	30	28073	NadA|NadA_Mycobac_s|Mycobacterium_smegmatis	553.73	87	87	3.13E9	22	22	55	Carbamidomethylation
Pirellula staleyi	647	73996	NadA|NadA_Pirel_st|Pirellula_staleyi	209.26	20	20	2.22E7	5	5	5	Carbamidomethylation
Streptomyces cattleya	162	72391	|Streptomyces_cattleya|Streptomyces_cattleya	276.90	52	52	1,15E+12	14	14	21	Carbamidomethylation
Desulfitobacterium hafniense	595	72179	|Desulfitobacterium_hafniense|Desulfitobacterium_hafniense	125.72	17	17	4,38E+10	4	4	5	Carbamidomethylation
Arcobacter butzleri	313	96777	|Arcobacter_butzleri|Arcobacter_butzleri	217.13	29	29	4,82E+11	9	9	12	Carbamidomethylation; Oxidation (M); Deamidation (NQ)
IspG orthologs detected (10 detected/16 tested)
Source Organism	Protein Group	Protein ID	Accession	-10lgP	Coverage (%)	Coverage (%) Sample 30	Area Sample 30	#Peptides	#Unique	#Spec Sample 30	PTM
Desulfitobacterium hafniense	115	23775	Desulfit_haf|Desulfitobacterium_hafniense_DCB-2	349.89	76	76	3.88E8	18	18	28	Carbamidomethylation
Clostridium cellulolyticum	415	35727	Clostr_cell|Clostridium_cellulolyticum_H10	183.12	39	39	2.16E7	8	8	8	Carbamidomethylation
Allochromatium vinosum	431	75618	|Allochromatium_vinosum|Allochromatium_vinosum	227.20	29	29	5,21E+10	7	7	7	Carbamidomethylation; Deamidation (NQ)
Mariprofundus ferrooxydans	295	72525	|Mariprofundus_ferrooxydans|Mariprofundus_ferrooxydans	207.13	37	37	1,20E+11	10	10	10	Carbamidomethylation
Symbiobacterium thermophilum	1049	75815	|Symbiobacterium_thermophilum|Symbiobacterium_thermophilum_IAM_14863	72.84	5	5	1,23E+09	1	1	1
Helicobacter pylori	102	82549	|Helicobacter_pylori|Helicobacter_pylori	361.41	63	63	2,72E+12	17	17	30	Carbamidomethylation; Oxidation (M); Deamidation (NQ)
Spirochaeta thermophilia	199	96692	|Spirochaeta_thermophile|Spirochaeta_thermophile_DSM_6578	287.97	57	57	6,05E+11	14	14	17	Carbamidomethylation; Deamidation (NQ)
Isosphaera pallida	357	89561	|Isosphaera_pallida|Isosphaera_pallida_IS1B	267.42	42	42	1,19E+11	9	9	10	Carbamidomethylation; Deamidation (NQ)
Thermotoga_maritima	8	107393	|Thermotoga_maritima_MSB8|Thermotoga_maritima_MSB8	406.80	78	78	2,75E+13	34	34	120	Carbamidomethylation; Oxidation (M); Deamidation (NQ)
Coraliomargarita akajimensis	392	68820	|Coraliomargarita_akajimensis|Coraliomargarita_akajimensis_DSM_45221	175.57	12	12	1,15E+11	7	7	7	Carbamidomethylation
IspG orthologs not detected (6 not detected/16 tested)
Collinsella stercoris
Thermus thermophilus
Nitrospina gracilis
Streptomyces coelicolor
Cellvibrio japonicus
Chlamydophila caviae
