## Supplementary material for "Resolving phylogenetic and biochemical barriers to functional expression of heterologous iron-sulphur cluster enzymes": Table S6

Table S6. Plasmids used to test recovery of inactive NadA and IspG orthologs.
Plasmid Name	Species/Strain	protein	Accession number	Source
pBbA5a-sufABCDSE	E. coli str. K-12 substr. MG1655	SufA	WP_000367160.1	E. coli genomic DNA
		SufB	WP_000089364.1
		SufC	WP_000948863.1
		SufD	WP_000907979.1
		SufS	WP_000577988.1
		SufE	WP_001196530.1
pBbA5a-sufBCDSU	Bacillus subtilis subsp. subtilis str. 168	SufB	WP_003228608.1?	B.subtilis genomic DNA
		SufC	WP_003151872.1?
		SufD	WP_003228602.1?
		SufS	WP_003228604.1?
		SufU	WP_003222809.1?
ykuN/ykuP		YkuN (+)	WP_003232386.1?
		YkuP (+)	WP_009967131.1?
pSysp_ATC_ETP	Synechocystis sp. PCC 6803	IsiB (-)	BAA17947.1	Codon-optimized synthetic DNA (Twist Bioscience)
		PetF (+)	WP_010873424.1
		NfuA homolog (-)	BAA18665.1
		SufA homolog (-)	BAA16746.1
pScat_ATC_ETP	Streptomyces cattleya NRRL 8057 = DSM 46488	IscA homolog (-)	WP_014142045.1	Codon-optimized synthetic DNA (Twist Bioscience)
		NifU homolog (-)	WP_014143687.1
		flavodoxin (-)	WP_014143262.1
		Flavodoxin (-)	WP_014628745.1
pScat_3fdx		Fdx1 (+)	AEW96347.1
		Fdx2 (-)	AEW92689.1
		Fdx3 (+)	AEW97532.1
pATC&EC_Rhodobacter sphaeroides	Rhodobacter sphaeroides	flavodoxin (-)	WP_011910129.1	Codon-optimized synthetic DNA (Twist Bioscience)
		ferredoxin reductase (-)	WP_011907396.1
		IscA homolog (-)	WP_011908234.1
		IscA homolog (-)	WP_011907404.1
		ErpA/SufA homolog (-)	WP_011908293.1
		NifA homolog (-)	YP_353605.1	Codon-optimized synthetic DNA (Joint Genome Institute)
		ferredoxin (+)	WP_002719579.1
		ferredoxin (-)	YP_351799.1
		ferredoxin (-)	YP_353428.1
		ferredoxin (-)	YP_354707.1
pATC&EC_Streptomyces coelicolor A3(2)	Streptomyces coelicolor A3	sufU	NP_626185.1	Codon-optimized synthetic DNA (Joint Genome Institute)
		sufT	NP_733551.1
		ferredoxin	NP_626188.1
		A-type carrier	WP_003976654.1
		ferredoxin	WP_003973842.1
		ferredoxin	WP_011031438.1
pATC&EC_Collinsella stercoris	Collinsella stercoris DSM 13279	SufU	WP_006721131.1	Codon-optimized synthetic DNA (Joint Genome Institute)
		ferredoxin	WP_006720722.1
pATC&EC_Jonesia denitrificans	Jonesia denitrificans	SufU	WP_015771429.1	Codon-optimized synthetic DNA (Joint Genome Institute)
		SufT	WP_015771430.1
		ferredoxin	WP_015771426.1
		A-type carrier	WP_015771734.1
		ferredoxin	WP_015771091.1
pATC&EC_Nostoc punctiforme	Nostoc punctiforme	A-type carrier	WP_012407303.1	Codon-optimized synthetic DNA (Joint Genome Institute)
		A-type carrier	WP_012407189.1
		A-type carrier	WP_012410235.1
		ferredoxin	WP_012410088.1
		ferredoxin reductase	WP_012409282.1
pATC&EC_Cyanothece	Cyanothece sp. ATCC 51142	DUF4351	WP_083765699.1	Codon-optimized synthetic DNA (Joint Genome Institute)
		ndk	WP_009545932.1
		A-type carrier	WP_008277352.1
		A-type carrier	WP_009546650.1
		A-type carrier	WP_009543828.1
		ferredoxin	WP_009544409.1
		ferredoxin reductase	WP_009547107.1
pATC&EC_Crocosphaera watsonii	Crocosphaera watsonii WH 8501	A-type carrier	CCQ55256.1	Codon-optimized synthetic DNA (Joint Genome Institute)
		A-type carrier	WP_007305811.1
		ferredoxin	WP_007307709.1
		ferredoxin reductase	WP_007305665.1
pATC&EC_Desulfitobacterium hafniense	Desulfitobacterium hafniense DCB-2	SufU	WP_015944678.1	Codon-optimized synthetic DNA (Joint Genome Institute)
		A-type carrier	WP_005812671.1
		ferredoxin	WP_005809805.1
		flavodoxin	WP_015942998.1
		flavodoxin	WP_015942998.1
pATC&EC_Geobacillus thermodenitrificans	Geobacillus thermodenitrificans NG80-2	SufU	WP_008880228.1	Codon-optimized synthetic DNA (Joint Genome Institute)
		ErpA	WP_008881826.1
		HesB	WP_008879296.1
		A-type carrier	WP_008879736.1
		ferredoxin	WP_029761088.1
pATC&EC_Heliobacterium modesticaldum	Heliobacterium modesticaldum Ice1	SufU	WP_012282927.1	Codon-optimized synthetic DNA (Joint Genome Institute)
		A-type carrier	WP_012282546.1
		ferredoxin	WP_012282550.1
		ferredoxin	WP_012283549.1
		ferredoxin	WP_012282549.1
		flavodoxin	ABZ83905.1
pATC&EC_Nitrospina gracilis	Nitrospina gracilis	SufU	WP_005005647.1	Codon-optimized synthetic DNA (Joint Genome Institute)
		A-type carrier	WP_005009274.1
		SufT	WP_042251137.1
pATC&EC_Isosphaera pallida ATCC 43644	Isosphaera pallida ATCC 43644	Rieske ferredoxin	ADV63793.1	Codon-optimized synthetic DNA (Joint Genome Institute)
		DUF59	ADV63794.1
		A-type carrier	WP_013566507.1
		ferredoxin	WP_013564395.1
pATC&EC_Marichromatium purpuratum	Marichromatium purpuratum	ErpA	WP_005221718.1	Codon-optimized synthetic DNA (Joint Genome Institute)
		flavodoxin	WP_005222865.1
		ferredoxin	WP_005222218.1
pATC&EC_Allochromatium vinosum	Allochromatium vinosum	ErpA	WP_012969355.1	Codon-optimized synthetic DNA (Joint Genome Institute)
		ferredoxin	WP_012972054.1
pATC&EC_Mariprofundus ferrooxydans	Mariprofundus ferrooxydans	NifU	WP_018295173.1	Codon-optimized synthetic DNA (Joint Genome Institute)
		ErpA	WP_009850809.1
		A-type carrier	WP_009850219.1
		SufT	WP_009849727.1
		ferredoxin	WP_009849679.1
		flavodoxin	WP_018295182.1
pATC&EC_Lamprocystis purpurea	Lamprocystis purpurea	ErpA	WP_020505276.1	Codon-optimized synthetic DNA (Joint Genome Institute)
		ferredoxin	WP_026199859.1
pATC&EC_Jannaschia sp. CCS1	Jannaschia sp. CCS1	A-type carrier	WP_011455646.1	Codon-optimized synthetic DNA (Joint Genome Institute)
		A-type carrier	WP_011454628.1
		ferredoxin	WP_011456428.1
		ferredoxin	WP_011456863.1
		ferredoxin	WP_011453798.1
pATC&EC_Novosphingobium	Novosphingobium aromaticivorans DSM 12444	DUF559	WP_011443859.1	Codon-optimized synthetic DNA (Joint Genome Institute)
		SufT	WP_011443863.1
		SufA	WP_011443864.1
		A-type carrier	WP_041549870.1
		ferredoxin	WP_011444774.1
		ferredoxin	WP_011443786.1
pATC&EC_Erythrobacter longus	Erythrobacter longus	A-type carrier	WP_034960582.1	Codon-optimized synthetic DNA (Joint Genome Institute)
		A-type carrier	WP_034960548.1
		SufT	WP_034960550.1
		ferredoxin	WP_034960615.1
pATC&EC_Roseobacter denitrificans	Roseobacter denitrificans	A-type carrier	WP_011569291.1	Codon-optimized synthetic DNA (Joint Genome Institute)
		A-type carrier	WP_011569096.1
		SufT	WP_011569094.1
		ferredoxin	WP_011568059.1
pATC&EC_Herminiimonas arsenicoxydans	Herminiimonas arsenicoxydans	IscU	WP_011871641.1	Codon-optimized synthetic DNA (Joint Genome Institute)
		IscA	WP_011871640.1
		ferredoxin	WP_041322489.1
		ErpA	WP_011869820.1
		ferredoxin	WP_011870335.1
		ferredoxin	WP_011871122.1
		ferredoxin	WP_011872269.1
pATC&EC_Nitrosococcus oceani	Nitrosococcus oceani	ErpA	WP_002810132.1	Codon-optimized synthetic DNA (Joint Genome Institute)
		ferredoxin	WP_011330254.1
		ferredoxin	WP_002809025.1
pATC&EC_Plasmodium falciparum	Plasmodium falciparum UGT5.1	NifU	XP_001348692.1	Codon-optimized synthetic DNA (Joint Genome Institute)
		A-type carrier	XP_001351784.1
		ferredoxin	XP_001349917.1
pATC&EC_Coraliomargarita akajimensis	Coraliomargarita akajimensis DSM 45221	SufT	WP_013042958.1	Codon-optimized synthetic DNA (Joint Genome Institute)
		A-type carrier	WP_013042609.1
		A-type carrier	WP_013042938.1
		ferredoxin	ADE55879.1
		ferredoxin	WP_013043862.1
		ferredoxin	WP_013044567.1
pATC&EC_Methylacidiphilum infernorum	Methylacidiphilum infernorum V4	SufT	WP_012464804.1	Codon-optimized synthetic DNA (Joint Genome Institute)
		ErpA	WP_012462806.1
		A-type carrier	WP_148205089.1
		A-type carrier	WP_012462807.1
		A-type carrier	WP_012462741.1
		ferredoxin	WP_012463586.1
		Rieske ferredoxin	WP_012464796.1
		ferredoxin	WP_012463484.1
