## Supplementary material for "Resolving phylogenetic and biochemical barriers to functional expression of heterologous iron-sulphur cluster enzymes": Table S7

Table S7. Results of additional IspG complementation/reactivation experiments using electron carrier proteins listed in Table S6.
			IspG	IspG + homologous electron carriers	IspG + Synechocystis PetF	IspG + B. subtilis YkuP/YkuN	IspG + S. cattleya Fdx	IspG + R. sphaeroides Fdx	Activated by one or more electron carriers attempted
Actinobacterium	Streptomyces coelicolor A3	CAB91132.1	-	-	-	-	-	N.D.	-
	Collinsella stercoris DSM 13279	EEA90248.1	-	-	-	-	-	N.D.	-
	Streptomyces cattleya NRRL 8057 = DSM 46488	AEW97312.1	-	+	-	-	+	N.D.	+
	Mycobacterium smegmatis	WP_003893935.1	-	N.D.	-	-	+	N.D.	+
	Jonesia denitrificans	WP_015771297.1	-	-	-	-	+	N.D.	+
Chlamydiae	Chlamydia pneumoniae AR39	WP_010883016.1	-	N.D.	-	-	-	N.D.	-
	Chlamydia caviae GPIC	AAP05169.1	-	N.D.	-	-	-	N.D.	-
Cyanobacteria	Gloeobacter violaceus PCC 7421	BAC91563.1	-	N.D.	-	N.D.	N.D.	N.D.	-
	Nostoc punctiforme	ACC83392.1	+/-	+	+	-	+	N.D.	+
	Synechocystis sp. PCC 6803	BAA17717.1	-	+	+	-	-	N.D.	+
	Cyanothece sp. ATCC 51142	ACB51662.1	-	-	+	-	-	N.D.	+
	Crocosphaera watsonii WH 8501	EAM48116.1	-	-	+	-	+	N.D.	+
	Thermosynechococcus elongatus BP-1	BAC08548.1	-	N.D.	+	+	-	N.D.	+
Deinococcus-Thermus	Thermus thermophilus HB27	AAS82019.1	-	N.D.	-	-	-	N.D.	-
	Deinococcus geothermalis DSM 11300	WP_011529847.1	-	N.D.	-	-	-	N.D.	-
Firmicutes	Bacillus subtilis subsp. subtilis str. 168	CAB14437.1	-	+	+	+	+	N.D.	+
	Desulfitobacterium hafniense DCB-2	ACL21716.1	-	-	-	-	-	N.D.	-
	Symbiobacterium thermophilum IAM 14863	BAD40486.1	-	N.D.	N.D.	-	N.D.	N.D.	-
	Ruminiclostridium cellulolyticum H10	ACL74833.1	-	N.D.	-	-	-	N.D.	-
	Geobacillus thermodenitrificans NG80-2	ABO67748.1	-	-	-	-	-	N.D.	-
	Moorella thermoacetica	ABC19357.1	-	N.D.	-	-	-	N.D.	-
	Heliobacterium modesticaldum Ice1	ABZ84822.1	-	-	-	-	-	N.D.	-
Nitrospinae	Nitrospina gracilis	CCQ91393.1	-	-	-	N.D.	N.D.	N.D.	-
Planctomycetes	Blastopirellula marina DSM 3645	EAQ77076.1	+/-	N.D.	+	+	-	N.D.	+
	Gemmata obscuriglobus UQM 2246	WP_010049453.1	-	N.D.	-	-	-	N.D.	-
	Pirellula staleyi DSM 6068	WP_012911045.1	-	N.D.	-	-	-	N.D.	-
	Isosphaera pallida ATCC 43644	ADV63232.1	-	-	-	-	-	N.D.	-
	Planctomyces brasiliensis DSM 5305	WP_041399500.1	-	N.D.	-	-	-	N.D.	-
Proteobacteria	Helicobacter pylori J99	WP_000892444.1	-	N.D.	-	-	N.D.	N.D.	-
	Marichromatium purpuratum	WP_005223505.1	-	+	N.D.	N.D.	N.D.	N.D.	+
	Allochromatium vinosum	WP_012971204.1	-	-	N.D.	N.D.	N.D.	N.D.	-
	Mariprofundus ferrooxydans	WP_009850323.1	-	+	N.D.	N.D.	N.D.	N.D.	+
	Lamprocystis purpurea	WP_040527635.1	-	-	N.D.	N.D.	N.D.	N.D.	-
	Pelagibacter ubique HTCC1002	WP_011281768.1	-	N.D.	-	-	-	-	-
	Rhodobacter sphaeroides 2.4.1	ABA79143.1	-	+	-	-	-	+	+
	Cellvibrio japonicus Ueda107	ACE82628.1	-	N.D.	-	-	-	N.D.	-
	Anaplasma phagocytophilum str. CRT38	EOA62006.1	-	N.D.	N.D.	N.D.	N.D.	-	-
	Jannaschia sp. CCS1	WP_011455057.1	-	-	+	-	-	-	+
	Novosphingobium aromaticivorans DSM 12444	WP_011444079.1	-	-	-	-	-	-	-
	Erythrobacter longus	WP_034962069.1	-	-	N.D.	N.D.	N.D.	+	+
	Candidatus Jidaibacter acanthamoeba	WP_039458840.1	-	N.D.	N.D.	N.D.	N.D.	-	-
	Roseobacter denitrificans	WP_044033137.1	-	-	N.D.	N.D.	N.D.	-	-
	Porphyrobacter neustonensis	WP_068350622.1	-	N.D.	N.D.	N.D.	N.D.	+	+
	Herminiimonas arsenicoxydans	WP_011870774.1	-	+	-	-	-	N.D.	+
	Nitrosococcus oceani	WP_002810560.1	-	-	-	N.D.	N.D.	N.D.	-
Protozoa	Plasmodium falciparum UGT5.1	EWC76322.1	-	-	N.D.	N.D.	N.D.	N.D.	-
Spirochaetes	Spirochaeta thermophila DSM 6578	WP_014624852.1	-	N.D.	N.D.	N.D.	-	N.D.	-
	Spirochaeta caldaria H1	AEJ19642.1	-	N.D.	-	-	-	N.D.	-
	Treponema denticola ATCC 35405	WP_002678768.1	-	N.D.	-	-	-	N.D.	-
Thermotogae	Thermotoga maritima MSB8	AAD35972.1	-	N.D.	-	-	-	N.D.	-
Verrucomicrobia	Coraliomargarita akajimensis DSM 45221	ADE56011.1	-	-	-	-	-	N.D.	-
	Verrucomicrobium spinosum	WP_009965977.1	-	N.D.	+	N.D.	N.D.	N.D.	+
	Methylacidiphilum infernorum V4	WP_012464304.1	-	-	+	-	-	N.D.	+
		Total:	53	8 (+); 21 (-)					19 (+); 34 (-)
