## Supplementary material for "Resolving phylogenetic and biochemical barriers to functional expression of heterologous iron-sulphur cluster enzymes": Table S8

Strain or plasmid	Relevant genotype or characteristics	Reference	Source
E. coli strains
DH5?	Cloning strain		Lab collection
NCM3722	Expression strain		Lab collection
MG1655	Parental strain		Lab collection
MG1655 MVA+	Parental strain containing MVA cassette	This study, Loiseau et al., 2007
MG1655 ?nadA	nadA knockout strain	This study, Ollagnier-de Choudens et al., 2005
MG1655 ?bioB	bioB knockout strain	This study
MG1655 ?thiC	thiC knockout strain	This study
MG1655 MVA+ ?ispG	ispG knockout strain, deriving from MG1655 MVA+	This study, Loiseau et al., 2007
Complementation experiments
pBbS2k	BglBrick plasmid (pBb). KanR, SC101 origin (low copy), Tet promoter	Lee et al., 2011	Lab collection
Activation experiments
pBbA5a	BglBrick plasmid (pBb). AmpR, p15A origin (medium copy), lacUV5 promoter	Lee et al., 2011	Lab collection
pBbA5a-sufBCDSU	pBbA5a derivative carrying the SUF of B. subtilis	This study
pBbA5a-sufABCDSE	pBbA5a derivative carrying the SUF of E. coli, cloned by EcoRI/XhoI sites	This study
TsrM experiments
pBbS2c	BglBrick plasmid (pBb). Chloramphenicol resistance, SC101 origin (low copy), Tet promoter	Lee et al., 2011	Lab collection
pBbA5k	BglBrick plasmid (pBb). Chloramphenicol resistance, SC101 origin (low copy), lacUV5 promoter	Lee et al., 2011	Lab collection
pTsrM	pBbA5k derivative encoding codon-optimized sequence of S. laurentii TsrM	This study
pTsrM_Scatt3Fd	pTsrM with S. cattleya fdx1, fdx2, fdx3 genes inserted as multicistronic operon into BamHI/XhoI digestion site	This study
pTsrM_Fdx1	pTsrM with S. cattleya fdx1 inserted as bicistronic operon into BamHI/XhoI digestion site	This study
pTsrM_Fdx2	pTsrM with S. cattleya fdx2 inserted as bicistronic operon into BamHI/XhoI digestion site	This study
pTsrM_Fdx3	pTsrM with S. cattleya fdx3 inserted as bicistronic operon into BamHI/XhoI digestion site	This study
pBbS2c-BtuCEDFB	pBbS2c derivative encoding E. coli btu genes for cobalamin import	This study, after Lanz et al.
Oligonucleotides	Sequence (5' - 3')
pBbS2k FW	AAACCTTCGATTCCGACCTCATTA
pBbS2k RV	CAAAACCCGTACCCTAGGTATAAA
pBbA5a FW	TTTACACTTTATGCTTCCGG
pBbA5a RV	TCAGATTTCGTGATGCTTGT
GB200718-btuCED.f	cagtgatagagaaaagaattcaaaagatc AGGAGG ATACCATGCTGACACTTGCCC
GB200718-btuCED.r	agtgacttagccaTCAGATGGTCGAAATCAGCA
GB200718-btuF.f	ttcgaccatctgaTGGCTAAGTCACTGTTCAGGG
GB200718-btuF.r	agcttttttaatcaTCAATCTACCTGTGAAAGCGCA
GB200718-btuB.f	cacaggtagattgaTGATTAAAAAAGCTTCGCTGCTGA
GB200718-btuB.r	ggagatccttactcgagtttggatcTCAGAAGGTGTAGCTGCCAG
GB200718-btu.pls.f	CTGGCAGCTACACCTTCTGAgatccaaactcgagtaaggatctcc
GB200718-btu.pls.r	GGGCAAGTGTCAGCATGGTAT CCTCCT gatcttttgaattcttttctctatcactg
GB112816-sufBS.ins.f	gcggataacaatttcagaattcaaaagatctTTTGGAGGTATAGATatgGCTGCTTCAAC
GB112816-sufBS.ins.r	tggagatccttactcgagTTAGGATCCTTAACCGATAGAACCTTCCATTTCGAAC
GB112816-sufBS.pl.f	GTTCGAAATGGAAGGTTCTATCGGTTAA GGATCCTAActcgagtaaggatctcca
GB112816-sufBS.pl.r	GTTGAAGCAGCcatATCTATACCTCCAAAagatcttttgaattctgaaattgttatccgc
Frw_ScattFd1	CTAGAGCAGATCTATGACATACGTTATCGCTCAACCGT
Rev_ScattFd1	CTCGAGAAAGGATCCCTATCCATTCTGCGGTGGGAGGG
Frw_ScattFd2	CTAGAGCAGATCTATGTCAGATGCGACCGGCGAAG
Rev_ScattFd2	CTCGAGAAAGGATCCTTACGCTGCATCGGGTCCGTAAAC
Frw_ScattFd3	CTAGAGCAGATCTATGACCGTCCGGGTTTCAG
Rev_ScattFd3	CTAGAGCCTCGAGTTATGCGTCATGCACGG
